# A Spin-Glass Metabolic Hamiltonian optimized by Quantum Annealing Reveals Configurational Regimes of Cancer Metabolism

**DOI:** 10.64898/2026.04.05.715441

**Authors:** Ji-Yong Sung, Kyunghyun Baek, Inbeom Park, Jeongho Bang, Jae-Ho Cheong

## Abstract

Understanding why specific metabolic states become stable in cancer has remained a fundamental challenge, as current pathway-centric frameworks lack a unifying physical principle governing global metabolic organization. We introduce the Metabolic Spin-Glass (MSG) model, which represents cellular metabolism using a transcriptome-informed effective Hamiltonian that integrates reference reaction free energies, cofactor-mediated network couplings, and patient-specific transcriptomic fields within a frustrated many-body optimization framework. The Hamiltonian is formulated as a binary optimization problem and solved using hybrid quantum annealing. Embedding gastric cancer transcriptomes (n = 497) reveals that gene expression actively reshapes the effective metabolic optimization landscape in a subtype-associated manner, rather than acting through isolated pathway perturbations. A model-derived order parameter is significantly associated with overall and disease-free survival after adjustment for clinical covariates and the dominant transcriptomic principal components, indicating that it captures prognostic information that is not fully redundant with transcriptomic structure, although it remains substantially correlated with it. This work establishes a transcriptome-informed spin-glass optimization framework for patient-specific characterization and stratification of cancer metabolic organization.
