## supplementary data 1 for "A Spin-Glass Metabolic Hamiltonian optimized by Quantum Annealing Reveals Configurational Regimes of Cancer Metabolism"

### Sheet: Supplementary Data 1 (revised)
Supplementary Data 1 (revised). Human metabolic reactions and thermodynamic annotations
This table lists the 235 human metabolic reactions included in the SC-MSG model. For each reaction, the KEGG reaction identifier, standard transformed Gibbs free energy (ΔG'°), common reaction name, and reaction equation are provided in separate columns. In response to reviewer comments, the common reaction name and the reaction equation, previously combined within a single cell, have been separa…
No.	Reaction ID	ΔG'° (kJ/mol)	Common reaction name	Reaction equation
1	R00086	-26.4	ATP phosphohydrolase	ATP + H2O <=> ADP + Orthophosphate
2	R00087	-34.4	ATP diphosphohydrolase (diphosphate-forming); ATP pyrophosphohydrolase	ATP + H2O <=> AMP + Diphosphate
3	R00089	7	ATP diphosphate-lyase (cyclizing; 3',5'-cyclic-AMP-forming)	ATP <=> 3',5'-Cyclic AMP + Diphosphate
4	R00122	-23.8	ADP phosphohydrolase	ADP + H2O <=> AMP + Orthophosphate
5	R00139	2.7	ATP:2'-deoxy-5-hydroxymethylcytidine-5'-diphosphate phosphotransferase	2'-Deoxy-5-hydroxymethylcytidine-5'-diphosphate + ATP <=> 2'-Deoxy-5-hydroxymethylcytidine-5'-triphosphate + ADP
6	R00149	0	carbon-dioxide:ammonia ligase (ADP-forming,carbamate-phosphorylating)	2 ATP + Ammonia + CO2 + H2O <=> 2 ADP + Orthophosphate + Carbamoyl phosphate
7	R00181	-31.6	AMP aminohydrolase	AMP + H2O <=> IMP + Ammonia
8	R00183	-14.2	adenosine 5'-monophosphate phosphohydrolase	AMP + H2O <=> Adenosine + Orthophosphate
9	R00184	-33.3	P1,P4-bis(5'-adenosyl)-tetraphosphate adenylohydrolase	P1,P4-Bis(5'-adenosyl)tetraphosphate + H2O <=> ATP + AMP
10	R00188	-10.8	adenosine-3',5'-bisphosphate 3'-phosphohydrolase	Adenosine 3',5'-bisphosphate + H2O <=> AMP + Orthophosphate
11	R00190	17.2	AMP:diphosphate phospho-D-ribosyltransferase	AMP + Diphosphate <=> Adenine + 5-Phospho-alpha-D-ribose 1-diphosphate
12	R00214	13	(S)-malate:NAD+ oxidoreductase (decarboxylating)	(S)-Malate + NAD+ <=> Pyruvate + CO2 + NADH + H+
13	R00216	14	(S)-malate:NADP+ oxidoreductase(oxaloacetate-decarboxylating)	(S)-Malate + NADP+ <=> Pyruvate + CO2 + NADPH + H+
14	R00235	-4.5	acetate:CoA ligase (AMP-forming)	ATP + Acetate + CoA <=> AMP + Diphosphate + Acetyl-CoA
15	R00238	26.1	acetyl-CoA:acetyl-CoA C-acetyltransferase	2 Acetyl-CoA <=> CoA + Acetoacetyl-CoA
16	R00251	-6.9	5-oxo-L-proline amidohydrolase (ATP-hydrolysing)	ATP + 5-Oxoproline + 2 H2O <=> ADP + Orthophosphate + L-Glutamate
17	R00264	-35.3	2,5-dioxopentanoate:NADP+ 5-oxidoreductase	2,5-Dioxopentanoate + NADP+ + H2O <=> 2-Oxoglutarate + NADPH + H+
18	R00342	30.3	(S)-malate:NAD+ oxidoreductase	(S)-Malate + NAD+ <=> Oxaloacetate + NADH + H+
19	R00351	34.6	acetyl-CoA:oxaloacetate C-acetyltransferase (thioester-hydrolysing)	Citrate + CoA <=> Acetyl-CoA + H2O + Oxaloacetate
20	R00352	8.2	acetyl-CoA:oxaloacetate C-acetyltransferase [(pro-S)-carboxymethyl-forming, ADP-phosphorylating]	ATP + Citrate + CoA <=> ADP + Orthophosphate + Acetyl-CoA + Oxaloacetate
21	R00371	38.6	acetyl-CoA:glycine C-acetyltransferase	Acetyl-CoA + Glycine <=> CoA + L-2-Amino-3-oxobutanoic acid
22	R00428	8.3	GTP 8,9-hydrolase	GTP + H2O <=> Formamidopyrimidine nucleoside triphosphate
23	R00557	-1261	L-arginine,NADPH:oxygen oxidoreductase (nitric-oxide-forming)	2 L-Arginine + 4 Oxygen + 3 NADPH + 3 H+ <=> 2 Nitric oxide + 2 L-Citrulline + 3 NADP+ + 4 H2O
24	R00575	-6.5	HCO3-:L-glutamine amido-ligase (ADP-forming, carbamate-phosphorylating)	2 ATP + L-Glutamine + HCO3- + H2O <=> 2 ADP + Orthophosphate + L-Glutamate + Carbamoyl phosphate
25	R00703	27.5	(S)-lactate:NAD+ oxidoreductase	(S)-Lactate + NAD+ <=> Pyruvate + NADH + H+
26	R00705	-24.5	3-oxopropanoate:NAD+ oxidoreductase (decarboxylating, CoA-acetylating)	3-Oxopropanoate + CoA + NAD+ <=> Acetyl-CoA + CO2 + NADH + H+
27	R00706	-23.6	3-oxopropanoate:NADP+ oxidoreductase (decarboxylating, CoA-acetylating)	3-Oxopropanoate + CoA + NADP+ <=> Acetyl-CoA + CO2 + NADPH + H+
28	R00707	-55.2	(S)-1-pyrroline-5-carboxylate:NAD+ oxidoreductase	(S)-1-Pyrroline-5-carboxylate + NAD+ + 2 H2O <=> L-Glutamate + NADH + H+
29	R00708	-54.2	(S)-1-pyrroline-5-carboxylate:NADP+ oxidoreductase	(S)-1-Pyrroline-5-carboxylate + NADP+ + 2 H2O <=> L-Glutamate + NADPH + H+
30	R00710	-47	acetaldehyde:NAD+ oxidoreductase	Acetaldehyde + NAD+ + H2O <=> Acetate + NADH + H+
31	R00711	-46	acetaldehyde:NADP+ oxidoreductase	Acetaldehyde + NADP+ + H2O <=> Acetate + NADPH + H+
32	R00716	39.1	N6-(L-1,3-dicarboxypropyl)-L-lysine:NADP+ oxidoreductase (L-lysine-forming)	N6-(L-1,3-Dicarboxypropyl)-L-lysine + NADP+ + H2O <=> L-Lysine + 2-Oxoglutarate + NADPH + H+
33	R00742	-3.7	acetyl-CoA:carbon-dioxide ligase (ADP-forming)	ATP + Acetyl-CoA + HCO3- <=> ADP + Orthophosphate + Malonyl-CoA
34	R00756	-15	ATP:D-fructose-6-phosphate 1-phosphotransferase	ATP + D-Fructose 6-phosphate <=> ADP + D-Fructose 1,6-bisphosphate
35	R00835	-2.3	D-glucose-6-phosphate:NADP+ 1-oxidoreductase	D-Glucose 6-phosphate + NADP+ <=> D-Glucono-1,5-lactone 6-phosphate + NADPH + H+
36	R00904	-41.5	3-aminopropanal:NAD+ oxidoreductase	3-Aminopropanal + NAD+ + H2O <=> beta-Alanine + NADH + H+
37	R00922	-27.8	2-methyl-3-oxopropanoate:NAD+ oxidoreductase (CoA-propanoylating)	2-Methyl-3-oxopropanoate + CoA + NAD+ <=> Propanoyl-CoA + CO2 + NADH + H+
38	R00927	32.2	acetyl-CoA:propanoyl-CoA 2-C-acetyltransferase; 2-methylacetoacetyl-CoA thiolase	Propanoyl-CoA + Acetyl-CoA <=> CoA + 2-Methylacetoacetyl-CoA
39	R00935	-28.6	(S)-methylmalonate semialdehyde:NAD+ oxidoreductase (CoA-propanoylating)	(S)-Methylmalonate semialdehyde + CoA + NAD+ <=> Propanoyl-CoA + CO2 + NADH + H+
40	R00936	26.3	5,6,7,8-tetrahydrofolate:NAD+ oxidoreductase	Tetrahydrofolate + NAD+ <=> Dihydrofolate + NADH + H+
41	R00937	46	5,6,7,8-tetrahydrofolate:NAD+ oxidoreductase	Tetrahydrofolate + 2 NAD+ <=> Folate + 2 NADH + 2 H+
42	R00939	27.3	5,6,7,8-tetrahydrofolate:NADP+ oxidoreductase	Tetrahydrofolate + NADP+ <=> Dihydrofolate + NADPH + H+
43	R00940	47.9	5,6,7,8-tetrahydrofolate:NADP+ oxidoreductase	Tetrahydrofolate + 2 NADP+ <=> Folate + 2 NADPH + 2 H+
44	R00941	-34.7	10-formyltetrahydrofolate:NADP+ oxidoreductase	10-Formyltetrahydrofolate + NADP+ + H2O <=> Tetrahydrofolate + CO2 + NADPH + H+
45	R00969	-38.4	P1,P4-bis(5'-uridyl)-tetraphosphate uridylohydrolase	P1,P4-Bis(5'-uridyl) tetraphosphate + H2O <=> UTP + UMP
46	R00978	2.7	5,6-dihydrouracil:NADP+ oxidoreductase	5,6-Dihydrouracil + NADP+ <=> Uracil + NADPH + H+
47	R01000	19.1	2-hydroxybutyrate:NAD+ oxidoreductase	2-Hydroxybutanoic acid + NAD+ <=> 2-Oxobutanoate + NADH + H+
48	R01054	-22.2	ADP-ribose ribophosphohydrolase	ADP-ribose + H2O <=> AMP + D-Ribose 5-phosphate
49	R01121	-33.2	ATP:(R)-5-diphosphomevalonate carboxy-lyase (adding ATP; isopentenyl-diphosphate-forming); ATP:(R)-5-diphosphomevalonate carboxy-lyase (dehydrating)	ATP + (R)-5-Diphosphomevalonate <=> ADP + Orthophosphate + Isopentenyl diphosphate + CO2
50	R01175	40	butanoyl-CoA:electron-transfer flavoprotein 2,3-oxidoreductase	Butanoyl-CoA + FAD <=> FADH2 + Crotonoyl-CoA
51	R01210	-24.6	3-methyl-2-oxobutanoate:NAD+ oxidoreductase (CoA-mehtylpropanoylating)	3-Methyl-2-oxobutanoic acid + CoA + NAD+ <=> 2-Methylpropanoyl-CoA + CO2 + NADH + H+
52	R01218	8.9	5,10-methylenetetrahydrofolate:NAD+ oxidoreductase	5,10-Methylenetetrahydrofolate + NAD+ <=> 5,10-Methenyltetrahydrofolate + NADH
53	R01220	9.9	5,10-methylenetetrahydrofolate:NADP+ oxidoreductase	5,10-Methylenetetrahydrofolate + NADP+ <=> 5,10-Methenyltetrahydrofolate + NADPH
54	R01221	22.7	glycine:NAD+ 2-oxidoreductase (tetrahydrofolate-methylene-adding); glycine cleavage system	Glycine + Tetrahydrofolate + NAD+ <=> 5,10-Methylenetetrahydrofolate + Ammonia + CO2 + NADH + H+
55	R01224	38.9	5-methyltetrahydrofolate:NADP+ oxidoreductase	5-Methyltetrahydrofolate + NADP+ <=> 5,10-Methylenetetrahydrofolate + NADPH + H+
56	R01279	48.4	palmitoyl-CoA:electron-transfer flavoprotein 2,3-oxidoreductase	Palmitoyl-CoA + FAD <=> trans-Hexadec-2-enoyl-CoA + FADH2
57	R01357	1.2	acetoacetate:CoA ligase (AMP-forming)	ATP + Acetoacetate + CoA <=> AMP + Diphosphate + Acetoacetyl-CoA
58	R01361	11.5	(R)-3-hydroxybutanoate:NAD+ oxidoreductase	(R)-3-Hydroxybutanoate + NAD+ <=> Acetoacetate + NADH + H+
59	R01415	5.6	5,6-dihydrothymine:NADP+ oxidoreductase	(R)-5,6-Dihydrothymine + NADP+ <=> Thymine + NADPH + H+
60	R01512	18.5	ATP:3-phospho-D-glycerate 1-phosphotransferase	ATP + 3-Phospho-D-glycerate <=> ADP + 3-Phospho-D-glyceroyl phosphate
61	R01528	11.2	6-phospho-D-gluconate:NADP+ 2-oxidoreductase (decarboxylating)	6-Phospho-D-gluconate + NADP+ <=> D-Ribulose 5-phosphate + CO2 + NADPH + H+
62	R01651	-23.9	4-methyl-2-oxopentanoate:NAD+ oxidoreductase (CoA-mehtylpropanoylating)	4-Methyl-2-oxopentanoate + CoA + NAD+ <=> 3-Methylbutanoyl-CoA + CO2 + NADH + H+
63	R01813	21.9	tetrahydrobiopterin:NADP+ oxidoreductase	Tetrahydrobiopterin + NADP+ <=> 6-Lactoyl-5,6,7,8-tetrahydropterin + NADPH + H+
64	R01933	-33	2-oxoadipate dehydrogenase complex	2-Oxoadipate + CoA + NAD+ <=> Glutaryl-CoA + CO2 + NADH + H+
65	R01975	18	(S)-3-hydroxybutanoyl-CoA:NAD+ oxidoreductase	(S)-3-Hydroxybutanoyl-CoA + NAD+ <=> Acetoacetyl-CoA + NADH + H+
66	R01978	16.9	acetyl-CoA:acetoacetyl-CoA C-acetyltransferase (thioester-hydrolysing, carboxymethyl-forming)	(S)-3-Hydroxy-3-methylglutaryl-CoA + CoA <=> Acetyl-CoA + H2O + Acetoacetyl-CoA
67	R01986	-46.6	4-aminobutyraldehyde:NAD+ oxidoreductase	4-Aminobutyraldehyde + NADP+ + H2O <=> 4-Aminobutanoate + NADPH + H+
68	R02017	44.3	2'-deoxyadenosine 5'-diphosphate:oxidized-thioredoxin 2'-oxidoreductase	dADP + Thioredoxin disulfide + H2O <=> Thioredoxin + ADP
69	R02018	39.5	2'-deoxyuridine 5'-diphosphate:oxidized-thioredoxin 2'-oxidoreductase	dUDP + Thioredoxin disulfide + H2O <=> Thioredoxin + UDP
70	R02019	38.3	2'-deoxyguanosine 5'-diphosphate:oxidized-thioredoxin 2'-oxidoreductase	dGDP + Thioredoxin disulfide + H2O <=> GDP + Thioredoxin
71	R02024	40.3	2'-deoxycytidine diphosphate:oxidized-thioredoxin 2'-oxidoreductase	dCDP + Thioredoxin disulfide + H2O <=> Thioredoxin + CDP
72	R02207	20.6	20alpha-hydroxy-4-pregnen-3-one:NAD+ 20-oxidoreductase	20alpha-Hydroxy-4-pregnen-3-one + NAD+ <=> Progesterone + NADH + H+
73	R02208	14.8	5alpha-pregnane-3,20-dione:NADP+ delta4-oxidoreductase	5alpha-Pregnane-3,20-dione + NADP+ <=> Progesterone + NADPH + H+
74	R02209	21.6	20alpha-hydroxy-4-pregnen-3-one:NADP+ 20-oxidoreductase	20alpha-Hydroxy-4-pregnen-3-one + NADP+ <=> Progesterone + NADPH + H+
75	R02245	-13.5	ATP:(R)-mevalonate 5-phosphotransferase	ATP + (R)-Mevalonate <=> ADP + (R)-5-Phosphomevalonate
76	R02313	36.1	N6-(L-1,3-dicarboxypropyl)-L-lysine:NAD+ oxidoreductase; N6-(L-1,3-dicarboxypropyl)-L-lysine:NAD+ oxidoreductase (L-glutamate-forming)	N6-(L-1,3-Dicarboxypropyl)-L-lysine + NAD+ + H2O <=> L-Glutamate + L-2-Aminoadipate 6-semialdehyde + NADH + H+
77	R02476	6.3	androsterone:NAD+ oxidoreductase	Androsterone + NAD+ <=> 5alpha-Androstane-3,17-dione + NADH + H+
78	R02477	7.3	androsterone:NADP+ oxidoreductase	Androsterone + NADP+ <=> 5alpha-Androstane-3,17-dione + NADPH + H+
79	R02487	27.6	glutaryl-CoA:electron-transfer flavoprotein 2,3-oxidoreductase (decarboxylating)	Glutaryl-CoA + FAD <=> FADH2 + Crotonoyl-CoA + CO2
80	R02527	18	(R)-lactaldehyde:NAD+ oxidoreductase	(R)-Lactaldehyde + NAD+ <=> Methylglyoxal + NADH + H+
81	R02537	-34.4	aldehyde:NADP+ oxidoreductase	Phenylacetaldehyde + NADP+ + H2O <=> Phenylacetic acid + NADPH + H+
82	R02549	-47.6	4-aminobutanal:NAD+ 1-oxidoreductase; 4-aminobutyraldehyde:NAD+ oxidoreductase	4-Aminobutyraldehyde + NAD+ + H2O <=> 4-Aminobutanoate + NADH + H+
83	R02577	26.2	propane-1,2-diol:NADP+ 1-oxidoreductase	Propane-1,2-diol + NADP+ <=> Lactaldehyde + NADPH + H+
84	R02580	20.6	(5Z,13E)-(15S)-11alpha,15-dihydroxy-9-oxoprost-13-enoate:NAD+15-oxidoreductase	Prostaglandin E2 + NAD+ <=> (5Z,13E)-11alpha-Hydroxy-9,15-dioxoprost-5,13-dienoate + NADH + H+
85	R02581	7.3	(5Z,13E)-(15S)-9alpha,11alpha,15-trihydroxyprosta-5,13-dienoate:NADP+ 9-oxidoreductase; prostaglandin F2alpha:NADP+ oxidoreductase	Prostaglandin F2alpha + NADP+ <=> Prostaglandin E2 + NADPH + H+
86	R02683	20.6	(5Z,13E)-(15S)-9alpha,11alpha,15-trihydroxyprosta-5,13-dienoate:NAD+ 15-oxidoreductase	Prostaglandin F2alpha + NAD+ <=> 15-Keto-prostaglandin F2alpha + NADH + H+
87	R02695	-37	4-hydroxyphenylacetaldehyde:NAD+ oxidoreductase	4-Hydroxyphenylacetaldehyde + NAD+ + H2O <=> 4-Hydroxyphenylacetate + NADH + H+
88	R02697	-36	4-hydroxyphenylacetaldehyde:NADP+ oxidoreductase	4-Hydroxyphenylacetaldehyde + NADP+ + H2O <=> 4-Hydroxyphenylacetate + NADPH + H+
89	R02736	-2.3	beta-D-glucose-6-phosphate:NADP+ 1-oxoreductase	beta-D-Glucose 6-phosphate + NADP+ <=> D-Glucono-1,5-lactone 6-phosphate + NADPH + H+
90	R02799	7.3	11-epi-prostaglandin F2alpha:NADP+ 11-oxidoreductase	11-epi-Prostaglandin F2alpha + NADP+ <=> Prostaglandin D2 + H+ + NADPH
91	R02872	-19.2	presqualene-diphosphate diphosphate-lyase (reducing, squalene-forming)	Presqualene diphosphate + NADPH + H+ <=> Diphosphate + Squalene + NADP+
92	R02940	-37	2-propyn-1-al:NAD+ oxidoreductase	2-Propynal + NAD+ + H2O <=> Propynoate + NADH + H+
93	R02975	14.4	7,8-dihydrobiopterin:NADP+ oxidoreductase	7,8-Dihydrobiopterin + NADP+ <=> Sepiapterin + NADPH + H+
94	R03048	32.3	11-cis-retinol:NAD+ oxidoreductase	11-cis-Retinol + NAD+ <=> 11-cis-Retinal + NADH + H+
95	R03104	20.6	3-mercaptolactate:NAD+ oxidoreductase	3-Mercaptolactate + NAD+ <=> Mercaptopyruvate + NADH + H+
96	R03171	-24.6	(S)-3-methyl-2-oxopentanoate:NAD+ 2-oxidoreductase (CoA-methylbutanoylating)	(S)-3-Methyl-2-oxopentanoic acid + CoA + NAD+ <=> (S)-2-Methylbutanoyl-CoA + CO2 + NADH + H+
97	R03236	-16.9	ATP:D-tagatose-6-phosphate 1-phosphotransferase	D-Tagatose 6-phosphate + ATP <=> D-Tagatose 1,6-bisphosphate + ADP
98	R03237	-16.4	CTP:D-tagatose 6-phosphate 1-phosphotransferase	CTP + D-Tagatose 6-phosphate <=> CDP + D-Tagatose 1,6-bisphosphate
99	R03238	-14.5	UTP:D-tagatose 6-phosphate 1-phosphotransferase	UTP + D-Tagatose 6-phosphate <=> UDP + D-Tagatose 1,6-bisphosphate
100	R03245	-2.7	ATP:(R)-5-phosphomevalonate phosphotransferase	ATP + (R)-5-Phosphomevalonate <=> ADP + (R)-5-Diphosphomevalonate
101	R03283	-35.8	4-trimethylammoniobutanal:NAD+ 1-oxidoreductase; 4-trimethylammoniobutanal:NAD+ oxidoreductase	4-Trimethylammoniobutanal + NAD+ + H2O <=> 4-Trimethylammoniobutanoate + NADH + H+
102	R03300	-37	3,4-dihydroxyphenylacetaldehyde:NAD+ oxidoreductase	3,4-Dihydroxyphenylacetaldehyde + NAD+ + H2O <=> 3,4-Dihydroxyphenylacetate + NADH + H+
103	R03302	-36	3,4-dihydroxyphenylacetaldehyde:NADP+ oxidoreductase	3,4-Dihydroxyphenylacetaldehyde + NADP+ + H2O <=> 3,4-Dihydroxyphenylacetate + NADPH + H+
104	R03325	21.6	17alpha,20alpha-dihydroxypregn-4-en-3-one:NADP+ 20-oxidoreductase	17alpha,20alpha-Dihydroxypregn-4-en-3-one + NADP+ <=> 17alpha-Hydroxyprogesterone + NADPH + H+
105	R03406	6.3	androst-5-ene-3beta,17beta-diol:NAD+ oxidoreductase	Androstenediol + NAD+ <=> Dehydroepiandrosterone + NADH + H+
106	R03407	7.3	androst-5-ene-3beta,17beta-diol:NADP+ oxidoreductase	Androstenediol + NADP+ <=> Dehydroepiandrosterone + NADPH + H+
107	R03428	-19.2	ATP:1D-myo-inositol-1,3,4-trisphosphate 5-phosphotransferase	ATP + 1D-myo-Inositol 1,3,4-trisphosphate <=> ADP + 1D-myo-Inositol 1,3,4,5-tetrakisphosphate
108	R03429	-19.2	ATP:1D-myo-inositol-1,3,4-trisphosphate 6-phosphotransferase	ATP + 1D-myo-Inositol 1,3,4-trisphosphate <=> ADP + 1D-myo-Inositol 1,3,4,6-tetrakisphosphate
109	R03433	-19.2	ATP:1D-myo-inositol-1,4,5-trisphosphate 3-phosphotransferase	ATP + D-myo-Inositol 1,4,5-trisphosphate <=> ADP + 1D-myo-Inositol 1,3,4,5-tetrakisphosphate
110	R03479	-24.1	ATP:1D-myo-inositol-3,4,5,6-tetrakisphosphate 1-phosphotransferase	ATP + 1D-myo-Inositol 3,4,5,6-tetrakisphosphate <=> ADP + 1D-myo-Inositol 1,3,4,5,6-pentakisphosphate
111	R03689	-60.3	lanosterol delta24-reductase	Lanosterol + NADPH + H+ <=> 24,25-Dihydrolanosterol + NADP+
112	R03719	26.7	3alpha,7alpha,12alpha-trihydroxy-5beta-cholanoyl-CoA:propanoyl-CoA C-acyltransferase; choloyl-CoA:propanoyl-CoA C-acyltransferase	Propanoyl-CoA + Choloyl-CoA <=> CoA + 3alpha,7alpha,12alpha-Trihydroxy-5beta-24-oxocholestanoyl-CoA
113	R03857	46.3	lauroyl-CoA:electron-transfer flavoprotein 2,3-oxidoreductase	Lauroyl-CoA + FAD <=> 2-trans-Dodecenoyl-CoA + FADH2
114	R03869	-38.4	(S)-methylmalonate semialdehyde:NAD+ oxidoreductase	(S)-Methylmalonate semialdehyde + NAD+ + H2O <=> Methylmalonate + NADH + H+
115	R03990	46.3	tetradecanoyl-CoA:electron-transfer flavoprotein 2,3-oxidoreductase	Tetradecanoyl-CoA + FAD <=> trans-Tetradec-2-enoyl-CoA + FADH2
116	R04095	42.3	3-methylbutanoyl-CoA:electron-transfer flavoprotein 2,3-oxidoreductase	3-Methylbutanoyl-CoA + FAD <=> 3-Methylcrotonyl-CoA + FADH2
117	R04138	-9.1	3-methylcrotonoyl-CoA:carbon-dioxide ligase (ADP-forming)	ATP + 3-Methylcrotonyl-CoA + HCO3- <=> ADP + Orthophosphate + 3-Methylglutaconyl-CoA
118	R04144	-23.1	5-phospho-D-ribosylamine:glycine ligase (ADP-forming)	ATP + 5-Phosphoribosylamine + Glycine <=> ADP + Orthophosphate + 5'-Phosphoribosylglycinamide
119	R04203	20.7	(2S,3S)-3-hydroxy-2-methylbutanoyl-CoA:NAD+ oxidoreductase	(2S,3S)-3-Hydroxy-2-methylbutanoyl-CoA + NAD+ <=> 2-Methylacetoacetyl-CoA + NADH + H+
120	R04230	-45.9	(R)-4'-phosphopantothenate:L-cysteine ligase (ATP-utilizing)	ATP + D-4'-Phosphopantothenate + L-Cysteine <=> AMP + Diphosphate + (R)-4'-Phosphopantothenoyl-L-cysteine
121	R04263	6.3	7alpha-hydroxycholesterol:NAD+ 3-oxidoreductase	7alpha-Hydroxycholesterol + NAD+ <=> 7alpha-Hydroxycholest-4-en-3-one + NADH + H+
122	R04285	21.6	6-lactoyl-5,6,7,8-tetrahydropterin:NADP+ 2'-oxidoreductase	6-Lactoyl-5,6,7,8-tetrahydropterin + NADP+ <=> 6-Pyruvoyltetrahydropterin + NADPH + H+
123	R04309	6.3	3alpha-hydroxy-5beta-androstan-17-one:NAD+ oxidoreductase (B-specific)	Etiocholanolone + NAD+ <=> 5beta-Androstane-3,17-dione + NADH + H+
124	R04310	7.3	3alpha-hydroxy-5beta-androstan-17-one:NADP+ oxidoreductase (B-specific)	Etiocholanolone + NADP+ <=> 5beta-Androstane-3,17-dione + NADPH + H+
125	R04330	6.3	androstan-3alpha,17beta-diol:NAD+ oxidoreductase	Androstan-3alpha,17beta-diol + NAD+ <=> Dihydrotestosterone + NADH + H+
126	R04506	-37	3alpha,7alpha-dihydroxy-5beta-cholestan-26-al:NAD+ oxidoreductase	3alpha,7alpha-Dihydroxy-5beta-cholestan-26-al + NAD+ + H2O <=> 3alpha,7alpha-Dihydroxy-5beta-cholestanate + NADH + H+
127	R04546	229.3	Not provided	Propanoyl-CoA + Chenodeoxycholoyl-CoA <=> CoA + 3alpha,7alpha-Dihydroxy-5beta-cholestanoyl-CoA
128	R04556	63.3	(5Z)-(15S)-11alpha-hydroxy-9,15-dioxoprostanoate:NAD+ delta13-oxidoreductase	(5Z)-11alpha-Hydroxy-9,15-dioxoprostanoate + NAD+ <=> (5Z,13E)-11alpha-Hydroxy-9,15-dioxoprost-5,13-dienoate + NADH + H+
129	R04557	64.3	(5Z)-(15S)-11alpha-hydroxy-9,15-dioxoprostanoate:NADP+ delta13-oxidoreductase	(5Z)-11alpha-Hydroxy-9,15-dioxoprostanoate + NADP+ <=> (5Z,13E)-11alpha-Hydroxy-9,15-dioxoprost-5,13-dienoate + NADPH + H+
130	R04591	-64.3	1-(5-phosphoribosyl)-5-amino-4-carboxyimidazole:L-aspartate ligase (ADP-forming)	ATP + 1-(5-Phospho-D-ribosyl)-5-amino-4-imidazolecarboxylate + L-Aspartate <=> ADP + Orthophosphate + 1-(5'-Phosphoribosyl)-5-amino-4-(N-succinocarboxamide)-imidazole
131	R04737	20.6	(S)-3-hydroxyhexadecanoyl-CoA:NAD+ oxidoreductase	(S)-3-Hydroxyhexadecanoyl-CoA + NAD+ <=> 3-Oxopalmitoyl-CoA + NADH + H+
132	R04739	20.6	(S)-3-hydroxytetradecanoyl-CoA:NAD+ oxidoreductase	(S)-3-Hydroxytetradecanoyl-CoA + NAD+ <=> 3-Oxotetradecanoyl-CoA + NADH
133	R04741	20.6	(S)-3-hydroxydodecanoyl-CoA:NAD+ oxidoreductase	(S)-3-Hydroxydodecanoyl-CoA + NAD+ <=> 3-Oxododecanoyl-CoA + NADH + H+
134	R04743	20.6	(S)-hydroxydecanoyl-CoA:NAD+ oxidoreductase	(S)-Hydroxydecanoyl-CoA + NAD+ <=> 3-Oxodecanoyl-CoA + NADH + H+
135	R04745	20.6	(S)-hydroxyoctanoyl-CoA:NAD+ oxidoreductase	(S)-3-Hydroxyoctanoyl-CoA + NAD+ <=> 3-Oxooctanoyl-CoA + NADH + H+
136	R04748	24.7	(S)-hydroxyhexanoyl-CoA:NAD+ oxidoreductase	(S)-Hydroxyhexanoyl-CoA + NAD+ <=> 3-Oxohexanoyl-CoA + NADH + H+
137	R04751	45.2	hexanoyl-CoA:electron-transfer flavoprotein 2,3-oxidoreductase	Hexanoyl-CoA + FAD <=> trans-Hex-2-enoyl-CoA + FADH2
138	R04754	46.3	decanoyl-CoA:electron-transfer flavoprotein 2,3-oxidoreductase	Decanoyl-CoA + FAD <=> trans-Dec-2-enoyl-CoA + FADH2
139	R04758	7.3	11beta-hydroxyandrost-4-ene-3,17-dione:NADP+ 11-oxidoreductase	11beta-Hydroxyandrost-4-ene-3,17-dione + NADP+ <=> Adrenosterone + NADPH + H+
140	R04779	-13	ATP:D-fructose-6-phosphate 1-phosphotransferase	ATP + beta-D-Fructose 6-phosphate <=> ADP + beta-D-Fructose 1,6-bisphosphate
141	R04810	20.6	(24R,25R)-3alpha,7alpha,24-trihydroxy-5beta-cholestanoyl-CoA:NAD+ oxidoreductase	(24R,25R)-3alpha,7alpha,24-Trihydroxy-5beta-cholestanoyl-CoA + NAD+ <=> 3alpha,7alpha-Dihydroxy-5beta-24-oxocholestanoyl-CoA + NADH + H+
142	R04811	26.7	propanoyl-CoA:acetyl-CoA C-acyltransferase; 3alpha,7alpha-dihydroxy-5beta-cholanoyl-CoA:propanoyl-CoA; C-acyltransferase	Propanoyl-CoA + Chenodeoxycholoyl-CoA <=> CoA + 3alpha,7alpha-Dihydroxy-5beta-24-oxocholestanoyl-CoA
143	R04812	20.6	(24R,25R)-3alpha,7alpha,12alpha,24-tetrahydroxy-5beta-cholestanoyl-CoA:NAD+ oxidoreductase	(24R,25R)-3alpha,7alpha,12alpha,24-Tetrahydroxy-5beta-cholestanoyl-CoA + NAD+ <=> 3alpha,7alpha,12alpha-Trihydroxy-5beta-24-oxocholestanoyl-CoA + NADH + H+
144	R04818	6.3	3alpha,7alpha-dihydroxy-5beta-cholestane:NAD+ oxidoreductase (B-specific)	3alpha,7alpha-Dihydroxy-5beta-cholestane + NAD+ <=> 7alpha-Hydroxy-5beta-cholestan-3-one + NADH + H+
145	R04819	7.3	3alpha,7alpha-dihydroxy-5beta-cholestane:NADP+ oxidoreductase (B-specific)	3alpha,7alpha-Dihydroxy-5beta-cholestane + NADP+ <=> 7alpha-Hydroxy-5beta-cholestan-3-one + NADPH + H+
146	R04824	6.3	3alpha,7alpha,12alpha-trihydroxy-5beta-cholestane:NAD+ oxidoreductase (B-specific)	3alpha,7alpha,12alpha-Trihydroxy-5beta-cholestane + NAD+ <=> 7alpha,12alpha-Dihydroxy-5beta-cholestan-3-one + NADH + H+
147	R04825	7.3	3alpha,7alpha,12alpha-trihydroxy-5beta-cholestane:NADP+ oxidoreductase (B-specific)	3alpha,7alpha,12alpha-Trihydroxy-5beta-cholestane + NADP+ <=> 7alpha,12alpha-Dihydroxy-5beta-cholestan-3-one + NADPH + H+
148	R04829	6.3	urocortisone:NAD+ oxidoreductase (B-specific)	Tetrahydrocortisone + NAD+ <=> 17alpha,21-Dihydroxy-5beta-pregnane-3,11,20-trione + NADH + H+
149	R04830	-7.3	urocortisone:NADP+ oxidoreductase (B-specific)	Tetrahydrocortisone + NADP+ <=> 17alpha,21-Dihydroxy-5beta-pregnane-3,11,20-trione + NADPH + H+
150	R04835	6.3	3alpha,11beta,21-trihydroxy-20-oxo-5beta-pregnan-18-al:NAD+ oxidoreductase (B-specific)	3alpha,11beta,21-Trihydroxy-20-oxo-5beta-pregnan-18-al + NAD+ <=> 11beta,21-Dihydroxy-3,20-oxo-5beta-pregnan-18-al + NADH + H+
151	R04836	7.3	3alpha,11beta,21-trihydroxy-20-oxo-5beta-pregnan-18-al:NADP+ oxidoreductase (B-specific)	3alpha,11beta,21-Trihydroxy-20-oxo-5beta-pregnan-18-al + NADP+ <=> 11beta,21-Dihydroxy-3,20-oxo-5beta-pregnan-18-al + NADPH + H+
152	R04837	6.3	tetrahydrocorticosterone:NAD+ oxidoreductase (B-specific)	Tetrahydrocorticosterone + NAD+ <=> 11beta,21-Dihydroxy-5beta-pregnane-3,20-dione + NADH + H+
153	R04838	7.3	tetrahydrocorticosterone:NADP+ oxidoreductase (B-specific)	Tetrahydrocorticosterone + NADP+ <=> 11beta,21-Dihydroxy-5beta-pregnane-3,20-dione + NADPH + H+
154	R04840	7.3	tetrahydrocorticosterone:NADP+ 11-oxidoreductase	Tetrahydrocorticosterone + NADP+ <=> 3alpha,21-Dihydroxy-5beta-pregnane-11,20-dione + NADPH + H+
155	R04842	6.3	3alpha,21-dihydroxy-5beta-pregnane-11,20-dione:NAD+ oxidoreductase (B-specific)	3alpha,21-Dihydroxy-5beta-pregnane-11,20-dione + NAD+ <=> 21-Hydroxy-5beta-pregnane-3,11,20-trione + NADH + H+
156	R04843	7.3	3alpha,21-dihydroxy-5beta-pregnane-11,20-dione:NADP+ oxidoreductase (B-specific)	3alpha,21-Dihydroxy-5beta-pregnane-11,20-dione + NADP+ <=> 21-Hydroxy-5beta-pregnane-3,11,20-trione + NADPH + H+
157	R04845	6.3	3alpha-hydroxy-5beta-pregnane-20-one:NAD+ oxidoreductase (B-specific)	Pregnanolone + NAD+ <=> 5beta-Pregnane-3,20-dione + NADH + H+
158	R04846	7.3	3alpha-hydroxy-5beta-pregnane-20-one:NADP+ oxidoreductase (B-specific)	Pregnanolone + NADP+ <=> 5beta-Pregnane-3,20-dione + NADPH + H+
159	R04880	23.1	3,4-dihydroxyphenylethyleneglycol:NAD+ oxidoreductase	3,4-Dihydroxyphenylethyleneglycol + NAD+ <=> 3,4-Dihydroxymandelaldehyde + NADH + H+
160	R04882	-37	3,4-dihydroxymandelaldehyde:NAD+ oxidoreductase	3,4-Dihydroxymandelaldehyde + NAD+ + H2O <=> 3,4-Dihydroxymandelate + NADH + H+
161	R04883	-36	3,4-dihydroxymandelaldehyde:NADP+ oxidoreductase	3,4-Dihydroxymandelaldehyde + NADP+ + H2O <=> 3,4-Dihydroxymandelate + NADPH + H+
162	R04888	-37	3-methoxy-4-hydroxyphenylacetaldehyde:NAD+ oxidoreductase	3-Methoxy-4-hydroxyphenylacetaldehyde + NAD+ + H2O <=> Homovanillate + NADH + H+
163	R04889	-36	3-methoxy-4-hydroxyphenylacetaldehyde:NADP+ oxidoreductase	3-Methoxy-4-hydroxyphenylacetaldehyde + NADP+ + H2O <=> Homovanillate + NADPH + H+
164	R04891	-37	3-methoxy-4-hydroxyphenylglycolaldehyde:NAD+ oxidoreductase	3-Methoxy-4-hydroxyphenylglycolaldehyde + NAD+ + H2O <=> 3-Methoxy-4-hydroxymandelate + NADH + H+
165	R04892	-36	3-methoxy-4-hydroxyphenylglycolaldehyde:NADP+ oxidoreductase	3-Methoxy-4-hydroxyphenylglycolaldehyde + NADP+ + H2O <=> 3-Methoxy-4-hydroxymandelate + NADPH + H+
166	R04903	-37	5-hydroxyindoleacetaldehyde:NAD+ oxidoreductase	5-Hydroxyindoleacetaldehyde + NAD+ + H2O <=> 5-Hydroxyindoleacetate + H+ + NADH
167	R04996	-37	3-methylimidazole acetaldehyde:NAD+ oxidoreductase	Methylimidazole acetaldehyde + NAD+ + H2O <=> Methylimidazoleacetic acid + NADH + H+
168	R05066	23.1	3-hydroxy-2-methylpropanoate:NAD+ oxidoreductase	(S)-3-Hydroxyisobutyrate + NAD+ <=> (S)-Methylmalonate semialdehyde + NADH + H+
169	R05202	29	ATP:1D-myo-inositol 1,3,4,5,6-pentakisphosphate 2-phosphotransferase	Phytic acid + ADP <=> 1D-myo-Inositol 1,3,4,5,6-pentakisphosphate + ATP
170	R05231	24.1	6-hydroxyhexanoate:NADP+ oxidoreductase	6-Hydroxyhexanoic acid + NADP+ <=> Adipate semialdehyde + NADPH + H+
171	R05639	14.8	4,4-dimethyl-5a-cholesta-8,24-dien-3b-ol:NADP+ D14-oxidoreductase	14-Demethyllanosterol + NADP+ <=> 4,4-Dimethyl-5alpha-cholesta-8,14,24-trien-3beta-ol + NADPH + H+
172	R05804	-14.7	ADP:D-glucose 6-phosphotransferase	ADP + D-Glucose <=> AMP + D-Glucose 6-phosphate
173	R06223	-160.2	squalene synthase	2 trans,trans-Farnesyl diphosphate + NADPH + H+ <=> Squalene + 2 Diphosphate + NADP+
174	R06366	-37	aldehyde:NAD+ oxidoreductase	Perillyl aldehyde + H2O + NAD+ <=> Perillic acid + NADH + H+
175	R06917	23.1	1-hydroxymethylnaphthalene:NAD+ oxidoreductase	1-Hydroxymethylnaphthalene + NAD+ <=> 1-Naphthaldehyde + NADH + H+
176	R06927	23.1	(2-naphthyl)methanol:NAD+ oxidoreductase	(2-Naphthyl)methanol + NAD+ <=> 2-Naphthaldehyde + NADH + H+
177	R06941	20.6	(S)-3-hydroxyacyl-CoA:NAD+ oxidoreductase	(3S)-3-Hydroxyadipyl-CoA + NAD+ <=> 3-Oxoadipyl-CoA + NADH + H+
178	R07000	-369.9	naphthalene,NADPH:oxygen oxidoreductase (RH-hydroxylating or -epoxidizing)	Naphthalene + NADPH + Oxygen + H+ <=> (1R,2S)-Naphthalene 1,2-oxide + NADP+ + H2O
179	R07001	-369.9	naphthalene,NADPH:oxygen oxidoreductase (RH-hydroxylating or -epoxidizing)	Naphthalene + NADPH + Oxygen + H+ <=> (1S,2R)-Naphthalene 1,2-oxide + NADP+ + H2O
180	R07015	-70.5	1,2-dihydronaphthalene-1,2-diol dehydrogenase	1,2-Dihydronaphthalene-1,2-diol + NADP+ <=> Naphthalene-1,2-diol + NADPH + H+
181	R07048	-424.6	Not provided	Arachidonate + Oxygen + NADPH + H+ <=> 14,15-EET + NADP+ + H2O
182	R07050	-424.6	Not provided	Arachidonate + Oxygen + NADPH + H+ <=> 11,12-EET + NADP+ + H2O
183	R07051	-424.6	Not provided	Arachidonate + Oxygen + NADPH + H+ <=> 8,9-EET + NADP+ + H2O
184	R07052	-424.6	Not provided	Arachidonate + Oxygen + NADPH + H+ <=> 5,6-EET + NADP+ + H2O
185	R07088	-442	1,1-dichloroethylene,NADPH:oxygen oxidoreductase (RH-hydroxylating or -epoxidizing)	1,1-Dichloroethylene + NADPH + Oxygen + H+ <=> 2,2-Dichloroacetaldehyde + NADP+ + H2O
186	R07089	-404.7	1,1-dichloroethylene,NADPH:oxygen oxidoreductase (RH-hydroxylating or -epoxidizing)	1,1-Dichloroethylene + NADPH + Oxygen + H+ <=> 1,1-Dichloroethylene epoxide + NADP+ + H2O
187	R07098	-421.7	trichloroethene,NADPH:oxygen oxidoreductase (RH-hydroxylating or -epoxidizing)	Trichloroethene + NADPH + Oxygen + H+ <=> TCE epoxide + NADP+ + H2O
188	R07099	-422.6	trichloroethene,NADPH:oxygen oxidoreductase (RH-hydroxylating or -epoxidizing)	Trichloroethene + NADPH + Oxygen + H+ <=> Chloral + NADP+ + H2O
189	R07107	-538.9	trichloroethanol,NADPH:oxygen oxidoreductase (RH-hydroxylating or -epoxidizing)	Trichloroethanol + 2 NADPH + 2 Oxygen + 2 H+ <=> Trichloroacetate + 2 NADP+ + 3 H2O
190	R07136	20.6	(2R)-3-sulfolactate:NAD+ oxidoreductase	(2R)-3-Sulfolactate + NAD+ <=> 3-Sulfopyruvate + NADH + H+
191	R07483	-14.8	Not provided	4alpha-Methyl-5alpha-ergosta-8,14,24(28)-trien-3beta-ol + NADPH + H+ <=> 4alpha-Methylfecosterol + NADP+
192	R07493	-61.8	Not provided	24-Methylenecholesterol + NADPH + H+ <=> Campesterol + NADP+
193	R07494	-13.9	Not provided	4alpha-Methylzymosterol-4-carboxylate + NADP+ <=> 3-Keto-4-methylzymosterol + NADPH + H+ + CO2
194	R07499	-60.3	Not provided	14-Demethyllanosterol + NADPH + H+ <=> 4,4-Dimethyl-5alpha-cholesta-8-en-3beta-ol + NADP+
195	R07507	-60.3	Not provided	7-Dehydrodesmosterol + NADPH + H+ <=> 7-Dehydrocholesterol + NADP+
196	R07675	-6.1	L-galactose:NAD+ 1-oxidoreductase	L-Galactose + NAD+ <=> L-Galactono-1,4-lactone + NADH + H+
197	R07759	-21.6	3-hydroxyoctadecanoyl-CoA:NADP+ oxidoreductase	3-Oxostearoyl-CoA + NADPH + H+ <=> 3-Hydroxyoctadecanoyl-CoA + NADP+
198	R07899	32.7	Not provided	(+)-7-Isojasmonic acid CoA + Acetyl-CoA <=> CoA + 3-Oxo-OPC4-CoA
199	R07936	20.6	(3R,6Z,9Z,12Z,15Z,18Z,21Z)-3-hydroxytetracosahexaenoyl-CoA:NAD+ oxidoreductase	(3R,6Z,9Z,12Z,15Z,18Z,21Z)-3-Hydroxytetracosahexaenoyl-CoA + NAD+ <=> (6Z,9Z,12Z,15Z,18Z,21Z)-3-Oxotetracosahexaenoyl-CoA + NADH + H+
200	R07937	32.7	(4Z,7Z,10Z,13Z,16Z,19Z)-docosahexaenoyl-CoA:acetyl-CoA C-acyltransferase	(4Z,7Z,10Z,13Z,16Z,19Z)-Docosahexaenoyl-CoA + Acetyl-CoA <=> CoA + (6Z,9Z,12Z,15Z,18Z,21Z)-3-Oxotetracosahexaenoyl-CoA
201	R07952	20.6	(3R,6Z,9Z,12Z,15Z,18Z)-3-hydroxytetracosapentaenoyl-CoA:NAD+ oxidoreductase	(3R,6Z,9Z,12Z,15Z,18Z)-3-Hydroxytetracosapentaenoyl-CoA + NAD+ <=> (6Z,9Z,12Z,15Z,18Z)-3-Oxotetracosapentaenoyl-CoA + NADH + H+
202	R07953	32.7	(4Z,7Z,10Z,13Z,16Z)-docosapentaenoyl-CoA:acetyl-CoA C-acyltransferase	(4Z,7Z,10Z,13Z,16Z)-Docosapentaenoyl-CoA + Acetyl-CoA <=> CoA + (6Z,9Z,12Z,15Z,18Z)-3-Oxotetracosapentaenoyl-CoA
203	R08094	20.7	3-hydroxy-5-methylhex-4-enoyl-CoA:NAD+ oxidoreductase	3-Hydroxy-5-methylhex-4-enoyl-CoA + NAD+ <=> 5-Methyl-3-oxo-4-hexenoyl-CoA + NADH + H+
204	R08178	-25	Not provided	(9Z,12Z,15Z)-Octadecatrienoyl-CoA + H2O <=> CoA + (9Z,12Z,15Z)-Octadecatrienoic acid
205	R08179	-25	(5Z,8Z,11Z,14Z,17Z)-icosapentaenoyl-CoA hydrolase	(5Z,8Z,11Z,14Z,17Z)-Icosapentaenoyl-CoA + H2O <=> CoA + (5Z,8Z,11Z,14Z,17Z)-Icosapentaenoic acid
206	R08180	-25	Not provided	(4Z,7Z,10Z,13Z,16Z,19Z)-Docosahexaenoyl-CoA + H2O <=> CoA + (4Z,7Z,10Z,13Z,16Z,19Z)-Docosahexaenoic acid
207	R08181	-25	Not provided	gamma-Linolenoyl-CoA + H2O <=> CoA + (6Z,9Z,12Z)-Octadecatrienoic acid
208	R08182	-25	Not provided	8,11,14-Eicosatrienoyl-CoA + H2O <=> CoA + Dihomo-gamma-linolenate
209	R08183	-24.7	Not provided	Arachidonyl-CoA + H2O <=> CoA + Arachidonate
210	R08233	-12.1	ATP:5-fluorodeoxyuridine 5'-phosphotransferase	5-Fluorodeoxyuridine + ATP <=> 5-Fluorodeoxyuridine monophosphate + ADP
211	R08306	23.1	2-phenyl-1,3-propanediol monocarbamate:NAD+ oxidoreductase	2-Phenyl-1,3-propanediol monocarbamate + NAD+ <=> 3-Carbamoyl-2-phenylpropionaldehyde + NADH + H+
212	R08307	-37	3-carbamoyl-2-phenylpropionaldehyde:NAD+ oxidoreductase	3-Carbamoyl-2-phenylpropionaldehyde + NAD+ + H2O <=> 3-Carbamoyl-2-phenylpropionic acid + NADH + H+
213	R08310	-46.5	4-hydroxy-5-phenyltetrahydro-1,3-oxazin-2-one:NAD+ oxidoreductase	4-Hydroxy-5-phenyltetrahydro-1,3-oxazin-2-one + NAD+ <=> 5-Phenyl-1,3-oxazinane-2,4-dione + NADH + H+
214	R08380	33.2	11-cis-retinol: NADP+ oxidoreductase	11-cis-Retinol + NADP+ <=> 11-cis-Retinal + NADPH + H+
215	R08383	24.1	Not provided	9-cis-Retinol + NADP+ <=> 9-cis-Retinal + NADPH + H+
216	R08549	-27.2	2-oxoglutarate:NAD+ 2-oxidoreductase (CoA-succinylating); 2-oxoglutarate dehydrogenase complex	2-Oxoglutarate + CoA + NAD+ <=> Succinyl-CoA + CO2 + NADH + H+
217	R08572	-6.7	ATP:(R)-glycerate 2-phosphotransferase	D-Glycerate + ATP <=> 2-Phospho-D-glycerate + ADP
218	R08721	6.3	(24S)-cholest-5-ene-3beta,7alpha,24-triol:NAD+ 3-oxidoreductase	(24S)-Cholest-5-ene-3beta,7alpha,24-triol + NAD+ <=> 7alpha,24-Dihydroxy-4-cholesten-3-one + NADH + H+
219	R08723	6.3	cholest-5-ene-3beta,7alpha,25-triol:NAD+ 3-oxidoreductase	Cholest-5-ene-3beta,7alpha,25-triol + NAD+ <=> 7alpha,25-Dihydroxy-4-cholesten-3-one + NADH + H+
220	R08724	6.3	7alpha,27-dihydroxycholesterol:NAD+ 3-oxidoreductase	7alpha,27-Dihydroxycholesterol + NAD+ <=> 7alpha,26-Dihydroxy-4-cholesten-3-one + NADH + H+
221	R08728	6.3	3beta,7alpha-dihydroxy-5-cholestenoate:NAD+ 3-oxidoreductase	3beta,7alpha-Dihydroxy-5-cholestenoate + NAD+ <=> 7alpha-Hydroxy-3-oxo-4-cholestenoate + NADH + H+
222	R08926	-12.5	L-fucose:NAD+ 1-oxidoreductase	L-Fucose + NAD+ <=> L-Fucono-1,5-lactone + NADH + H+
223	R08945	6.3	11beta,17beta-dihydroxy-4-androsten-3-one:NAD+ 17-oxidoreductase	11beta,17beta-Dihydroxy-4-androsten-3-one + NAD+ <=> 11beta-Hydroxyandrost-4-ene-3,17-dione + NADH + H+
224	R08954	-14.8	5alpha-dihydrodeoxycorticosterone:NADP+ delta4-oxidoreductase	11-Deoxycorticosterone + NADPH + H+ <=> 5alpha-Dihydrodeoxycorticosterone + NADP+
225	R08955	-7.3	3alpha,21-dihydroxy-5alpha-pregnan-20-one:NADP+ 3-oxidoreductase (A-specific)	5alpha-Dihydrodeoxycorticosterone + NADPH + H+ <=> Allotetrahydrodeoxycorticosterone + NADP+
226	R08957	-7.3	3alpha-hydroxy-5alpha-pregnan-20-one:NADP+ 3-oxidoreductase (A-specific)	5alpha-Pregnane-3,20-dione + NADPH + H+ <=> Allopregnanolone + NADP+
227	R08958	21.6	5alpha-pregnan-20alpha-ol-3-one:NADP+ 20-oxidoreductase	5alpha-Pregnan-20alpha-ol-3-one + NADP+ <=> 5alpha-Pregnane-3,20-dione + NADPH + H+
228	R08959	21.6	5alpha-pregnane-3alpha,20alpha-diol:NADP+ 20-oxidoreductase	5alpha-Pregnane-3alpha,20alpha-diol + NADP+ <=> Allopregnanolone + NADPH + H+
229	R08960	-7.3	5alpha-pregnane-3alpha,20alpha-diol:NADP+ oxidoreductase (A-specific)	5alpha-Pregnan-20alpha-ol-3-one + NADPH + H+ <=> 5alpha-Pregnane-3alpha,20alpha-diol + NADP+
230	R08963	-7.3	androstan-3alpha,17beta-diol:NADP+ oxidoreductase	Androstan-3alpha,17beta-diol + NADP+ <=> Dihydrotestosterone + NADPH + H+
231	R08980	7.3	11beta,17beta-dihydroxy-4-androsten-3-one:NADP+ 17-oxidoreductase	11beta,17beta-Dihydroxy-4-androsten-3-one + NADP+ <=> 11beta-Hydroxyandrost-4-ene-3,17-dione + NADPH + H+
232	R09085	-14.7	ADP:D-glucose 6-phosphotransferase	alpha-D-Glucose + ADP <=> alpha-D-Glucose 6-phosphate + AMP
233	R09086	-14.7	ADP:D-glucose 6-phosphotransferase	beta-D-Glucose + ADP <=> beta-D-Glucose 6-phosphate + AMP
234	R09087	2.3	ATP:1D-myo-inositol-hexakisphosphate 5-phosphotransferase	ATP + Phytic acid <=> ADP + 5-PP-InsP5
235	R09418	-412	Not provided	trans-3,4-Dihydro-3,4-dihydroxy-7,12-dimethylbenz[a]anthracene + Oxygen + NADPH + H+ <=> (1aalpha,2beta,3alpha,11calpha)-1a,2,3,11c-Tetrahydro-6,11-dimethylbenzo[6,7]phenanthro[3,4-b]oxirene-2,3-diol + H2O + NADP+
Source: original Supplementary Data 1 provided by the authors (Supplementary_Data_1_Human_reactions_235_with_deltaG_equation.csv); reaction name and equation were programmatically separated using parenthesis-aware parsing of the original combined field.
