## supplementary data 4 for "A Spin-Glass Metabolic Hamiltonian optimized by Quantum Annealing Reveals Configurational Regimes of Cancer Metabolism"

### Sheet: Supplementary Data 4
PatientID	ClinicalSubtype	SCMSGSubtype	OrderParameter_m	Frustration_F
Y10150T	Gastric	T5	0.0654982	4764
Y10178T	Gastric	T5	0.0563204	4767.9
Y10192T	Gastric	T5	0.00962644	4768.2
Y10193T	Gastric	T5	-0.0628696	4762.3
Y10196T	Gastric	T4	-0.161997	4729.4
Y2498T	Gastric	T5	-0.0269556	4797.4
Y2602T	Gastric	T5	0.0890193	4753.2
Y2622T	Gastric	T5	0.0305058	4775.7
Y2637T	Gastric	T5	-0.00144606	4791.3
Y3372T	Gastric	T5	0.0935245	4820.8
Y3420T	Gastric	T3	0.0403145	4494.7
Y3473T	Gastric	T5	0.0721525	4768.4
Y3496T	Gastric	T5	0.0301302	4788.4
Y3515T	Gastric	T5	-0.0856518	4843
Y3533T	Gastric	T3	-0.0505178	4554.7
Y3831T	Gastric	T3	0.0531862	4530.8
Y4142T	Gastric	T3	0.0519029	4464.3
Y4256T	Gastric	T3	-0.0238502	4597.7
Y4588T	Gastric	T4	-0.0946266	4585.8
Y4689T	Gastric	T4	-0.123629	4715
Y4721T	Gastric	T5	-0.0609498	4784.6
Y4788T	Gastric	T3	-0.0698178	4566.2
Y564T	Gastric	T5	-0.017286	4763.8
Y566T	Gastric	T4	-0.0936339	4675.7
Y571T	Gastric	T5	0.0386061	4740.6
Y583T	Gastric	T3	-0.0273287	4647.8
Y585T	Gastric	T3	-0.0599177	4689.9
Y592T	Gastric	T2	0.104459	4482.1
Y594T	Gastric	T3	-0.0653489	4675.1
YG06T	Gastric	T3	-0.0402454	4707.4
YG23T	Gastric	T5	0.048673	4789.6
YG30T	Gastric	T5	-0.0769957	4730.7
YG44T	Gastric	T4	0.0867064	4634.6
YG50T	Gastric	T3	-0.0139288	4629.5
Y10129T	Gastric	T4	-0.170442	4709
Y10179T	Gastric	T4	0.188404	4767.5
Y2755T	Gastric	T2	0.239987	4448.2
Y2985T	Gastric	T2	-0.106652	4271.3
Y3484T	Gastric	T1	-0.144339	3987.6
Y3847T	Gastric	T1	0.251109	3944.8
Y4396T	Gastric	T4	-0.1997	4687.8
Y573T	Gastric	T2	-0.0821432	4310.1
Y577T	Gastric	T2	-0.193913	4342.4
Y10168T	Gastric	T3	-0.0219029	4680.5
Y2659T	Gastric	T2	0.0710429	4170.5
Y3320T	Gastric	T3	-0.00225762	4689.9
Y3381T	Gastric	T2	0.334869	4593.4
Y3404T	Gastric	T5	0.00967523	4777.8
Y3485T	Gastric	T3	-0.0758441	4576.6
Y3532T	Gastric	T3	-0.00929375	4437
Y3883T	Gastric	T4	-0.195883	4635.3
Y3894T	Gastric	T1	-0.255946	4297.8
Y4277T	Gastric	T2	0.158608	4237.1
Y4390T	Gastric	T1	-0.160822	4093.5
Y4549T	Gastric	T3	-0.0017269	4702.1
Y4667T	Gastric	T5	0.0943444	4725
Y510T	Gastric	T4	0.0799347	4608.9
Y593T	Gastric	T1	0.328554	4410
YG40T	Gastric	T2	-0.167424	4504.2
YG54T	Gastric	T2	0.26513	4549.7
YG60T	Gastric	T2	-0.0343207	4172.7
Y3577T	Gastric	T2	-0.193056	4409.5
Y10132T	Gastric	T2	0.0440853	4187.7
Y10143T	Gastric	T4	0.222907	4692.5
Y10144T	Gastric	T4	0.115758	4662.3
Y10172T	Gastric	T2	-0.00902596	4330
Y10173T	Gastric	T2	-0.139817	4413.7
Y3203T	Gastric	T5	0.0840179	4758.1
Y3262T	Gastric	T4	0.191495	4610.9
Y3368T	Gastric	T4	0.137696	4693
Y3426T	Gastric	T4	-0.174025	4599
Y3516T	Gastric	T2	-0.121009	4463.7
Y3555T	Gastric	T3	0.016394	4678.5
Y3819T	Gastric	T4	0.177371	4758.8
Y3983T	Gastric	T4	-0.171248	4646
Y4064T	Gastric	T5	0.0397247	4755.3
Y4189T	Gastric	T2	0.18578	4516.8
Y4260T	Gastric	T2	0.20409	4475.9
Y4314T	Gastric	T2	-0.143539	4323.1
Y4409T	Gastric	T4	0.144822	4623.5
Y4427T	Gastric	T4	-0.158368	4668.2
Y569T	Gastric	T3	0.0356751	4629.4
Y580T	Gastric	T2	-0.167393	4554.1
Y587T	Gastric	T4	-0.113	4671
Y596T	Gastric	T4	0.124996	4644.7
YG12T	Gastric	T3	-0.0398606	4438.9
YG18T	Gastric	T5	0.0264678	4766.5
YG32T	Gastric	T4	0.169146	4595.2
YG35T	Gastric	T3	-0.0611752	4585.4
Y10117T	Inflammatory	T4	-0.0924924	4680.2
Y10171T	Inflammatory	T3	-0.0104728	4575.6
Y10174T	Inflammatory	T3	0.0499518	4681.9
Y10198T	Inflammatory	T5	-0.00592859	4826.4
Y2224T	Inflammatory	T5	-0.0357516	4764.1
Y2234T	Inflammatory	T5	0.0802889	4745.2
Y2509T	Inflammatory	T5	-0.00911385	4810.8
Y2818T	Inflammatory	T5	0.0515066	4782
Y3090T	Inflammatory	T2	0.0294631	4297.9
Y3409T	Inflammatory	T4	0.109855	4654.2
Y3550T	Inflammatory	T3	-0.0522512	4659.5
Y3643T	Inflammatory	T5	0.0117918	4811.4
Y3649T	Inflammatory	T3	0.0351379	4487.2
Y3912T	Inflammatory	T4	-0.0724496	4669.2
Y4032T	Inflammatory	T5	-0.105884	4734.2
Y4123T	Inflammatory	T3	-0.0378512	4469.7
Y4194T	Inflammatory	T5	-0.0812208	4728.2
Y4313T	Inflammatory	T4	-0.151077	4634.1
Y4430T	Inflammatory	T5	0.029614	4751.4
Y4638T	Inflammatory	T5	0.103143	4816
Y4662T	Inflammatory	T5	-0.100856	4748.5
Y4724T	Inflammatory	T4	-0.17077	4791.2
Y4812T	Inflammatory	T4	-0.153157	4782.3
Y4863T	Inflammatory	T4	-0.142088	4721.1
Y563T	Inflammatory	T3	-0.0636543	4694.6
Y572T	Inflammatory	T5	-0.0838819	4739.7
Y591T	Inflammatory	T2	0.0422899	4130.1
Y595T	Inflammatory	T5	-0.0218799	4801.4
YG13T	Inflammatory	T5	0.071862	4807
YG34T	Inflammatory	T5	0.0122234	4750.8
YG46T	Inflammatory	T5	-0.00686457	4798.7
YG48T	Inflammatory	T5	-0.038579	4812.5
YG49T	Inflammatory	T5	0.0136452	4784.3
YG53T	Inflammatory	T4	-0.0973144	4689.7
YG62T	Inflammatory	T5	0.0822111	4766
Y3062T	Inflammatory	T1	0.216673	4211.7
Y3886T	Inflammatory	T1	0.206107	3579.7
Y4204T	Inflammatory	T1	0.228572	3675.9
Y10130T	Inflammatory	T4	0.0744304	4621
Y10131T	Inflammatory	T5	-0.0342604	4718.3
Y2358T	Inflammatory	T4	-0.119305	4573.3
Y2372T	Inflammatory	T2	-0.250373	4533.4
Y3594T	Inflammatory	T2	-0.317285	4811
Y3958T	Inflammatory	T2	-0.295055	4807.6
Y4109T	Inflammatory	T1	0.15965	3856.7
Y4121T	Inflammatory	T3	-0.0082179	4361.5
Y4245T	Inflammatory	T1	0.216063	4140.3
Y4305T	Inflammatory	T2	0.186739	4449.2
Y4507T	Inflammatory	T2	-0.238098	4457.2
YG15T	Inflammatory	T2	0.243508	4416.8
YG45T	Inflammatory	T2	0.255158	4429.2
Y10111T	Inflammatory	T1	0.162097	4014.1
Y10121T	Inflammatory	T4	0.143405	4655.5
Y10158T	Inflammatory	T3	-0.00644766	4642.4
Y2359T	Inflammatory	T2	0.112845	4110.8
Y2400T	Inflammatory	T3	0.0744439	4494.5
Y2523T	Inflammatory	T4	-0.17729	4584.9
Y2736T	Inflammatory	T4	0.153694	4636.1
Y2827T	Inflammatory	T4	0.217012	4793.3
Y2873T	Inflammatory	T4	0.113121	4701.1
Y2979T	Inflammatory	T4	-0.18691	4689.1
Y3316T	Inflammatory	T4	0.0836956	4696.6
Y3317T	Inflammatory	T4	0.132235	4754.9
Y3361T	Inflammatory	T2	0.138389	4205.1
Y3437T	Inflammatory	T4	-0.150798	4767.9
Y3480T	Inflammatory	T3	-0.070229	4503.3
Y3489T	Inflammatory	T4	-0.088076	4613.9
Y3491T	Inflammatory	T5	-0.0974914	4741.1
Y3589T	Inflammatory	T4	-0.130805	4762.6
Y3872T	Inflammatory	T3	-0.0745164	4533.8
Y3873T	Inflammatory	T4	0.093531	4648.9
Y3903T	Inflammatory	T4	-0.186686	4584.4
Y4009T	Inflammatory	T3	0.0654632	4644.3
Y4046T	Inflammatory	T2	0.242891	4689.1
Y4074T	Inflammatory	T5	-0.00487172	4784.2
Y4083T	Inflammatory	T5	-0.0816432	4733.7
Y4162T	Inflammatory	T3	-0.00857685	4684.9
Y4273T	Inflammatory	T2	0.137562	4252.1
Y4404T	Inflammatory	T2	-0.200326	4442.5
Y4730T	Inflammatory	T4	-0.164997	4795.8
Y4737T	Inflammatory	T4	-0.144441	4796.9
Y586T	Inflammatory	T4	-0.156384	4579.4
Y588T	Inflammatory	T2	0.176572	4526.1
Y589T	Inflammatory	T3	0.0782197	4471.4
Y590T	Inflammatory	T2	0.10147	4414.4
Y597T	Inflammatory	T2	0.0335381	4173.9
YG17T	Inflammatory	T4	0.0729474	4629.3
YG20T	Inflammatory	T5	0.104648	4784.1
YG67T	Inflammatory	T2	0.0996144	4381.6
YG74T	Inflammatory	T1	0.0355802	3547.6
Y10165T	Intestinal	T5	-0.00124438	4826.1
Y10180T	Intestinal	T3	-0.0437512	4539.5
Y10182T	Intestinal	T3	-0.0222111	4668.5
Y2339T	Intestinal	T5	0.00651273	4787.4
Y2540T	Intestinal	T4	-0.10842	4518.4
Y2685T	Intestinal	T5	-0.035906	4826.8
Y3082T	Intestinal	T5	-0.0408872	4779.9
Y3089T	Intestinal	T4	0.16135	4683.2
Y3098T	Intestinal	T3	0.0711517	4602.3
Y3376T	Intestinal	T4	-0.143349	4721.7
Y3412T	Intestinal	T5	0.0732924	4735.1
Y3558T	Intestinal	T2	0.260729	4817.8
Y3625T	Intestinal	T5	0.0649204	4829.5
Y3734T	Intestinal	T5	0.108013	4734.3
Y3976T	Intestinal	T4	-0.0736311	4625.1
Y4080T	Intestinal	T5	-0.036382	4733.2
Y4263T	Intestinal	T3	-0.0400671	4593.8
Y4299T	Intestinal	T5	0.0303817	4770.4
Y4325T	Intestinal	T5	0.0609151	4719.4
Y4340T	Intestinal	T5	0.0455142	4798.7
Y4344T	Intestinal	T3	0.00276113	4600.9
Y4438T	Intestinal	T5	0.0286926	4797.7
Y4635T	Intestinal	T3	-0.0453979	4685.5
Y4889T	Intestinal	T3	0.073167	4562.6
Y533T	Intestinal	T5	0.100368	4729
Y568T	Intestinal	T5	0.000732989	4809.3
Y582T	Intestinal	T4	-0.167758	4739.9
Y598T	Intestinal	T5	-0.019915	4814.8
YG08T	Intestinal	T3	-0.007572	4442.2
YG36T	Intestinal	T3	-0.0667963	4638.5
YG55T	Intestinal	T4	0.131794	4635.7
Y10094T	Intestinal	T2	0.323842	4783
Y3024T	Intestinal	T1	0.414567	4640
Y3887T	Intestinal	T1	-0.158209	3812
Y4531T	Intestinal	T2	-0.230716	4373.9
Y4580T	Intestinal	T1	0.343165	4276.4
Y506T	Intestinal	T1	0.211438	4195.5
Y521T	Intestinal	T1	0.259173	3914.4
Y522T	Intestinal	T1	0.35114	4403.4
Y567T	Intestinal	T1	-0.252092	4101.1
YG16T	Intestinal	T2	0.155853	4244.1
YG26T	Intestinal	T1	0.333911	4260.6
YG27T	Intestinal	T1	0.0891522	3811.2
YG63T	Intestinal	T1	-0.181026	4097.6
Y10063T	Intestinal	T2	0.00154449	4213.7
Y10140T	Intestinal	T3	0.043923	4695
Y2423T	Intestinal	T4	0.161531	4688
Y2499T	Intestinal	T4	-0.144374	4722.3
Y2569T	Intestinal	T2	0.206531	4378.3
Y2658T	Intestinal	T2	-0.119438	4508.2
Y3252T	Intestinal	T4	-0.108095	4543.2
Y3309T	Intestinal	T2	0.213269	4575
Y3892T	Intestinal	T3	-0.0128398	4664.5
Y3944T	Intestinal	T2	-0.193894	4417.2
Y4101T	Intestinal	T5	-0.0399761	4727.1
Y4426T	Intestinal	T5	0.10556	4730.6
Y4561T	Intestinal	T2	-0.167056	4518.9
Y4670T	Intestinal	T2	0.231079	4591.7
Y4770T	Intestinal	T2	0.0458637	4067.3
Y4869T	Intestinal	T2	0.205708	4427.3
Y516T	Intestinal	T4	0.135525	4613.3
Y539T	Intestinal	T1	0.314268	4121.6
YG09T	Intestinal	T2	-0.115276	4121.5
Y10146T	Intestinal	T2	-0.322683	4509.7
Y10170T	Intestinal	T1	-0.239542	3479.2
Y10183T	Intestinal	T2	-0.35309	4806.2
Y3628T	Intestinal	T1	0.367444	3568.2
Y4029T	Intestinal	T2	-0.196895	4544.8
Y4712T	Intestinal	T1	-0.432124	3901.9
Y550T	Intestinal	T2	0.340862	4664
YG31T	Intestinal	T2	-0.272162	4412.8
Y10057T	Intestinal	T2	0.246298	4671.1
Y10079T	Intestinal	T4	-0.12799	4536.4
Y10095T	Intestinal	T3	0.0580579	4679.6
Y10103T	Intestinal	T4	0.0877199	4540.4
Y10127T	Intestinal	T3	-0.000210345	4521.6
Y10177T	Intestinal	T4	-0.121691	4684.4
Y10200T	Intestinal	T2	-0.0995889	4464.9
Y2221T	Intestinal	T4	-0.13849	4706.8
Y2411T	Intestinal	T3	0.0583013	4658.2
Y2695T	Intestinal	T4	0.11605	4592.3
Y2885T	Intestinal	T3	-0.0306306	4564
Y3099T	Intestinal	T3	0.0504538	4592.3
Y3105T	Intestinal	T4	-0.212221	4772.9
Y3335T	Intestinal	T4	0.084798	4650.6
Y3477T	Intestinal	T5	0.089475	4745.3
Y3614T	Intestinal	T1	0.207617	3758.8
Y3624T	Intestinal	T2	0.274982	4737.7
Y3646T	Intestinal	T4	0.13457	4731.2
Y3769T	Intestinal	T2	-0.261745	4647
Y4107T	Intestinal	T3	-0.036837	4500.1
Y4349T	Intestinal	T2	-0.294178	4797.3
Y4367T	Intestinal	T5	0.0515182	4784.4
Y4439T	Intestinal	T2	0.122603	4400.9
Y4472T	Intestinal	T5	-0.0604577	4770.2
Y4570T	Intestinal	T2	-0.214814	4429
Y540T	Intestinal	T4	0.120017	4560.6
Y584T	Intestinal	T4	0.129823	4645.8
YG05T	Intestinal	T4	0.0922099	4708.7
YG24T	Intestinal	T4	-0.149379	4604.9
YG47T	Intestinal	T1	0.176552	4043.1
YG71T	Intestinal	T4	0.0822172	4694.5
Y10087T	Mixed stroma	T4	-0.0805502	4574.6
Y10098T	Mixed stroma	T5	0.0502929	4717.7
Y10113T	Mixed stroma	T5	-0.105435	4801.2
Y10120T	Mixed stroma	T3	0.0435745	4647.7
Y10136T	Mixed stroma	T5	-0.00627871	4775.9
Y10152T	Mixed stroma	T5	0.0217896	4840
Y10155T	Mixed stroma	T4	0.0869882	4567.2
Y10164T	Mixed stroma	T5	0.0433267	4724.4
Y2433T	Mixed stroma	T5	0.03066	4775.2
Y2449T	Mixed stroma	T4	0.115228	4700.6
Y2507T	Mixed stroma	T3	-0.0153705	4649.3
Y2597T	Mixed stroma	T5	-0.0900794	4708.4
Y2769T	Mixed stroma	T4	-0.13086	4690.7
Y2833T	Mixed stroma	T3	-0.0439893	4546.8
Y2993T	Mixed stroma	T4	0.147077	4610.5
Y3094T	Mixed stroma	T3	0.000576227	4462.2
Y3100T	Mixed stroma	T5	-0.0518476	4764.4
Y3117T	Mixed stroma	T3	-0.0097424	4657.1
Y3164T	Mixed stroma	T5	-0.0693054	4798.2
Y3396T	Mixed stroma	T5	-0.0548307	4838.2
Y3417T	Mixed stroma	T5	-0.0230968	4804.5
Y3501T	Mixed stroma	T2	-0.0109364	4321.1
Y3551T	Mixed stroma	T5	-0.10626	4789.7
Y3554T	Mixed stroma	T3	-0.00592192	4534.9
Y3561T	Mixed stroma	T5	0.0619311	4750.3
Y3607T	Mixed stroma	T5	0.0127662	4724
Y3838T	Mixed stroma	T5	-0.0281352	4767.4
Y3846T	Mixed stroma	T5	-0.095154	4743
Y4053T	Mixed stroma	T5	-0.102407	4783.3
Y4214T	Mixed stroma	T5	0.0967957	4799.7
Y4236T	Mixed stroma	T5	0.0683597	4758.6
Y4316T	Mixed stroma	T5	-0.0562199	4791.1
Y4708T	Mixed stroma	T5	0.00678507	4753
Y581T	Mixed stroma	T5	-0.114065	4759.1
YG03T	Mixed stroma	T4	-0.183303	4728.1
YG04T	Mixed stroma	T4	0.0892634	4512.7
YG19T	Mixed stroma	T3	-0.000765888	4596.9
YG29T	Mixed stroma	T3	0.0245808	4583.4
YG41T	Mixed stroma	T3	-0.0429128	4365.2
YG61T	Mixed stroma	T3	-0.0238937	4557.1
YG68T	Mixed stroma	T4	-0.0879991	4637.6
YG73T	Mixed stroma	T5	0.00565808	4797.2
YG75T	Mixed stroma	T5	-0.0333912	4776.8
Y2264T	Mixed stroma	T2	-0.2257	4336.4
Y2776T	Mixed stroma	T2	-0.227817	4633.3
Y3344T	Mixed stroma	T1	-0.278762	4206.3
Y3863T	Mixed stroma	T1	-0.381412	4477
Y4310T	Mixed stroma	T2	0.150465	4501.7
Y4317T	Mixed stroma	T1	-0.283678	3839.5
Y4535T	Mixed stroma	T1	-0.380824	4319.1
Y4658T	Mixed stroma	T1	-0.392975	4551.3
Y514T	Mixed stroma	T1	0.362625	4320.9
YG69T	Mixed stroma	T2	-0.233381	4352.3
Y10112T	Mixed stroma	T4	-0.0849539	4646
Y10188T	Mixed stroma	T2	-0.191168	4276.7
Y2488T	Mixed stroma	T2	-0.0973718	4327
Y2845T	Mixed stroma	T1	0.225855	4273.5
Y3034T	Mixed stroma	T3	-0.00159273	4680.4
Y3065T	Mixed stroma	T2	-0.23078	4544.9
Y4180T	Mixed stroma	T2	-0.225202	4666
Y558T	Mixed stroma	T2	0.301387	4732.4
Y2656T	Mixed stroma	T1	0.251234	4159
Y3657T	Mixed stroma	T1	0.526551	4315.5
Y4190T	Mixed stroma	T2	-0.383823	4739.4
YG38T	Mixed stroma	T2	-0.24927	4540.4
Y10052T	Mixed stroma	T2	0.236944	4679.3
Y10065T	Mixed stroma	T4	0.170225	4630.2
Y2417T	Mixed stroma	T5	0.0418159	4791.2
Y2497T	Mixed stroma	T4	-0.146072	4646.6
Y2566T	Mixed stroma	T3	0.0211618	4553.5
Y2609T	Mixed stroma	T2	0.0763443	4403.4
Y2663T	Mixed stroma	T4	0.226258	4741.3
Y2860T	Mixed stroma	T4	-0.0937363	4655.7
Y2869T	Mixed stroma	T2	0.160593	4474.9
Y3036T	Mixed stroma	T3	-0.0541146	4398.4
Y3151T	Mixed stroma	T2	-0.129816	4454.2
Y3220T	Mixed stroma	T3	-0.0305673	4561
Y3275T	Mixed stroma	T3	0.0250658	4616.9
Y3307T	Mixed stroma	T5	0.0516861	4744.4
Y3333T	Mixed stroma	T4	-0.18062	4772.2
Y3427T	Mixed stroma	T3	0.0473053	4648.4
Y3514T	Mixed stroma	T2	-0.0928208	4470.3
Y3566T	Mixed stroma	T4	0.100821	4576.5
Y3747T	Mixed stroma	T3	-0.04083	4524.6
Y3844T	Mixed stroma	T5	-0.0831811	4742.3
Y3926T	Mixed stroma	T2	0.0943765	4308.6
Y3934T	Mixed stroma	T4	-0.096078	4596.8
Y3988T	Mixed stroma	T5	0.0665043	4721.7
Y4063T	Mixed stroma	T3	-0.050669	4478.7
Y4092T	Mixed stroma	T5	-0.104863	4758.5
Y4197T	Mixed stroma	T2	-0.0752392	4293.6
Y4282T	Mixed stroma	T5	-0.100807	4742.5
Y4296T	Mixed stroma	T2	-0.177102	4486.9
Y4360T	Mixed stroma	T1	-0.240968	4246.1
Y4429T	Mixed stroma	T4	0.0989342	4645
Y4494T	Mixed stroma	T3	0.0108363	4717.6
YG33T	Mixed stroma	T5	0.0438271	4787.8
YG56T	Mixed stroma	T2	-0.0442559	4201.1
YG65T	Mixed stroma	T5	-0.0554715	4788.3
Y10056T	Stem like	T4	0.164816	4642.3
Y10153T	Stem like	T4	-0.142482	4614.2
Y10154T	Stem like	T5	-0.0541425	4724.5
Y10161T	Stem like	T3	-0.00487676	4720.7
Y10169T	Stem like	T5	-0.00779225	4771.7
Y2245T	Stem like	T5	0.0208434	4729.1
Y2252T	Stem like	T5	0.0167516	4742.7
Y2473T	Stem like	T5	0.0533306	4744
Y2582T	Stem like	T5	0.0579872	4728.3
Y2691T	Stem like	T5	-0.0148969	4753.5
Y2711T	Stem like	T5	-0.071398	4795.1
Y2785T	Stem like	T3	-0.00747819	4676.2
Y3045T	Stem like	T3	-0.00804707	4384.6
Y3054T	Stem like	T3	-0.00374327	4587.3
Y3092T	Stem like	T3	0.0257745	4588.4
Y3194T	Stem like	T3	0.00991344	4625.3
Y3244T	Stem like	T5	0.021245	4796.7
Y3341T	Stem like	T4	-0.135619	4579.4
Y3455T	Stem like	T3	-0.00376296	4717.4
Y3456T	Stem like	T3	-0.0445013	4612.8
Y3467T	Stem like	T3	0.00647613	4723.9
Y3482T	Stem like	T3	0.00559184	4657.6
Y3512T	Stem like	T5	0.0581214	4755.4
Y3527T	Stem like	T5	-0.0776969	4748.7
Y3603T	Stem like	T5	-0.0196503	4741.7
Y3679T	Stem like	T5	0.0522823	4744.5
Y3715T	Stem like	T5	-0.0628477	4819.3
Y3737T	Stem like	T4	0.141939	4675.4
Y3746T	Stem like	T4	0.108134	4624.1
Y3884T	Stem like	T5	-0.0341508	4801.2
Y4138T	Stem like	T5	0.0669679	4728.5
Y4198T	Stem like	T3	-0.0484904	4595.3
Y4222T	Stem like	T2	-0.0989949	4419.3
Y4244T	Stem like	T5	-0.10505	4820.2
Y4253T	Stem like	T3	0.0240433	4679.4
Y4348T	Stem like	T4	-0.131509	4637.7
Y4397T	Stem like	T4	-0.138721	4645.4
Y4442T	Stem like	T2	-0.0909436	4412.3
Y4539T	Stem like	T3	-0.0100401	4659.1
Y4568T	Stem like	T3	0.0179699	4600.2
Y4780T	Stem like	T5	-0.0740079	4753.7
Y519T	Stem like	T5	0.0156015	4804
Y561T	Stem like	T3	-0.0504426	4483.8
YG07T	Stem like	T4	-0.119368	4716.2
YG42T	Stem like	T3	-0.0574396	4560.5
YG43T	Stem like	T3	-0.0165085	4483.1
YG51T	Stem like	T3	0.0284886	4631.1
YG58T	Stem like	T3	-0.0391514	4671.2
YG66T	Stem like	T4	-0.163499	4793.4
YG76T	Stem like	T5	0.0302342	4786.3
Y10055T	Stem like	T1	0.370305	4189.8
Y10058T	Stem like	T1	0.226536	4152.7
Y10088T	Stem like	T1	0.314276	4218.8
Y3572T	Stem like	T2	0.0665551	4223.7
Y3672T	Stem like	T3	0.00425233	4398.9
Y3830T	Stem like	T2	0.155045	4456.3
Y4595T	Stem like	T1	0.242363	4277.7
Y4617T	Stem like	T1	0.376082	3872.3
Y518T	Stem like	T1	0.229782	4202.4
Y10081T	Stem like	T2	0.12592	4358.1
Y10106T	Stem like	T1	0.303597	4133.8
Y10159T	Stem like	T2	0.13033	4337.2
Y10190T	Stem like	T2	-0.241617	4675.1
Y3462T	Stem like	T3	-0.00135388	4440.2
Y3569T	Stem like	T1	0.197288	4026.2
Y3823T	Stem like	T2	0.160295	4231
Y3920T	Stem like	T2	-0.284151	4516.5
Y4001T	Stem like	T3	-0.0645889	4450.9
Y4095T	Stem like	T2	-0.199186	4304.7
Y4265T	Stem like	T4	0.130374	4753
Y4546T	Stem like	T2	0.145901	4414
Y4736T	Stem like	T2	-0.0189147	4345.2
YG39T	Stem like	T4	-0.12486	4525.1
YG64T	Stem like	T4	0.154735	4585.6
Y2847T	Stem like	T1	0.325181	3688
Y3499T	Stem like	T2	-0.0140504	4215.2
Y10060T	Stem like	T2	0.116589	4173.1
Y10119T	Stem like	T3	0.0586804	4413.1
Y10123T	Stem like	T3	0.0224726	4705.7
Y10133T	Stem like	T4	-0.152701	4568.2
Y10148T	Stem like	T4	0.165423	4673.1
Y10166T	Stem like	T4	0.0854617	4657.2
Y10167T	Stem like	T3	-0.0501172	4618.5
Y10181T	Stem like	T4	-0.157789	4694.2
Y10184T	Stem like	T4	-0.19562	4673.6
Y10186T	Stem like	T4	-0.149455	4685.3
Y10189T	Stem like	T2	-0.213226	4542.4
Y10191T	Stem like	T4	-0.201638	4680
Y10195T	Stem like	T2	-0.19088	4370.1
Y10199T	Stem like	T2	-0.27305	4673.2
Y2555T	Stem like	T4	-0.182612	4608.6
Y2849T	Stem like	T2	0.101716	4419.8
Y3233T	Stem like	T2	0.250078	4352.4
Y3347T	Stem like	T3	-0.0442781	4523
Y3382T	Stem like	T3	-0.0384686	4664
Y3402T	Stem like	T4	-0.0688317	4675.9
Y3428T	Stem like	T4	-0.136292	4790.3
Y3544T	Stem like	T5	-0.0821612	4772
Y3768T	Stem like	T2	0.144637	4363.1
Y3804T	Stem like	T5	-0.103607	4756
Y3868T	Stem like	T5	-0.0640261	4750.8
Y3885T	Stem like	T3	0.0405427	4640
Y3932T	Stem like	T4	-0.160891	4577.7
Y4188T	Stem like	T4	-0.169803	4717.4
Y4216T	Stem like	T4	0.129216	4534.1
Y4221T	Stem like	T2	0.165241	4268.7
Y4386T	Stem like	T4	-0.11833	4803.9
Y4444T	Stem like	T3	0.0478568	4498.7
Y4548T	Stem like	T4	0.148274	4588
Y4634T	Stem like	T4	-0.139298	4590.6
Y4698T	Stem like	T2	-0.128249	4373.3
Y4771T	Stem like	T3	0.0431715	4612.2
Y515T	Stem like	T4	-0.19367	4743.1
Y578T	Stem like	T2	0.15177	4416.4
YG14T	Stem like	T4	0.144656	4619.9
YG21T	Stem like	T2	-0.232968	4682.4
YG70T	Stem like	T3	0.0592939	4570.6
