## supplementary data 5 for "A Spin-Glass Metabolic Hamiltonian optimized by Quantum Annealing Reveals Configurational Regimes of Cancer Metabolism"

### Sheet: Figure 3G annotations
KEGG Reaction ID	Common reaction name	Biochemical equation	Reference ΔG	KEGG pathway annotation	Annotation status
R09418	trans-3,4-Dihydro-3,4-dihydroxy-7,12-dimethylbenz[a]anthracene + Oxygen + NADPH + H+ <=> (1aalpha,2beta,3alpha,11calpha)-1a,2,3,11c-Tetrahydro-6,11-dimethylbenzo[6,7]phenanthro[3,4-b]oxirene-2,3-diol + H2O + NADP+\\\""	\trans-3,4-Dihydro-3,4-dihydroxy-7,12-dimethylbenz[a]anthracene + Oxygen + NADPH + H+ <=> (1aalpha,2beta,3alpha,11calpha)-1a,2,3,11c-Tetrahydro-6,11-dimethylbenzo[6,7]phenanthro[3,4-b]oxirene-2,3-diol + H2O + NADP+\\\""	-412	Metabolism of xenobiotics by cytochrome P450	Matched to Supplementary Data 1
R04330	androstan-3alpha,17beta-diol:NAD+ oxidoreductase	Androstan-3alpha,17beta-diol + NAD+ <=> Dihydrotestosterone + NADH + H+\\\""	6.3	Steroid hormone biosynthesis; Metabolic pathways	Matched to Supplementary Data 1
R08310	4-hydroxy-5-phenyltetrahydro-1,3-oxazin-2-one:NAD+ oxidoreductase	4-Hydroxy-5-phenyltetrahydro-1,3-oxazin-2-one + NAD+ <=> 5-Phenyl-1,3-oxazinane-2,4-dione + NADH + H+\\\""	-46.5	Drug metabolism - cytochrome P450	Matched to Supplementary Data 1
R08306	2-phenyl-1,3-propanediol monocarbamate:NAD+ oxidoreductase	2-Phenyl-1,3-propanediol monocarbamate + NAD+ <=> 3-Carbamoyl-2-phenylpropionaldehyde + NADH + H+\\\""	23.1	Drug metabolism - cytochrome P450	Matched to Supplementary Data 1
R04880	3,4-dihydroxyphenylethyleneglycol:NAD+ oxidoreductase	3,4-Dihydroxyphenylethyleneglycol + NAD+ <=> 3,4-Dihydroxymandelaldehyde + NADH + H+\\\""	23.1	Tyrosine metabolism; Metabolic pathways	Matched to Supplementary Data 1
R08233	ATP:5-fluorodeoxyuridine 5'-phosphotransferase	5-Fluorodeoxyuridine + ATP <=> 5-Fluorodeoxyuridine monophosphate + ADP	-12.1	Drug metabolism - other enzymes	Matched to Supplementary Data 1
R02476	androsterone:NAD+ oxidoreductase	Androsterone + NAD+ <=> 5alpha-Androstane-3,17-dione + NADH + H+\\\""	6.3	Steroid hormone biosynthesis; Metabolic pathways	Matched to Supplementary Data 1
R01978	acetyl-CoA:acetoacetyl-CoA C-acetyltransferase (thioester-hydrolysing, carboxymethyl-forming)	(S)-3-Hydroxy-3-methylglutaryl-CoA + CoA <=> Acetyl-CoA + H2O + Acetoacetyl-CoA\\\""	16.9	Valine, leucine and isoleucine degradation; Butanoate metabolism; Terpenoid backbone biosynthesis; Metabolic pathways; Biosynthesis of secondary metabolites	Matched to Supplementary Data 1
R00181	AMP aminohydrolase	AMP + H2O <=> IMP + Ammonia	-31.6	Purine metabolism; Metabolic pathways; Biosynthesis of secondary metabolites; Nucleotide metabolism	Matched to Supplementary Data 1
R04285	6-lactoyl-5,6,7,8-tetrahydropterin:NADP+ 2'-oxidoreductase	6-Lactoyl-5,6,7,8-tetrahydropterin + NADP+ <=> 6-Pyruvoyltetrahydropterin + NADPH + H+\\\""	21.6	Folate biosynthesis; Metabolic pathways	Matched to Supplementary Data 1
R01415	5,6-dihydrothymine:NADP+ oxidoreductase	(R)-5,6-Dihydrothymine + NADP+ <=> Thymine + NADPH + H+\\\""	5.6	Pyrimidine metabolism; Metabolic pathways	Matched to Supplementary Data 1
R00978	5,6-dihydrouracil:NADP+ oxidoreductase	5,6-Dihydrouracil + NADP+ <=> Uracil + NADPH + H+\\\""	2.7	Pyrimidine metabolism; beta-Alanine metabolism; Pantothenate and CoA biosynthesis; Metabolic pathways	Matched to Supplementary Data 1
R02577	propane-1,2-diol:NADP+ 1-oxidoreductase	Propane-1,2-diol + NADP+ <=> Lactaldehyde + NADPH + H+\\\""	26.2		Matched to Supplementary Data 1
R00235	acetate:CoA ligase (AMP-forming)	ATP + Acetate + CoA <=> AMP + Diphosphate + Acetyl-CoA	-4.5	Glycolysis / Gluconeogenesis; Glyoxylate and dicarboxylate metabolism; Methane metabolism; Other carbon fixation pathways; Metabolic pathways; Biosynthesis of secondary metabolites; Microbial metabolism in diverse environments; Carbon metabolism	Matched to Supplementary Data 1
R02580	(5Z,13E)-(15S)-11alpha,15-dihydroxy-9-oxoprost-13-enoate:NAD+15-oxidoreductase	Prostaglandin E2 + NAD+ <=> (5Z,13E)-11alpha-Hydroxy-9,15-dioxoprost-5,13-dienoate + NADH + H+\\\""	20.6	Arachidonic acid metabolism	Matched to Supplementary Data 1
R02683	(5Z,13E)-(15S)-9alpha,11alpha,15-trihydroxyprosta-5,13-dienoate:NAD+ 15-oxidoreductase	Prostaglandin F2alpha + NAD+ <=> 15-Keto-prostaglandin F2alpha + NADH + H+\\\""	20.6	Arachidonic acid metabolism	Matched to Supplementary Data 1
R00089	ATP diphosphate-lyase (cyclizing	3',5'-cyclic-AMP-forming); ATP <=> 3',5'-Cyclic AMP + Diphosphate\\\""	7	Purine metabolism; Metabolic pathways	Matched to Supplementary Data 1
R03433	ATP:1D-myo-inositol-1,4,5-trisphosphate 3-phosphotransferase	ATP + D-myo-Inositol 1,4,5-trisphosphate <=> ADP + 1D-myo-Inositol 1,3,4,5-tetrakisphosphate\\\""	-19.2	Inositol phosphate metabolism; Metabolic pathways	Matched to Supplementary Data 1
R04591	1-(5-phosphoribosyl)-5-amino-4-carboxyimidazole:L-aspartate ligase (ADP-forming)	ATP + 1-(5-Phospho-D-ribosyl)-5-amino-4-imidazolecarboxylate + L-Aspartate <=> ADP + Orthophosphate + 1-(5'-Phosphoribosyl)-5-amino-4-(N-succinocarboxamide)-imidazole	-64.3	Purine metabolism; Metabolic pathways; Biosynthesis of secondary metabolites	Matched to Supplementary Data 1
R01220	5,10-methylenetetrahydrofolate:NADP+ oxidoreductase	5,10-Methylenetetrahydrofolate + NADP+ <=> 5,10-Methenyltetrahydrofolate + NADPH\\\""	9.9	One carbon pool by folate; Other carbon fixation pathways; Metabolic pathways; Microbial metabolism in diverse environments; Carbon metabolism; Biosynthesis of cofactors	Matched to Supplementary Data 1
R00122	ADP phosphohydrolase	ADP + H2O <=> AMP + Orthophosphate	-23.8	Purine metabolism; Metabolic pathways; Biosynthesis of secondary metabolites; Nucleotide metabolism	Matched to Supplementary Data 1
R09860					Not found; verify reaction ID
R08957	3alpha-hydroxy-5alpha-pregnan-20-one:NADP+ 3-oxidoreductase (A-specific)	5alpha-Pregnane-3,20-dione + NADPH + H+ <=> Allopregnanolone + NADP+\\\""	-7.3	Steroid hormone biosynthesis; Metabolic pathways	Matched to Supplementary Data 1
R08955	3alpha,21-dihydroxy-5alpha-pregnan-20-one:NADP+ 3-oxidoreductase (A-specific)	5alpha-Dihydrodeoxycorticosterone + NADPH + H+ <=> Allotetrahydrodeoxycorticosterone + NADP+\\\""	-7.3	Steroid hormone biosynthesis	Matched to Supplementary Data 1
R02017	2'-deoxyadenosine 5'-diphosphate:oxidized-thioredoxin 2'-oxidoreductase	dADP + Thioredoxin disulfide + H2O <=> Thioredoxin + ADP	44.3	Purine metabolism; Metabolic pathways; Nucleotide metabolism	Matched to Supplementary Data 1
R02018	2'-deoxyuridine 5'-diphosphate:oxidized-thioredoxin 2'-oxidoreductase	dUDP + Thioredoxin disulfide + H2O <=> Thioredoxin + UDP	39.5	Pyrimidine metabolism; Metabolic pathways; Nucleotide metabolism	Matched to Supplementary Data 1
R02019	2'-deoxyguanosine 5'-diphosphate:oxidized-thioredoxin 2'-oxidoreductase	dGDP + Thioredoxin disulfide + H2O <=> GDP + Thioredoxin	38.3	Purine metabolism; Metabolic pathways; Nucleotide metabolism	Matched to Supplementary Data 1
R02024	2'-deoxycytidine diphosphate:oxidized-thioredoxin 2'-oxidoreductase	dCDP + Thioredoxin disulfide + H2O <=> Thioredoxin + CDP	40.3	Pyrimidine metabolism; Metabolic pathways; Nucleotide metabolism	Matched to Supplementary Data 1
R08963	androstan-3alpha,17beta-diol:NADP+ oxidoreductase	Androstan-3alpha,17beta-diol + NADP+ <=> Dihydrotestosterone + NADPH + H+\\\""	-7.3	Steroid hormone biosynthesis; Metabolic pathways	Matched to Supplementary Data 1
R02477	androsterone:NADP+ oxidoreductase	Androsterone + NADP+ <=> 5alpha-Androstane-3,17-dione + NADPH + H+\\\""	7.3	Steroid hormone biosynthesis; Metabolic pathways	Matched to Supplementary Data 1
