## supplementary data 6 for "A Spin-Glass Metabolic Hamiltonian optimized by Quantum Annealing Reveals Configurational Regimes of Cancer Metabolism"

Sample	Old_ID2	TYPE	Age	Gender	TYPE1	AJCC	death	durationOS	Recurrent	duration of disease-free survival	lauren	Differentiation	Chemotherapy
Y10058T	10058T	Stem like	58	male	Non-Responder	stage 2	1	12	1	6	2	6	1
Y10060T	10060T	Stem like	33	female	Non-Responder	stage 3	0	85	0	85	2	4	1
Y10065T	10065T	Mixed stroma	60	female	Non-Responder	stage 3	1	14	1	6	1	3	1
Y10079T	10079T	Intestinal	61	male	Non-Responder	stage 2	0	84	0	84	1	3	1
Y10081T	10081T	Stem like	49	female	Non-Responder	stage 2	1	65	1	41	2	4	1
Y10087T	10087T	Mixed stroma	44	male	Non-Responder	stage 3	1	11	1	9	3	4	1
Y10088T	10088T	Stem like	51	male	Non-Responder	stage 3	1	43	1	28	2	6	1
Y10094T	10094T	Intestinal	58	female	Non-Responder	stage 2	0	82	0	82	1	4	1
Y10095T	10095T	Intestinal	79	male	Non-Responder	stage 3	0	82	0	82	3	3	0
Y10098T	10098T	Mixed stroma	77	male	Non-Responder	stage 2	0	81	0	81	4	1	1
Y10103T	10103T	Intestinal	85	female	Non-Responder	stage 2	0	80	0	80	1	3	0
Y10106T	10106T	Stem like	68	female	Non-Responder	stage 3	0	86	0	86	3	4	1
Y10111T	10111T	Inflammatory	52	male	Non-Responder	stage 3	0	82	0	82	1	3	1
Y10112T	10112T	Mixed stroma	72	male	Non-Responder	stage 3	1	11	1	7	1	3	1
Y10117T	10117T	Inflammatory	78	female	Non-Responder	stage 3	1	4	1	3	2	4	0
Y10119T	10119T	Stem like	32	female	Non-Responder	stage 2	1	19	1	10	2	6	1
Y10120T	10120T	Mixed stroma	68	male	Non-Responder	stage 2	1	21	1	21	1	8	0
Y10121T	10121T	Inflammatory	74	male	Non-Responder	stage 2	1	17	1	12	2	4	1
Y10123T	10123T	Stem like	61	male	Non-Responder	stage 3	1	25	1	13	2	4	1
Y10130T	10130T	Inflammatory	71	male	Non-Responder	stage 2	1	23	1	23	1	2	0
Y10131T	10131T	Inflammatory	71	male	Non-Responder	stage 3	0	77	0	77	3	4	1
Y10133T	10133T	Stem like	56	male	Non-Responder	stage 3	1	51	1	42	1	2	1
Y10140T	10140T	Intestinal	56	male	Non-Responder	stage 2	0	77	0	77	1	3	1
Y10152T	10152T	Mixed stroma	53	male	Non-Responder	stage 3	0	74	0	74	2	5	1
Y10153T	10153T	Stem like	79	male	Non-Responder	stage 3	0	74	0	74	2	4	1
Y10154T	10154T	Stem like	61	female	Non-Responder	stage 2	0	82	0	82	2	4	0
Y10155T	10155T	Mixed stroma	60	female	Non-Responder	stage 3	0	80	0	80	1	3	1
Y10158T	10158T	Inflammatory	75	male	Non-Responder	stage 2	0	74	0	74	2	4	1
Y10159T	10159T	Stem like	54	female	Non-Responder	stage 3	1	67	1	47	2	4	1
Y10161T	10161T	Stem like	38	male	Non-Responder	stage 3	0	73	0	73	2	6	0
Y10164T	10164T	Mixed stroma	65	male	Non-Responder	stage 3	1	6	1	4	4	4	0
Y10165T	10165T	Intestinal	55	male	Non-Responder	stage 2	0	80	0	80	1	3	1
Y10166T	10166T	Stem like	73	female	Non-Responder	stage 2	1	8	1	6	2	6	1
Y10169T	10169T	Stem like	69	male	Non-Responder	stage 3	1	29	1	25	1	3	1
Y10170T	10170T	Intestinal	68	male	Non-Responder	stage 2	0	83	0	83	1	3	0
Y10172T	10172T	Gastric	68	male	Non-Responder	stage 3	0	77	0	77	1	3	1
Y10179T	10179T	Gastric	65	male	Non-Responder	stage 3	0	71	0	71	1	3	1
Y10181T	10181T	Stem like	50	male	Non-Responder	stage 3	1	23	1	16	2	4	1
Y10186T	10186T	Stem like	46	male	Non-Responder	stage 3	0	77	1	2	2	4	1
Y10188T	10188T	Mixed stroma	68	male	Non-Responder	stage 2	0	70	0	70	1	2	1
Y10189T	10189T	Stem like	43	male	Non-Responder	stage 2	0	74	0	74	1	5	1
Y10191T	10191T	Stem like	65	male	Non-Responder	stage 3	0	70	0	70	2	4	1
Y10192T	10192T	Gastric	66	female	Non-Responder	stage 2	0	69	0	69	2	6	1
Y10195T	10195T	Stem like	63	male	Non-Responder	stage 3	1	17	1	14	1	3	1
Y10199T	10199T	Stem like	32	female	Non-Responder	stage 3	0	69	1	47	2	4	1
Y10200T	10200T	Intestinal	75	female	Non-Responder	stage 2	0	68	0	68	2	4	1
Y2234T	2234T	Inflammatory	64	male	Non-Responder	stage 3	1	27	1	16	1	8	1
Y2245T	2245T	Stem like	60	male	Non-Responder	stage 3	1	57	1	60	1	3	1
Y2252T	2252T	Stem like	30	male	Non-Responder	stage 3	1	17	1	11	4	3	1
Y2339T	2339T	Intestinal	58	female	Non-Responder	stage 3	1	27	1	19	4	4	1
Y2358T	2358T	Inflammatory	36	female	Non-Responder	stage 2	0	149	0	149	2	4	1
Y2359T	2359T	Inflammatory	64	male	Non-Responder	stage 3	1	22	1	20	2	4	1
Y2372T	2372T	Inflammatory	39	female	Non-Responder	stage 2	0	149	0	149	1	4	1
Y2400T	2400T	Inflammatory	48	male	Non-Responder	stage 3	0	149	0	149	4	3	0
Y2411T	2411T	Intestinal	68	female	Non-Responder	stage 3	1	135	1	135	4	3	1
Y2449T	2449T	Mixed stroma	47	male	Non-Responder	stage 3	1	12	1	7	4	4	1
Y2473T	2473T	Stem like	55	male	Non-Responder	stage 3	0	152	0	152	1	4	1
Y2497T	2497T	Mixed stroma	61	male	Non-Responder	stage 3	1	9	1	6	4	4	1
Y2509T	2509T	Inflammatory	72	male	Non-Responder	stage 2	0	144	0	144	1	3	1
Y2540T	2540T	Intestinal	61	male	Non-Responder	stage 3	0	144	1	13	2	4	1
Y2555T	2555T	Stem like	44	male	Non-Responder	stage 3	1	39	1	39	2	6	1
Y2566T	2566T	Mixed stroma	77	male	Non-Responder	stage 1	1	123	1	97	2	4	1
Y2582T	2582T	Stem like	53	male	Non-Responder	stage 3	0	143	0	143	2	4	1
Y2597T	2597T	Mixed stroma	58	male	Non-Responder	stage 2	0	149	0	149	1	3	1
Y2609T	2609T	Mixed stroma	64	male	Non-Responder	stage 2	1	9	1	11	4	4	1
Y2637T	2637T	Gastric	51	male	Non-Responder	stage 2	0	150	0	150	1	2	1
Y2656T	2656T	Mixed stroma	60	male	Non-Responder	stage 3	1	22	1	22	2	4	1
Y2663T	2663T	Mixed stroma	70	male	Non-Responder	stage 3	1	7	1	6	1	3	1
Y2685T	2685T	Intestinal	60	male	Non-Responder	stage 2	0	142	0	142	2	8	1
Y2711T	2711T	Stem like	55	male	Non-Responder	stage 3	0	141	0	141	2	6	1
Y2736T	2736T	Inflammatory	67	male	Non-Responder	stage 2	0	141	0	141	1	3	1
Y2769T	2769T	Mixed stroma	61	female	Non-Responder	stage 2	1	34	1	32	4	6	1
Y2785T	2785T	Stem like	48	female	Non-Responder	stage 3	0	140	0	140	3	5	1
Y2818T	2818T	Inflammatory	56	male	Non-Responder	stage 3	0	139	0	139	4	4	1
Y2833T	2833T	Mixed stroma	57	male	Non-Responder	stage 3	0	139	0	139	1	2	1
Y2845T	2845T	Mixed stroma	64	male	Non-Responder	stage 3	1	20	1	16	1	3	1
Y2847T	2847T	Stem like	68	male	Non-Responder	stage 3	0	138	0	138	4	3	1
Y2849T	2849T	Stem like	58	female	Non-Responder	stage 3	1	25	1	22	2	4	1
Y2860T	2860T	Mixed stroma	63	male	Non-Responder	stage 2	0	138	0	138	4	4	1
Y2869T	2869T	Mixed stroma	68	male	Non-Responder	stage 3	0	138	0	138	1	3	1
Y2873T	2873T	Inflammatory	44	male	Non-Responder	stage 2	0	138	0	138	1	4	1
Y2979T	2979T	Inflammatory	46	male	Non-Responder	stage 3	0	144	0	144	4	4	1
Y2985T	2985T	Gastric	62	male	Non-Responder	stage 2	0	136	0	136	4	3	1
Y2993T	2993T	Mixed stroma	61	male	Non-Responder	stage 3	1	15	1	15	1	3	1
Y3024T	3024T	Intestinal	77	female	Non-Responder	stage 3	1	14	1	14	1	3	1
Y3034T	3034T	Mixed stroma	62	male	Non-Responder	stage 2	0	143	0	143	4	8	0
Y3036T	3036T	Mixed stroma	54	male	Non-Responder	stage 3	0	135	0	135	4	6	1
Y3045T	3045T	Stem like	54	male	Non-Responder	stage 3	1	12	1	10	4	5	1
Y3054T	3054T	Stem like	52	female	Non-Responder	stage 2	0	134	0	134	4	4	1
Y3065T	3065T	Mixed stroma	37	female	Non-Responder	stage 3	0	138	0	138	2	5	1
Y3090T	3090T	Inflammatory	47	male	Non-Responder	stage 3	0	140	0	140	4	4	1
Y3092T	3092T	Stem like	63	female	Non-Responder	stage 3	0	134	0	134	4	6	1
Y3094T	3094T	Mixed stroma	44	male	Non-Responder	stage 3	1	40	1	21	4	3	1
Y3099T	3099T	Intestinal	65	male	Non-Responder	stage 3	1	0	1	0	1	3	0
Y3100T	3100T	Mixed stroma	48	male	Non-Responder	stage 3	0	141	0	141	1	4	1
Y3105T	3105T	Intestinal	55	male	Non-Responder	stage 2	0	133	0	133	1	4	1
Y3117T	3117T	Mixed stroma	75	female	Non-Responder	stage 2	0	137	0	137	1	5	1
Y3151T	3151T	Mixed stroma	70	male	Non-Responder	stage 2	1	77	1	77	4	2	0
Y3164T	3164T	Mixed stroma	56	female	Non-Responder	stage 3	0	132	0	132	1	4	1
Y3194T	3194T	Stem like	74	male	Non-Responder	stage 3	1	60	1	51	4	6	1
Y3220T	3220T	Mixed stroma	64	male	Non-Responder	stage 3	1	22	1	13	1	3	1
Y3244T	3244T	Stem like	49	female	Non-Responder	stage 2	1	79	1	67	1	4	1
Y3262T	3262T	Gastric	34	male	Non-Responder	stage 3	0	132	0	132	2	4	1
Y3307T	3307T	Mixed stroma	59	female	Non-Responder	stage 3	1	37	1	21	1	3	1
Y3316T	3316T	Inflammatory	49	female	Non-Responder	stage 3	1	115	1	115	1	4	1
Y3317T	3317T	Inflammatory	62	male	Non-Responder	stage 3	0	129	0	129	1	8	1
Y3335T	3335T	Intestinal	66	male	Non-Responder	stage 3	1	14	1	14	2	4	1
Y3341T	3341T	Stem like	68	female	Non-Responder	stage 2	0	129	0	129	2	6	0
Y3344T	3344T	Mixed stroma	48	female	Non-Responder	stage 2	0	131	0	131	1	3	1
Y3347T	3347T	Stem like	36	male	Non-Responder	stage 3	0	132	0	132	1	3	1
Y3361T	3361T	Inflammatory	43	male	Non-Responder	stage 3	0	132	0	132	2	4	1
Y3382T	3382T	Stem like	45	male	Non-Responder	stage 3	0	128	0	128	1	4	1
Y3396T	3396T	Mixed stroma	49	male	Non-Responder	stage 3	0	127	1	12	1	3	1
Y3402T	3402T	Stem like	61	female	Non-Responder	stage 3	1	5	1	3	2	4	1
Y3412T	3412T	Intestinal	85	male	Non-Responder	stage 3	1	7	1	5	2	4	1
Y3417T	3417T	Mixed stroma	58	female	Non-Responder	stage 3	1	10	1	8	1	3	1
Y3420T	3420T	Gastric	48	male	Non-Responder	stage 3	1	34	1	29	1	3	1
Y3426T	3426T	Gastric	46	male	Non-Responder	stage 3	0	127	0	127	2	6	1
Y3427T	3427T	Mixed stroma	66	female	Non-Responder	stage 2	1	58	1	8	1	8	1
Y3428T	3428T	Stem like	34	male	Non-Responder	stage 3	1	34	1	19	2	4	1
Y3456T	3456T	Stem like	62	female	Non-Responder	stage 3	1	87	1	87	4	6	1
Y3462T	3462T	Stem like	53	male	Non-Responder	stage 3	1	18	1	8	2	4	1
Y3473T	3473T	Gastric	27	male	Non-Responder	stage 3	0	126	0	126	3	8	1
Y3480T	3480T	Inflammatory	66	male	Non-Responder	stage 2	1	85	1	85	4	4	1
Y3482T	3482T	Stem like	67	male	Non-Responder	stage 2	0	133	0	133	1	3	0
Y3485T	3485T	Gastric	44	male	Non-Responder	stage 3	1	33	1	21	2	4	1
Y3489T	3489T	Inflammatory	79	female	Non-Responder	stage 3	0	129	0	129	1	3	1
Y3491T	3491T	Inflammatory	69	female	Non-Responder	stage 3	0	125	0	125	1	3	1
Y3496T	3496T	Gastric	51	female	Non-Responder	stage 4	0	125	1	20	1	3	0
Y3499T	3499T	Stem like	65	male	Non-Responder	stage 2	1	64	1	47	2	4	1
Y3512T	3512T	Stem like	64	male	Non-Responder	stage 3	1	26	1	9	2	4	1
Y3514T	3514T	Mixed stroma	77	male	Non-Responder	stage 3	1	32	1	12	4	3	1
Y3527T	3527T	Stem like	80	female	Non-Responder	stage 3	0	124	0	124	4	6	0
Y3532T	3532T	Gastric	55	male	Non-Responder	stage 3	1	13	1	12	2	4	1
Y3533T	3533T	Gastric	66	female	Non-Responder	stage 3	1	19	1	13	1	4	1
Y3544T	3544T	Stem like	44	male	Non-Responder	stage 2	0	126	0	126	2	4	1
Y3550T	3550T	Inflammatory	73	female	Non-Responder	stage 3	0	124	0	124	1	4	1
Y3551T	3551T	Mixed stroma	76	female	Non-Responder	stage 2	1	51	1	50	1	3	1
Y3554T	3554T	Mixed stroma	81	male	Non-Responder	stage 3	1	79	1	79	1	4	1
Y3561T	3561T	Mixed stroma	50	male	Non-Responder	stage 3	0	131	0	131	4	3	1
Y3566T	3566T	Mixed stroma	62	male	Non-Responder	stage 3	1	21	1	6	1	3	1
Y3572T	3572T	Stem like	42	female	Non-Responder	stage 2	0	123	0	123	1	4	1
Y3589T	3589T	Inflammatory	77	female	Non-Responder	stage 2	0	123	0	123	1	4	1
Y3603T	3603T	Stem like	32	female	Non-Responder	stage 1	0	123	0	123	1	5	1
Y3614T	3614T	Intestinal	72	female	Non-Responder	stage 3	1	9	1	6	1	3	1
Y3624T	3624T	Intestinal	74	male	Non-Responder	stage 3	0	128	0	128	4	3	1
Y3625T	3625T	Intestinal	68	male	Non-Responder	stage 3	0	122	0	122	1	3	1
Y3628T	3628T	Intestinal	42	male	Non-Responder	stage 3	1	24	1	19	4	4	1
Y3643T	3643T	Inflammatory	76	female	Non-Responder	stage 3	1	21	1	9	1	3	1
Y3646T	3646T	Intestinal	60	male	Non-Responder	stage 3	1	95	1	95	4	4	1
Y3649T	3649T	Inflammatory	55	male	Non-Responder	stage 2	0	122	0	122	4	4	1
Y3657T	3657T	Mixed stroma	64	female	Non-Responder	stage 2	0	122	0	122	4	3	1
Y3672T	3672T	Stem like	64	female	Non-Responder	stage 3	1	30	1	12	4	4	1
Y3679T	3679T	Stem like	80	male	Non-Responder	stage 3	1	20	1	15	1	4	0
Y3715T	3715T	Stem like	48	female	Non-Responder	stage 3	0	124	0	124	4	4	1
Y3734T	3734T	Intestinal	68	female	Non-Responder	stage 3	0	129	0	129	1	3	1
Y3737T	3737T	Stem like	55	male	Non-Responder	stage 3	0	126	0	126	2	4	1
Y3746T	3746T	Stem like	60	male	Non-Responder	stage 3	0	120	0	120	1	5	1
Y3747T	3747T	Mixed stroma	69	male	Non-Responder	stage 1	0	120	0	120	1	3	0
Y3768T	3768T	Stem like	66	male	Non-Responder	stage 3	1	27	1	23	4	4	1
Y3804T	3804T	Stem like	43	female	Non-Responder	stage 4	1	3	1	2	2	6	1
Y3823T	3823T	Stem like	58	male	Non-Responder	stage 3	0	119	0	119	2	4	1
Y3830T	3830T	Stem like	63	female	Non-Responder	stage 3	0	127	0	127	2	6	1
Y3838T	3838T	Mixed stroma	68	male	Non-Responder	stage 4	1	1	1	1	4	4	0
Y3844T	3844T	Mixed stroma	56	male	Non-Responder	stage 1	0	119	0	119	4	3	0
Y3846T	3846T	Mixed stroma	41	male	Non-Responder	stage 2	0	119	0	119	4	3	1
Y3863T	3863T	Mixed stroma	52	male	Non-Responder	stage 3	0	118	0	118	4	2	1
Y3868T	3868T	Stem like	74	male	Non-Responder	stage 4	1	10	1	8	4	4	1
Y3872T	3872T	Inflammatory	65	female	Non-Responder	stage 2	0	122	0	122	4	4	1
Y3873T	3873T	Inflammatory	68	male	Non-Responder	stage 3	1	1	1	1	4	4	1
Y3884T	3884T	Stem like	40	female	Non-Responder	stage 3	1	35	1	21	4	4	1
Y3885T	3885T	Stem like	67	male	Non-Responder	stage 4	1	5	1	5	4	3	1
Y3892T	3892T	Intestinal	63	female	Non-Responder	stage 2	0	118	0	118	4	3	0
Y3894T	3894T	Gastric	74	male	Non-Responder	stage 2	0	118	0	118	4	3	0
Y3912T	3912T	Inflammatory	64	male	Non-Responder	stage 4	1	37	1	32	4	4	1
Y3920T	3920T	Stem like	36	female	Non-Responder	stage 4	1	25	1	25	4	4	1
Y3926T	3926T	Mixed stroma	60	female	Non-Responder	stage 3	1	92	1	38	4	3	1
Y3932T	3932T	Stem like	83	male	Non-Responder	stage 3	1	87	1	87	4	4	1
Y3958T	3958T	Inflammatory	55	male	Non-Responder	stage 4	1	12	1	3	4	4	1
Y3976T	3976T	Intestinal	68	male	Non-Responder	stage 4	1	34	1	26	4	3	1
Y3988T	3988T	Mixed stroma	61	male	Non-Responder	stage 4	1	23	1	19	4	5	1
Y4001T	4001T	Stem like	44	male	Non-Responder	stage 2	1	42	1	33	4	4	1
Y4032T	4032T	Inflammatory	71	male	Non-Responder	stage 2	0	124	0	124	4	4	1
Y4046T	4046T	Inflammatory	75	male	Non-Responder	stage 4	1	0	1	0	4	4	NA
Y4053T	4053T	Mixed stroma	56	male	Non-Responder	stage 1	0	115	0	115	4	3	0
Y4063T	4063T	Mixed stroma	62	male	Non-Responder	stage 3	1	4	1	4	4	4	1
Y4064T	4064T	Gastric	71	male	Non-Responder	stage 2	1	75	1	67	4	4	1
Y4074T	4074T	Inflammatory	80	male	Non-Responder	stage 1	1	103	1	103	4	3	1
Y4083T	4083T	Inflammatory	64	female	Non-Responder	stage 1	0	114	0	114	4	8	0
Y4092T	4092T	Mixed stroma	73	female	Non-Responder	stage 2	0	121	0	121	4	3	0
Y4095T	4095T	Stem like	62	male	Non-Responder	stage 4	1	44	1	33	4	4	1
Y4101T	4101T	Intestinal	79	female	Non-Responder	stage 1	0	115	0	115	4	3	1
Y4138T	4138T	Stem like	62	male	Non-Responder	stage 2	0	114	0	114	4	4	1
Y4180T	4180T	Mixed stroma	71	female	Non-Responder	stage 3	0	113	0	113	4	4	1
Y4188T	4188T	Stem like	56	female	Non-Responder	stage 1	0	113	0	113	4	5	0
Y4194T	4194T	Inflammatory	74	female	Non-Responder	stage 4	1	10	1	5	4	8	1
Y4197T	4197T	Mixed stroma	68	male	Non-Responder	stage 3	1	21	1	18	4	2	1
Y4198T	4198T	Stem like	75	male	Non-Responder	stage 3	1	24	1	17	4	4	1
Y4204T	4204T	Inflammatory	67	male	Non-Responder	stage 3	0	112	0	112	4	3	1
Y4214T	4214T	Mixed stroma	55	male	Non-Responder	stage 2	0	112	0	112	4	4	1
Y4216T	4216T	Stem like	32	female	Non-Responder	stage 4	1	9	1	5	4	4	1
Y4221T	4221T	Stem like	49	female	Non-Responder	stage 3	1	79	1	18	4	4	1
Y4222T	4222T	Stem like	69	male	Non-Responder	stage 2	1	23	1	13	4	4	1
Y4236T	4236T	Mixed stroma	79	male	Non-Responder	stage 4	1	11	1	0	2	4	1
Y4244T	4244T	Stem like	47	male	Non-Responder	stage 3	1	43	1	43	4	4	1
Y4245T	4245T	Inflammatory	53	female	Non-Responder	stage 3	0	111	0	111	4	4	1
Y4253T	4253T	Stem like	52	male	Non-Responder	stage 3	1	40	1	23	4	4	1
Y4256T	4256T	Gastric	61	female	Non-Responder	stage 4	1	1	1	1	4	4	1
Y4260T	4260T	Gastric	51	male	Non-Responder	stage 2	0	116	0	116	4	5	1
Y4265T	4265T	Stem like	69	male	Non-Responder	stage 4	1	48	1	29	4	4	1
Y4273T	4273T	Inflammatory	58	female	Non-Responder	stage 2	0	111	0	111	4	3	0
Y4277T	4277T	Gastric	66	female	Non-Responder	stage 4	0	111	0	111	4	3	1
Y4282T	4282T	Mixed stroma	33	male	Non-Responder	stage 4	1	3	1	0	4	4	1
Y4305T	4305T	Inflammatory	68	male	Non-Responder	stage 2	0	110	0	110	4	8	1
Y4310T	4310T	Mixed stroma	46	male	Non-Responder	stage 2	1	104	1	104	4	4	1
Y4316T	4316T	Mixed stroma	49	male	Non-Responder	stage 1	1	39	1	13	4	3	1
Y4317T	4317T	Mixed stroma	68	male	Non-Responder	stage 4	1	23	1	12	4	3	1
Y4348T	4348T	Stem like	66	male	Non-Responder	stage 3	0	110	0	110	4	4	1
Y4360T	4360T	Mixed stroma	53	male	Non-Responder	stage 3	1	20	1	7	4	4	1
Y4386T	4386T	Stem like	59	male	Non-Responder	stage 2	1	116	1	82	4	2	0
Y4397T	4397T	Stem like	35	male	Non-Responder	stage 3	1	43	1	32	4	4	1
Y4409T	4409T	Gastric	61	male	Non-Responder	stage 3	1	17	1	9	4	4	1
Y4429T	4429T	Mixed stroma	71	male	Non-Responder	stage 3	1	2	1	2	4	3	NA
Y4439T	4439T	Intestinal	70	female	Non-Responder	stage 1	0	108	0	108	4	3	0
Y4442T	4442T	Stem like	74	female	Non-Responder	stage 3	1	18	1	9	4	3	1
Y4444T	4444T	Stem like	50	female	Non-Responder	stage 3	0	108	0	108	4	4	1
Y4472T	4472T	Intestinal	61	male	Non-Responder	stage 3	0	116	1	7	4	4	1
Y4494T	4494T	Mixed stroma	54	male	Non-Responder	stage 2	1	13	1	6	4	3	1
Y4535T	4535T	Mixed stroma	77	male	Non-Responder	stage 3	1	92	1	92	4	2	1
Y4548T	4548T	Stem like	64	male	Non-Responder	stage 2	0	114	0	114	4	3	1
Y4568T	4568T	Stem like	61	female	Non-Responder	stage 3	1	5	1	3	4	6	1
Y4588T	4588T	Gastric	70	male	Non-Responder	stage 4	1	33	1	23	2	4	1
Y4595T	4595T	Stem like	80	male	Non-Responder	stage 4	1	2	1	0	4	4	0
Y4617T	4617T	Stem like	65	male	Non-Responder	stage 4	1	4	1	3	4	4	1
Y4634T	4634T	Stem like	32	male	Non-Responder	stage 4	1	51	1	17	4	4	1
Y4635T	4635T	Intestinal	53	male	Non-Responder	stage 4	0	104	1	2	1	3	1
Y4638T	4638T	Inflammatory	63	male	Non-Responder	stage 2	1	101	1	101	4	4	1
Y4658T	4658T	Mixed stroma	71	male	Non-Responder	stage 1	1	92	1	92	4	4	0
Y4670T	4670T	Intestinal	65	male	Non-Responder	stage 4	1	39	1	8	4	3	1
Y4698T	4698T	Stem like	47	male	Non-Responder	stage 4	1	37	1	25	4	5	1
Y4708T	4708T	Mixed stroma	72	male	Non-Responder	stage 4	1	14	1	6	4	3	1
Y4721T	4721T	Gastric	60	male	Non-Responder	stage 2	1	13	1	10	4	4	1
Y4737T	4737T	Inflammatory	51	male	Non-Responder	stage 3	1	31	1	16	4	4	1
Y4771T	4771T	Stem like	34	male	Non-Responder	stage 3	1	38	1	20	4	4	1
Y4780T	4780T	Stem like	41	female	Non-Responder	stage 3	1	22	1	21	4	5	1
Y506T	506T	Intestinal	58	male	Non-Responder	stage 2	1	63	1	63	2	4	0
Y514T	514T	Mixed stroma	61	male	Non-Responder	stage 4	1	10	1	1	2	7	1
Y515T	515T	Stem like	52	male	Non-Responder	stage 1	0	59	0	59	2	8	0
Y518T	518T	Stem like	66	female	Non-Responder	stage 3	1	18	1	13	1	5	0
Y533T	533T	Intestinal	63	male	Non-Responder	stage 3	1	12	1	3	3	3	1
Y558T	558T	Mixed stroma	72	male	Non-Responder	stage 4	1	7	1	6	1	3	0
Y561T	561T	Stem like	57	female	Non-Responder	stage 2	0	41	0	41	2	6	1
Y563T	563T	Inflammatory	63	male	Non-Responder	stage 3	0	47	0	47	2	4	1
Y571T	571T	Gastric	63	male	Non-Responder	stage 3	1	33	1	16	2	4	1
Y572T	572T	Inflammatory	36	female	Non-Responder	stage 2	0	41	0	41	1	3	1
Y577T	577T	Gastric	62	male	Non-Responder	stage 1	0	41	0	41	1	3	1
Y578T	578T	Stem like	64	female	Non-Responder	stage 3	0	41	0	41	2	4	1
Y581T	581T	Mixed stroma	56	male	Non-Responder	stage 1	0	42	0	42	1	3	0
Y583T	583T	Gastric	50	male	Non-Responder	stage 3	0	41	0	41	2	4	1
Y586T	586T	Inflammatory	65	male	Non-Responder	stage 3	0	34	0	34	2	4	1
Y588T	588T	Inflammatory	66	male	Non-Responder	stage 4	1	6	1	4	2	4	1
Y589T	589T	Inflammatory	69	male	Non-Responder	stage 3	0	36	1	3	2	4	1
Y591T	591T	Inflammatory	46	male	Non-Responder	stage 2	0	38	0	38	1	4	1
Y592T	592T	Gastric	69	male	Non-Responder	stage 4	1	8	1	3	2	4	0
Y595T	595T	Inflammatory	69	male	Non-Responder	stage 3	0	35	0	35	2	4	1
Y597T	597T	Inflammatory	63	male	Non-Responder	stage 2	0	35	0	35	NA	8	1
YG03T	YG03T_N	Mixed stroma	75	male	Non-Responder	stage 2	0	39.6	0	34.6	NA		1
YG04T	YG04T_G	Mixed stroma	64	female	Non-Responder	stage 4	0	37.2	1	30.4	diffuse		1
YG06T	YG06T_N	Gastric	51	male	Non-Responder	stage 3	0	42	0	41.8	diffuse		1
YG07T	YG07T_G	Stem like	57	male	Non-Responder	stage 4	1	5.5	1	5.5	NA		1
YG08T	YG08T_N	Intestinal	62	male	Non-Responder	stage 3	1	28.3	1	17.3	diffuse		1
YG12T	YG12T_N	Gastric	53	male	Non-Responder	stage 3	0	41.2	1	40.1	intestinal		1
YG13T	YG13T_N	Inflammatory	74	male	Non-Responder	stage 4	1	17.4	1	10.5	diffuse		1
YG14T	YG14T_G	Stem like	74	male	Non-Responder	stage 4	1	20.2	1	13.2	NA		1
YG17T	YG17T_N	Inflammatory	63	male	Non-Responder	stage 3	0	43.5	0	43.4	diffuse		1
YG19T	YG19T_N	Mixed stroma	58	male	Non-Responder	stage 3	0	41.5	0	40.1	intestinal		1
YG21T	YG21T_G	Stem like	44	female	Non-Responder	NA	1	39.7	1	37.9	intestinal		1
YG23T	YG23T_N	Gastric	64	male	Non-Responder	stage 4	1	15.1	1	15.1	diffuse		1
YG26T	YG26T_N	Intestinal	78	male	Non-Responder	stage 3	1	40.3	0	28.1	diffuse		1
YG29T	YG29T_N	Mixed stroma	67	female	Non-Responder	stage 3	0	32.1	1	26.5	intestinal		1
YG38T	YG38T_N	Mixed stroma	60	female	Non-Responder	stage 4	0	41	0	37.5	diffuse		1
YG39T	YG39T_G	Stem like	69	male	Non-Responder	stage 4	1	26.2	1	26.2	intestinal		1
YG40T	YG40T_N	Gastric	60	male	Non-Responder	stage 2	0	36.5	0	36.1	mixed		1
YG41T	YG41T_N	Mixed stroma	52	male	Non-Responder	stage 2	0	39.8	1	39.6	mixed		1
YG43T	YG43T_N	Stem like	32	female	Non-Responder	stage 4	0	38.9	0	37.5	intestinal		1
YG48T	YG48T_N	Inflammatory	73	female	Non-Responder	stage 3	1	12	1	5.1	mixed		1
YG49T	YG49T_N	Inflammatory	66	female	Non-Responder	stage 1	0	39.4	0	39.1	diffuse		0
YG50T	YG50T_N	Gastric	67	male	Non-Responder	stage 3	0	40.9	0	40	mixed		1
YG51T	YG51T_G	Stem like	66	male	Non-Responder	stage 2	0	35.2	0	35	intestinal		1
YG53T	YG53T_N	Inflammatory	66	male	Non-Responder	stage 1	0	39.3	0	35.9	mixed		0
YG54T	YG54T_N	Gastric	52	male	Non-Responder	stage 2	0	39.7	0	39.3	intestinal		1
YG55T	YG55T_N	Intestinal	46	male	Non-Responder	stage 4	0	36.1	0	35.9	diffuse		1
YG56T	YG56T_G	Mixed stroma	76	male	Non-Responder	stage 2	1	0.5	1	0.5	diffuse		0
YG58T	YG58T_G	Stem like	49	male	Non-Responder	stage 4	1	18.8	1	3.1	diffuse		1
YG61T	YG61T_N	Mixed stroma	47	male	Non-Responder	stage 3	0	39.6	0	38.9	diffuse		1
YG62T	YG62T_N	Inflammatory	61	male	Non-Responder	stage 3	0	40.3	0	36.4	mixed		1
YG65T	YG65T_G	Mixed stroma	80	female	Non-Responder	stage 3	1	33.6	1	33.6	mixed		0
YG66T	YG66T_G	Stem like	43	female	Non-Responder	stage 4	0	37.5	0	36.7	intestinal		1
YG68T	YG68T_N	Mixed stroma	55	male	Non-Responder	stage 3	0	37.7	0	35.6	diffuse		1
YG69T	YG69T_G	Mixed stroma	72	male	Non-Responder	stage 3	1	11.2	1	7.3	intestinal		0
YG70T	YG70T_G	Stem like	56	male	Non-Responder	stage 3	0	35.8	0	35.6	diffuse		1
YG74T	YG74T_G	Inflammatory	58	male	Non-Responder	stage 1	0	39.6	1	37.2	diffuse		0
YG75T	YG75T_N	Mixed stroma	67	male	Non-Responder	stage 4	1	19	1	12.2	diffuse		1
YG76T	YG76T_G	Stem like	64	male	Non-Responder	stage 4	1	28.9	1	19.3	intestinal		0
Y10052T	10052T	Mixed stroma	61	male	Responder	stage 2	1	70	1	70	1	3	1
Y10055T	10055T	Stem like	47	female	Responder	stage 4	1	23	1	2	1	4	1
Y10056T	10056T	Stem like	72	male	Responder	stage 3	1	24	1	23	3	5	0
Y10057T	10057T	Intestinal	78	male	Responder	stage 3	1	59	1	3	1	3	1
Y10063T	10063T	Intestinal	81	female	Responder	stage 3	1	18	1	11	1	3	1
Y10113T	10113T	Mixed stroma	59	male	Responder	stage 2	0	86	0	86	1	3	1
Y10127T	10127T	Intestinal	65	male	Responder	stage 2	1	13	1	13	1	2	0
Y10129T	10129T	Gastric	71	male	Responder	stage 4	1	57	1	55	4	5	1
Y10132T	10132T	Gastric	72	male	Responder	stage 3	1	64	1	60	2	4	1
Y10136T	10136T	Mixed stroma	66	male	Responder	stage 3	0	77	0	77	2	4	1
Y10143T	10143T	Gastric	74	male	Responder	stage 3	1	15	1	5	2	4	0
Y10144T	10144T	Gastric	63	male	Responder	stage 2	0	75	0	75	3	4	0
Y10146T	10146T	Intestinal	68	male	Responder	stage 2	0	84	0	84	3	4	1
Y10148T	10148T	Stem like	74	male	Responder	stage 2	1	21	1	21	3	4	1
Y10150T	10150T	Gastric	62	male	Responder	stage 3	0	80	0	80	1	3	1
Y10167T	10167T	Stem like	76	male	Responder	stage 3	1	23	1	6	2	5	1
Y10168T	10168T	Gastric	78	female	Responder	stage 3	1	8	1	8	1	3	0
Y10171T	10171T	Inflammatory	27	male	Responder	stage 3	0	77	0	77	1	3	1
Y10173T	10173T	Gastric	73	male	Responder	stage 3	1	1	1	1	2	4	0
Y10174T	10174T	Inflammatory	54	male	Responder	stage 3	0	71	0	71	2	4	0
Y10177T	10177T	Intestinal	73	female	Responder	stage 3	0	71	0	71	2	6	1
Y10178T	10178T	Gastric	55	female	Responder	stage 3	0	70	0	70	1	4	1
Y10180T	10180T	Intestinal	63	male	Responder	stage 3	1	33	1	33	2	4	0
Y10182T	10182T	Intestinal	56	male	Responder	stage 2	1	21	1	6	1	4	1
Y10183T	10183T	Intestinal	59	male	Responder	stage 2	0	77	0	77	1	3	1
Y10184T	10184T	Stem like	53	female	Responder	stage 2	0	70	0	70	1	3	0
Y10190T	10190T	Stem like	78	male	Responder	stage 3	1	36	1	29	2	6	1
Y10193T	10193T	Gastric	60	male	Responder	stage 2	0	76	0	76	1	3	1
Y10196T	10196T	Gastric	64	female	Responder	stage 3	0	74	0	74	4	4	1
Y10198T	10198T	Inflammatory	73	male	Responder	stage 3	0	72	0	72	2	4	1
Y2221T	2221T	Intestinal	63	male	Responder	stage 3	0	161	0	161	2	4	1
Y2224T	2224T	Inflammatory	55	male	Responder	stage 2	0	152	0	152	2	4	0
Y2264T	2264T	Mixed stroma	62	male	Responder	stage 2	1	14	1	5	4	3	1
Y2417T	2417T	Mixed stroma	69	female	Responder	stage 3	0	148	0	148	2	3	1
Y2423T	2423T	Intestinal	57	female	Responder	stage 3	1	10	1	6	4	3	1
Y2433T	2433T	Mixed stroma	68	male	Responder	stage 2	0	155	0	155	4	3	1
Y2488T	2488T	Mixed stroma	53	male	Responder	stage 3	0	145	0	145	3	3	1
Y2498T	2498T	Gastric	51	male	Responder	stage 3	1	45	1	35	2	5	1
Y2499T	2499T	Intestinal	59	female	Responder	stage 3	0	153	0	153	3	4	1
Y2507T	2507T	Mixed stroma	45	female	Responder	stage 3	0	144	0	144	1	4	1
Y2523T	2523T	Inflammatory	69	female	Responder	stage 2	0	144	0	144	2	4	1
Y2569T	2569T	Intestinal	53	female	Responder	stage 3	1	6	1	4	1	4	1
Y2602T	2602T	Gastric	42	male	Responder	stage 3	0	149	1	11	2	5	1
Y2622T	2622T	Gastric	59	male	Responder	stage 1	0	151	0	151	1	3	0
Y2658T	2658T	Intestinal	66	male	Responder	stage 3	0	142	0	142	4	4	1
Y2659T	2659T	Gastric	86	male	Responder	stage 2	1	31	1	24	2	4	1
Y2691T	2691T	Stem like	62	male	Responder	stage 2	1	37	1	27	2	4	1
Y2695T	2695T	Intestinal	65	male	Responder	stage 3	1	39	1	12	1	5	1
Y2755T	2755T	Gastric	72	male	Responder	stage 3	1	31	1	31	4	4	1
Y2776T	2776T	Mixed stroma	63	male	Responder	stage 3	1	18	1	11	4	4	1
Y2827T	2827T	Inflammatory	58	male	Responder	stage 3	0	146	0	146	4	4	1
Y2885T	2885T	Intestinal	42	male	Responder	stage 3	1	13	1	8	3	3	1
Y3062T	3062T	Inflammatory	74	female	Responder	stage 3	1	109	1	109	1	3	1
Y3082T	3082T	Intestinal	44	male	Responder	stage 2	0	134	0	134	4	4	1
Y3089T	3089T	Intestinal	64	male	Responder	stage 3	0	134	0	134	4	3	1
Y3098T	3098T	Intestinal	64	male	Responder	stage 3	1	35	1	24	4	4	1
Y3203T	3203T	Gastric	53	female	Responder	stage 2	0	131	0	131	2	6	1
Y3233T	3233T	Stem like	63	male	Responder	stage 3	1	74	1	29	2	4	1
Y3252T	3252T	Intestinal	64	female	Responder	stage 3	1	4	1	3	2	6	1
Y3275T	3275T	Mixed stroma	62	male	Responder	stage 3	1	3	1	3	4	4	1
Y3309T	3309T	Intestinal	55	male	Responder	stage 3	0	131	0	131	4	3	1
Y3320T	3320T	Gastric	69	male	Responder	stage 2	1	4	1	4	2	5	1
Y3333T	3333T	Mixed stroma	69	male	Responder	stage 2	0	129	0	129	2	4	1
Y3368T	3368T	Gastric	54	male	Responder	stage 2	0	128	0	128	4	2	1
Y3372T	3372T	Gastric	38	female	Responder	stage 3	1	49	1	10	2	5	1
Y3376T	3376T	Intestinal	59	female	Responder	stage 3	0	128	0	128	4	4	1
Y3381T	3381T	Gastric	59	male	Responder	stage 3	0	128	0	128	3	5	1
Y3404T	3404T	Gastric	64	female	Responder	stage 3	1	7	1	3	2	6	1
Y3409T	3409T	Inflammatory	56	female	Responder	stage 3	1	1	1	1	1	3	0
Y3437T	3437T	Inflammatory	65	male	Responder	stage 3	0	127	0	127	1	3	1
Y3455T	3455T	Stem like	47	male	Responder	stage 1	0	126	0	126	4	6	1
Y3467T	3467T	Stem like	68	female	Responder	stage 2	1	39	1	35	2	6	1
Y3477T	3477T	Intestinal	58	male	Responder	stage 3	1	9	1	7	4	4	1
Y3484T	3484T	Gastric	54	male	Responder	stage 3	1	12	1	10	1	3	1
Y3501T	3501T	Mixed stroma	68	female	Responder	stage 2	1	6	1	4	2	4	NA
Y3515T	3515T	Gastric	67	female	Responder	stage 3	1	17	1	6	1	4	1
Y3516T	3516T	Gastric	72	male	Responder	stage 2	0	125	0	125	2	6	1
Y3555T	3555T	Gastric	36	female	Responder	stage 3	1	68	1	11	4	4	1
Y3558T	3558T	Intestinal	66	male	Responder	stage 3	1	93	1	93	1	8	1
Y3569T	3569T	Stem like	63	male	Responder	stage 3	1	2	1	2	4	2	1
Y3577T	3577T	Gastric	70	female	Responder	stage 3	1	120	1	120	3	3	1
Y3594T	3594T	Inflammatory	68	male	Responder	stage 1	1	95	1	95	1	4	1
Y3607T	3607T	Mixed stroma	66	male	Responder	stage 3	1	46	1	22	3	4	1
Y3769T	3769T	Intestinal	61	male	Responder	stage 3	1	38	1	24	4	4	1
Y3819T	3819T	Gastric	46	male	Responder	stage 3	0	119	0	119	4	4	1
Y3831T	3831T	Gastric	67	female	Responder	stage 1	0	119	0	119	4	3	1
Y3847T	3847T	Gastric	63	female	Responder	stage 4	1	36	1	9	4	4	1
Y3883T	3883T	Gastric	71	male	Responder	stage 4	0	118	0	118	4	4	1
Y3886T	3886T	Inflammatory	47	male	Responder	stage 3	1	17	1	11	4	3	1
Y3887T	3887T	Intestinal	68	female	Responder	stage 1	1	49	1	23	4	3	1
Y3903T	3903T	Inflammatory	56	male	Responder	stage 1	0	117	0	117	4	8	0
Y3934T	3934T	Mixed stroma	55	male	Responder	stage 1	0	121	0	121	4	3	0
Y3944T	3944T	Intestinal	54	male	Responder	stage 4	1	7	1	7	4	3	1
Y3983T	3983T	Gastric	64	male	Responder	stage 1	1	26	1	26	4	2	1
Y4009T	4009T	Inflammatory	63	male	Responder	stage 2	1	49	1	49	4	4	0
Y4029T	4029T	Intestinal	69	male	Responder	stage 2	0	115	0	115	4	3	1
Y4080T	4080T	Intestinal	42	female	Responder	stage 3	0	121	0	121	4	4	1
Y4107T	4107T	Intestinal	76	male	Responder	stage 3	1	25	1	22	4	3	1
Y4109T	4109T	Inflammatory	62	male	Responder	stage 4	1	12	1	10	4	8	1
Y4121T	4121T	Inflammatory	54	female	Responder	stage 3	0	114	0	114	4	4	1
Y4123T	4123T	Inflammatory	49	male	Responder	stage 4	1	33	1	7	4	4	1
Y4142T	4142T	Gastric	50	male	Responder	stage 2	0	113	0	113	4	4	1
Y4162T	4162T	Inflammatory	66	male	Responder	stage 4	0	113	0	113	4	4	1
Y4189T	4189T	Gastric	48	male	Responder	stage 4	1	4	1	4	2	4	1
Y4190T	4190T	Mixed stroma	68	female	Responder	stage 3	1	55	1	12	4	3	1
Y4263T	4263T	Intestinal	81	male	Responder	stage 1	1	93	1	93	4	2	0
Y4296T	4296T	Mixed stroma	67	female	Responder	stage 2	1	53	1	12	1	3	1
Y4299T	4299T	Intestinal	68	male	Responder	stage 1	1	105	1	103	4	4	1
Y4313T	4313T	Inflammatory	58	male	Responder	stage 3	0	118	0	118	4	4	1
Y4314T	4314T	Gastric	59	male	Responder	stage 3	0	117	0	117	4	4	1
Y4325T	4325T	Intestinal	65	male	Responder	stage 3	1	19	1	13	4	4	1
Y4340T	4340T	Intestinal	34	male	Responder	stage 4	1	23	1	16	4	4	1
Y4344T	4344T	Intestinal	61	male	Responder	stage 2	1	46	1	18	4	3	1
Y4349T	4349T	Intestinal	63	female	Responder	stage 2	0	116	0	116	4	3	0
Y4367T	4367T	Intestinal	66	male	Responder	stage 3	0	109	0	109	4	4	1
Y4390T	4390T	Gastric	53	female	Responder	stage 3	0	109	0	109	4	4	1
Y4396T	4396T	Gastric	67	male	Responder	stage 3	0	114	0	114	4	3	1
Y4404T	4404T	Inflammatory	60	male	Responder	stage 3	0	108	0	108	4	4	1
Y4426T	4426T	Intestinal	61	male	Responder	stage 1	0	108	0	108	4	3	1
Y4427T	4427T	Gastric	36	male	Responder	stage 3	0	116	0	116	4	6	1
Y4430T	4430T	Inflammatory	59	male	Responder	stage 3	1	23	1	9	4	4	1
Y4438T	4438T	Intestinal	54	female	Responder	stage 1	0	108	0	108	4	8	0
Y4507T	4507T	Inflammatory	60	male	Responder	stage 1	0	106	0	106	4	4	0
Y4531T	4531T	Intestinal	46	male	Responder	stage 1	0	107	0	107	4	3	1
Y4539T	4539T	Stem like	53	male	Responder	stage 3	0	106	0	106	4	4	1
Y4546T	4546T	Stem like	49	female	Responder	stage 3	1	49	1	16	4	4	1
Y4549T	4549T	Gastric	53	male	Responder	stage 2	0	111	0	111	4	4	0
Y4561T	4561T	Intestinal	53	female	Responder	stage 4	1	12	1	3	4	5	1
Y4570T	4570T	Intestinal	70	female	Responder	stage 2	0	109	0	109	4	4	1
Y4580T	4580T	Intestinal	55	male	Responder	stage 2	1	101	1	30	4	6	1
Y4662T	4662T	Inflammatory	61	female	Responder	stage 1	0	108	0	108	4	3	0
Y4667T	4667T	Gastric	54	male	Responder	stage 2	0	103	1	54	4	3	1
Y4689T	4689T	Gastric	84	female	Responder	stage 3	1	16	1	16	4	7	0
Y4712T	4712T	Intestinal	64	male	Responder	stage 1	0	102	0	102	4	4	0
Y4724T	4724T	Inflammatory	54	female	Responder	stage 3	0	102	0	102	4	3	1
Y4730T	4730T	Inflammatory	40	male	Responder	stage 2	0	101	0	101	4	4	1
Y4736T	4736T	Stem like	44	female	Responder	stage 3	1	33	1	24	4	4	1
Y4770T	4770T	Intestinal	65	male	Responder	stage 2	0	101	0	101	4	2	1
Y4788T	4788T	Gastric	67	male	Responder	stage 3	1	92	1	5	4	3	1
Y4812T	4812T	Inflammatory	55	male	Responder	stage 3	0	107	0	107	4	3	1
Y4863T	4863T	Inflammatory	52	male	Responder	stage 2	0	109	0	109	4	4	1
Y4869T	4869T	Intestinal	75	male	Responder	stage 3	0	98	0	98	4	3	1
Y4889T	4889T	Intestinal	81	male	Responder	stage 4	1	39	1	13	4	3	1
Y510T	510T	Gastric	40	male	Responder	stage 4	0	33	1	19	2	4	1
Y516T	516T	Intestinal	72	female	Responder	stage 2	0	64	0	64	1	3	1
Y519T	519T	Stem like	45	male	Responder	stage 3	0	63	1	26	2	6	1
Y521T	521T	Intestinal	67	male	Responder	stage 4	0	57	0	57	2	4	1
Y522T	522T	Intestinal	59	female	Responder	stage 1	0	62	0	62	2	5	0
Y539T	539T	Intestinal	59	male	Responder	stage 4	0	61	1	9	2	8	1
Y540T	540T	Intestinal	67	female	Responder	stage 2	0	55	0	55	2	4	1
Y550T	550T	Intestinal	71	female	Responder	stage 3	0	59	0	59	1	3	0
Y564T	564T	Gastric	65	male	Responder	stage 3	1	19	1	13	2	4	1
Y566T	566T	Gastric	63	female	Responder	stage 1	0	42	0	42	1	3	0
Y567T	567T	Intestinal	54	female	Responder	stage 3	0	37	0	37	3	4	1
Y568T	568T	Intestinal	62	female	Responder	stage 1	0	92	0	92	2	4	0
Y569T	569T	Gastric	42	female	Responder	stage 1	0	45	0	45	2	4	0
Y573T	573T	Gastric	67	male	Responder	stage 1	0	42	0	42	1	2	0
Y580T	580T	Gastric	65	male	Responder	stage 3	0	40	1	37	2	4	1
Y582T	582T	Intestinal	71	female	Responder	stage 2	0	37	0	37	1	3	0
Y584T	584T	Intestinal	69	female	Responder	stage 3	0	37	1	28	2	4	1
Y585T	585T	Gastric	48	male	Responder	stage 2	0	40	0	40	1	3	1
Y587T	587T	Gastric	54	female	Responder	stage 2	0	42	0	42	1	3	1
Y590T	590T	Inflammatory	51	male	Responder	stage 3	0	37	0	37	1	3	1
Y593T	593T	Gastric	69	female	Responder	stage 4	0	35	0	35	2	4	1
Y594T	594T	Gastric	53	female	Responder	stage 4	0	35	0	35	1	3	1
Y596T	596T	Gastric	54	female	Responder	stage 1	0	70	1	29	2	6	1
Y598T	598T	Intestinal	68	male	Responder	stage 3	0	38	0	38	1	4	0
YG05T	YG05T_N	Intestinal	69	male	Responder	stage 1	0	42.7	0	36.5	intestinal		0
YG09T	YG09T_N	Intestinal	83	male	Responder	stage 1	0	37	0	11.4	mixed		0
YG15T	YG15T_N	Inflammatory	66	male	Responder	stage 2	0	43.5	0	37.4	diffuse		1
YG16T	YG16T_N	Intestinal	69	male	Responder	stage 3	0	38.6	0	38	intestinal		1
YG18T	YG18T_N	Gastric	38	female	Responder	stage 4	1	22.9	1	16.1	diffuse		1
YG20T	YG20T_N	Inflammatory	70	female	Responder	stage 2	0	37.7	0	37.1	diffuse		1
YG24T	YG24T_N	Intestinal	76	male	Responder	stage 1	0	40.8	0	22.7	mixed		0
YG27T	YG27T_N	Intestinal	69	female	Responder	stage 3	0	38.6	0	20.6	diffuse		1
YG30T	YG30T_N	Gastric	61	male	Responder	stage 1	0	38	0	37.5	diffuse		0
YG31T	YG31T_N	Intestinal	69	male	Responder	stage 2	0	38.5	0	37.8	mixed		1
YG32T	YG32T_N	Gastric	34	female	Responder	stage 3	0	41.5	0	38.9	diffuse		1
YG33T	YG33T_N	Mixed stroma	64	male	Responder	stage 1	0	42	0	36.1	intestinal		0
YG34T	YG34T_G	Inflammatory	37	male	Responder	stage 2	0	36.6	0	36.2	diffuse		1
YG35T	YG35T_N	Gastric	56	male	Responder	stage 3	0	35.3	1	34.2	intestinal		1
YG36T	YG36T_N	Intestinal	76	female	Responder	stage 4	1	12.5	1	6.1	diffuse		1
YG42T	YG42T_G	Stem like	62	female	Responder	stage 1	0	40.9	1	38.7	diffuse		0
YG44T	YG44T_N	Gastric	58	male	Responder	stage 2	0	40.4	0	39.9	NA		1
YG45T	YG45T_N	Inflammatory	68	male	Responder	stage 1	0	35.9	0	35.9	intestinal		0
YG46T	YG46T_N	Inflammatory	39	female	Responder	stage 3	0	41.4	1	39.8	intestinal		1
YG47T	YG47T_N	Intestinal	57	female	Responder	stage 3	0	32.8	0	32.4	intestinal		1
YG60T	YG60T_N	Gastric	62	male	Responder	stage 3	1	10.1	1	7	mixed		1
YG63T	YG63T_N	Intestinal	64	male	Responder	stage 1	0	40	0	38.1	diffuse		1
YG64T	YG64T_N	Stem like	51	male	Responder	stage 2	0	33.6	0	25.5	diffuse		1
YG67T	YG67T_N	Inflammatory	60	male	Responder	stage 3	0	39.1	0	38.8	intestinal		1
YG71T	YG71T_N	Intestinal	52	female	Responder	stage 1	0	36.2	0	36.2	mixed		0
YG73T	YG73T_N	Mixed stroma	71	female	Responder	stage 3	1	20.9	1	4.5	diffuse		1
