## supplementary table 7 for "A Spin-Glass Metabolic Hamiltonian optimized by Quantum Annealing Reveals Configurational Regimes of Cancer Metabolism"

### Sheet: Supplementary Table 7
Supplementary Table 7. Relative expression level of the 235 metabolic reactions used in the SC-MSG model compared to the whole transcriptome
For each of the 235 reactions included in the SC-MSG Hamiltonian, the cohort-mean expression level of the mapped gene(s) (Y497 gastric cancer cohort, n = 497 patients) was ranked against the full 12,922-gene expression panel to obtain a percentile score. Reactions are classified as High (≥66.7th percentile), Medium (33.3–66.7th percentile), or Low (<33.3rd percentile). Genes not covered by the ex…
Rank	Reaction	Mapped gene(s)	No. of mapped genes	No. found in expression panel	Genes not in panel	Mean cohort expression (log2)	Expression percentile (0-100)	Relative expression category
1	R00342	MDH1;MDH2	2	2	-	12.891	99	High
2	R07136	MDH1;MDH2	2	2	-	12.891	99	High
3	R03407	AKR1C3;AKR1C8	2	1	AKR1C8	12.132	97.9	High
4	R02799	AKR1C3;AKR1C8	2	1	AKR1C8	12.132	97.9	High
5	R03406	AKR1C3;AKR1C8	2	1	AKR1C8	12.132	97.9	High
6	R05231	AKR1A1	1	1	-	11.514	95.9	High
7	R08094	HADH	1	1	-	11.339	95.1	High
8	R04591	PAICS	1	1	-	11.235	94.5	High
9	R05066	HIBADH	1	1	-	11.005	93.1	High
10	R01512	PGK1;PGK2	2	1	PGK2	10.982	93	High
11	R07759	HSD17B12	1	1	-	10.606	90.1	High
12	R04810	HSD17B4	1	1	-	10.6	90	High
13	R04812	HSD17B4	1	1	-	10.6	90	High
14	R07936	HSD17B4	1	1	-	10.6	90	High
15	R07952	HSD17B4	1	1	-	10.6	90	High
16	R01528	PGD	1	1	-	10.567	89.8	High
17	R06223	FDFT1	1	1	-	10.37	88	High
18	R02872	FDFT1	1	1	-	10.37	88	High
19	R00352	ACLY	1	1	-	10.364	87.9	High
20	R01978	HMGCS1;HMGCS2	2	2	-	10.425	87.5	High
21	R02549	ALDH1B1;ALDH2;ALDH3A2;ALDH7A1;ALDH9A1	5	4	ALDH1B1	10.625	86	High
22	R02940	ALDH1B1;ALDH2;ALDH3A2;ALDH7A1;ALDH9A1	5	4	ALDH1B1	10.625	86	High
23	R04506	ALDH1B1;ALDH2;ALDH3A2;ALDH7A1;ALDH9A1	5	4	ALDH1B1	10.625	86	High
24	R03869	ALDH1B1;ALDH2;ALDH3A2;ALDH7A1;ALDH9A1	5	4	ALDH1B1	10.625	86	High
25	R03283	ALDH1B1;ALDH2;ALDH3A2;ALDH7A1;ALDH9A1	5	4	ALDH1B1	10.625	86	High
26	R01986	ALDH1B1;ALDH2;ALDH3A2;ALDH7A1;ALDH9A1	5	4	ALDH1B1	10.625	86	High
27	R00710	ALDH1B1;ALDH2;ALDH3A2;ALDH7A1;ALDH9A1	5	4	ALDH1B1	10.625	86	High
28	R04903	ALDH1B1;ALDH2;ALDH3A2;ALDH7A1;ALDH9A1	5	4	ALDH1B1	10.625	86	High
29	R04230	PPCS	1	1	-	10.196	85.9	High
30	R08960	AKR1C2;AKR1C3;AKR1C8	3	2	AKR1C8	10.648	84.8	High
31	R08955	AKR1C2;AKR1C3;AKR1C8	3	2	AKR1C8	10.648	84.8	High
32	R08957	AKR1C2;AKR1C3;AKR1C8	3	2	AKR1C8	10.648	84.8	High
33	R03048	RDH10;RDH5	2	1	RDH5	9.899	82.4	High
34	R01054	ADPRM;NUDT5;NUDT9	3	2	ADPRM	9.887	82	High
35	R00235	ACSS1;ACSS2	2	2	-	10.259	81.8	High
36	R04138	MCCC1;MCCC2	2	1	MCCC2	9.824	81.5	High
37	R08380	RDH10;RDH11	2	2	-	9.813	81.3	High
38	R00251	OPLAH	1	1	-	9.784	81	High
39	R06366	ALDH1B1;ALDH2;ALDH3A2	3	2	ALDH1B1	9.974	80.8	High
40	R00264	ALDH1B1;ALDH2;ALDH3A2	3	2	ALDH1B1	9.974	80.8	High
41	R03325	AKR1C1	1	1	-	9.747	80.4	High
42	R02207	AKR1C1	1	1	-	9.747	80.4	High
43	R02209	AKR1C1	1	1	-	9.747	80.4	High
44	R08958	AKR1C1	1	1	-	9.747	80.4	High
45	R08959	AKR1C1	1	1	-	9.747	80.4	High
46	R00904	ALDH1B1;ALDH2;ALDH3A1;ALDH3A2;ALDH3B1;ALDH3B2;ALDH7A1;ALDH9A1	8	6	ALDH1B1;ALDH3B2	9.962	78	High
47	R00190	APRT	1	1	-	9.503	77.1	High
48	R00238	ACAA1;ACAA2;ACAT1;ACAT2;HADHB	5	4	ACAA2	9.579	76.7	High
49	R07494	NSDHL	1	1	-	9.464	76.4	High
50	R04556	PTGR1;PTGR2;PTGR3	3	1	PTGR2;PTGR3	9.415	75.6	High
51	R04557	PTGR1;PTGR2;PTGR3	3	1	PTGR2;PTGR3	9.415	75.6	High
52	R00184	NUDT2	1	1	-	9.384	75.2	High
53	R00969	NUDT2	1	1	-	9.384	75.2	High
54	R07899	ACAA1	1	1	-	9.321	74.3	High
55	R04095	ACADM;IVD	2	2	-	9.575	74.3	High
56	R00214	ME2	1	1	-	9.295	73.9	High
57	R00756	PFKL;PFKM;PFKP	3	3	-	9.376	73.2	High
58	R03238	PFKL;PFKM;PFKP	3	3	-	9.376	73.2	High
59	R04779	PFKL;PFKM;PFKP	3	3	-	9.376	73.2	High
60	R03236	PFKL;PFKM;PFKP	3	3	-	9.376	73.2	High
61	R03237	PFKL;PFKM;PFKP	3	3	-	9.376	73.2	High
62	R03857	ACADL;ACADM;ACOX1;ACOX3	4	3	ACADL	9.377	72.5	High
63	R04754	ACADL;ACADM;ACOX1;ACOX3	4	3	ACADL	9.377	72.5	High
64	R00742	ACACA;ACACB	2	2	-	9.207	72.3	High
65	R05804	ADPGK	1	1	-	9.18	72	High
66	R07052	CYP2B6;CYP2J2	2	1	CYP2B6	9.178	72	High
67	R09086	ADPGK	1	1	-	9.18	72	High
68	R09085	ADPGK	1	1	-	9.18	72	High
69	R00149	CPS1	1	1	-	9.099	70.5	High
70	R04739	EHHADH;HADH;HADHA	3	3	-	9.368	69.1	High
71	R04737	EHHADH;HADH;HADHA	3	3	-	9.368	69.1	High
72	R04741	EHHADH;HADH;HADHA	3	3	-	9.368	69.1	High
73	R04546	ACAA1;ACAA2;HADHB	3	2	ACAA2	9.021	69.1	High
74	R04743	EHHADH;HADH;HADHA	3	3	-	9.368	69.1	High
75	R04748	EHHADH;HADH;HADHA	3	3	-	9.368	69.1	High
76	R04745	EHHADH;HADH;HADHA	3	3	-	9.368	69.1	High
77	R00927	ACAA1;ACAA2;HADHB	3	2	ACAA2	9.021	69.1	High
78	R01813	SPR	1	1	-	8.996	68.8	High
79	R02577	AKR1B1;AKR1B10;AKR1B15	3	2	AKR1B15	9.08	68.5	High
80	R01975	EHHADH;HADH	2	2	-	9.463	67.7	High
81	R06941	EHHADH;HADH	2	2	-	9.463	67.7	High
82	R04203	EHHADH;HADH;HSD17B10	3	3	-	9.256	67.2	High
83	R03479	ITPK1	1	1	-	8.883	67	High
84	R03429	ITPK1	1	1	-	8.883	67	High
85	R03428	ITPK1	1	1	-	8.883	67	High
86	R00703	LDHA;LDHAL6A;LDHAL6B;LDHB;LDHC	5	3	LDHAL6A;LDHAL6B	10.065	66.5	Medium
87	R01000	LDHA;LDHAL6A;LDHAL6B;LDHB;LDHC	5	3	LDHAL6A;LDHAL6B	10.065	66.5	Medium
88	R03104	LDHA;LDHAL6A;LDHAL6B;LDHB;LDHC	5	3	LDHAL6A;LDHAL6B	10.065	66.5	Medium
89	R02683	HPGD	1	1	-	8.823	65.9	Medium
90	R02580	HPGD	1	1	-	8.823	65.9	Medium
91	R02527	GRHPR	1	1	-	8.806	65.7	Medium
92	R00188	BPNT1;BPNT2	2	1	BPNT2	8.728	64.1	Medium
93	R08945	HSD17B1;HSD17B12;HSD17B2;HSD17B6;HSD17B7;HSD17B8	6	4	HSD17B1;HSD17B7	8.901	63.6	Medium
94	R08980	HSD17B1;HSD17B12;HSD17B2;HSD17B6;HSD17B7;HSD17B8	6	4	HSD17B1;HSD17B7	8.901	63.6	Medium
95	R01279	ACADL;ACADM;ACADVL;ACOX1;ACOX3	5	4	ACADL	8.872	63.2	Medium
96	R03990	ACADL;ACADM;ACADVL;ACOX1;ACOX3	5	4	ACADL	8.872	63.2	Medium
97	R00139	NME1;NME1-NME2;NME2;NME3;NME4;NME6;NME7	7	5	NME1-NME2;NME2	8.811	62.2	Medium
98	R04285	AKR1B1;AKR1B10;AKR1B15;CBR1	4	3	AKR1B15	8.722	62.2	Medium
99	R03302	ALDH3A1;ALDH3B1;ALDH3B2	3	2	ALDH3B2	8.635	62	Medium
100	R00711	ALDH3A1;ALDH3B1;ALDH3B2	3	2	ALDH3B2	8.635	62	Medium
101	R02697	ALDH3A1;ALDH3B1;ALDH3B2	3	2	ALDH3B2	8.635	62	Medium
102	R02695	ALDH3A1;ALDH3B1;ALDH3B2	3	2	ALDH3B2	8.635	62	Medium
103	R04891	ALDH3A1;ALDH3B1;ALDH3B2	3	2	ALDH3B2	8.635	62	Medium
104	R04996	ALDH3A1;ALDH3B1;ALDH3B2	3	2	ALDH3B2	8.635	62	Medium
105	R04892	ALDH3A1;ALDH3B1;ALDH3B2	3	2	ALDH3B2	8.635	62	Medium
106	R03300	ALDH3A1;ALDH3B1;ALDH3B2	3	2	ALDH3B2	8.635	62	Medium
107	R02537	ALDH3A1;ALDH3B1;ALDH3B2	3	2	ALDH3B2	8.635	62	Medium
108	R04888	ALDH3A1;ALDH3B1;ALDH3B2	3	2	ALDH3B2	8.635	62	Medium
109	R08307	ALDH3A1;ALDH3B1;ALDH3B2	3	2	ALDH3B2	8.635	62	Medium
110	R04883	ALDH3A1;ALDH3B1;ALDH3B2	3	2	ALDH3B2	8.635	62	Medium
111	R04882	ALDH3A1;ALDH3B1;ALDH3B2	3	2	ALDH3B2	8.635	62	Medium
112	R04889	ALDH3A1;ALDH3B1;ALDH3B2	3	2	ALDH3B2	8.635	62	Medium
113	R01218	MTHFD2;MTHFD2L	2	2	-	8.773	61.8	Medium
114	R09087	IP6K1;IP6K2;IP6K3	3	2	IP6K3	8.768	61.8	Medium
115	R00183	NT5C;NT5C1A;NT5C1B;NT5C1B-RDH14;NT5C2;NT5DC4;NT5E;NT5M	8	5	NT5C1A;NT5C1B-RDH14;NT5M	8.936	61.8	Medium
116	R07015	AKR1C1;DHDH	2	2	-	8.717	61.6	Medium
117	R07499	DHCR24	1	1	-	8.598	61.5	Medium
118	R07493	DHCR24	1	1	-	8.598	61.5	Medium
119	R07507	DHCR24	1	1	-	8.598	61.5	Medium
120	R03689	DHCR24	1	1	-	8.598	61.5	Medium
121	R01933	DHTKD1;DLD;DLST	3	3	-	8.61	60.4	Medium
122	R00351	CS	1	1	-	8.542	60.4	Medium
123	R09418	CYP1A1;CYP1B1	2	1	CYP1A1	8.52	60	Medium
124	R02975	CBR1;SPR	2	2	-	8.501	59.2	Medium
125	R07483	TM7SF2	1	1	-	8.42	58	Medium
126	R08724	HSD3B7	1	1	-	8.412	57.9	Medium
127	R04263	HSD3B7	1	1	-	8.412	57.9	Medium
128	R08728	HSD3B7	1	1	-	8.412	57.9	Medium
129	R08721	HSD3B7	1	1	-	8.412	57.9	Medium
130	R08723	HSD3B7	1	1	-	8.412	57.9	Medium
131	R08233	TK1;TK2	2	2	-	8.495	57.7	Medium
132	R02024	RRM1;RRM2;RRM2B	3	3	-	8.907	57.6	Medium
133	R02017	RRM1;RRM2;RRM2B	3	3	-	8.907	57.6	Medium
134	R02019	RRM1;RRM2;RRM2B	3	3	-	8.907	57.6	Medium
135	R02018	RRM1;RRM2;RRM2B	3	3	-	8.907	57.6	Medium
136	R04751	ACADL;ACADM;ACADS;ACADSB;ACOX1;ACOX3	6	4	ACADL;ACADS	8.624	56.9	Medium
137	R01175	ACADM;ACADS;ACADSB;ACOX1;ACOX3	5	4	ACADS	8.624	56.9	Medium
138	R00371	GCAT	1	1	-	8.357	56.8	Medium
139	R08549	DLD;DLST;OGDH;OGDHL	4	4	-	8.503	56.5	Medium
140	R05639	LBR;TM7SF2	2	2	-	8.328	56.2	Medium
141	R08572	GLYCTK	1	1	-	8.321	56.1	Medium
142	R03171	BCKDHA;BCKDHB;DBT;DLD	4	4	-	8.326	53.1	Medium
143	R01210	BCKDHA;BCKDHB;DBT;DLD	4	4	-	8.326	53.1	Medium
144	R01651	BCKDHA;BCKDHB;DBT;DLD	4	4	-	8.326	53.1	Medium
145	R00216	ME1;ME3	2	2	-	8.162	52.9	Medium
146	R02487	GCDH	1	1	-	8.157	52.7	Medium
147	R03433	ITPKA;ITPKB;ITPKC	3	2	ITPKB	8.223	52.6	Medium
148	R01357	AACS	1	1	-	8.123	52	Medium
149	R07937	ACAA1;SCP2	2	2	-	8.21	51.8	Medium
150	R07953	ACAA1;SCP2	2	2	-	8.21	51.8	Medium
151	R04330	AKR1C2;HSD17B6	2	2	-	8.109	50	Medium
152	R02581	CBR1;CBR3	2	2	-	8.022	49.9	Medium
153	R08383	DHRS4;DHRS4L2;RDH11;RDH12	4	3	DHRS4L2	8.203	49.8	Medium
154	R03245	PMVK	1	1	-	7.969	48.9	Medium
155	R00705	ALDH6A1	1	1	-	7.96	48.7	Medium
156	R00922	ALDH6A1	1	1	-	7.96	48.7	Medium
157	R00706	ALDH6A1	1	1	-	7.96	48.7	Medium
158	R00935	ALDH6A1	1	1	-	7.96	48.7	Medium
159	R01221	AMT;DLD;GCSH;GLDC;glycine cleavage system H protein	5	4	glycine cleavage system H protein	8.034	48.6	Medium
160	R00835	G6PD	1	1	-	7.952	48.6	Medium
161	R00575	CAD	1	1	-	7.937	48.2	Medium
162	R02477	AKR1C2;AKR1C4	2	2	-	8.025	47.9	Medium
163	R08963	AKR1C2;AKR1C4	2	2	-	8.025	47.9	Medium
164	R04144	GART	1	1	-	7.91	47.7	Medium
165	R00708	ALDH4A1	1	1	-	7.851	46.2	Medium
166	R00707	ALDH4A1	1	1	-	7.851	46.2	Medium
167	R07051	CYP2B6;CYP2C9;CYP2J2	3	2	CYP2B6	7.954	46	Medium
168	R00940	DHFR;DHFR2	2	1	DHFR2	7.818	45.5	Medium
169	R00937	DHFR;DHFR2	2	1	DHFR2	7.818	45.5	Medium
170	R00939	DHFR;DHFR2	2	1	DHFR2	7.818	45.5	Medium
171	R00936	DHFR;DHFR2	2	1	DHFR2	7.818	45.5	Medium
172	R01220	MTHFD1	1	1	-	7.739	43.8	Medium
173	R00557	NOS1;NOS2;NOS3	3	2	NOS1	7.729	43.6	Medium
174	R00089	ADCY1;ADCY10;ADCY2;ADCY3;ADCY4;ADCY5;ADCY6;ADCY7;ADCY8;ADCY9	10	7	ADCY10;ADCY2;ADCY8	7.897	42.3	Medium
175	R01415	DPYD	1	1	-	7.66	42	Medium
176	R00978	DPYD	1	1	-	7.66	42	Medium
177	R02476	AKR1C2;AKR1C4;HSD17B6	3	3	-	7.701	41.4	Medium
178	R01224	MTHFR	1	1	-	7.605	40.8	Medium
179	R02736	G6PD;H6PD	2	2	-	7.596	40.6	Medium
180	R08183	ACOT1;ACOT2;ACOT4	3	3	-	7.573	40.1	Medium
181	R08179	ACOT1;ACOT2;ACOT4	3	3	-	7.573	40.1	Medium
182	R08182	ACOT1;ACOT2;ACOT4	3	3	-	7.573	40.1	Medium
183	R08180	ACOT1;ACOT2;ACOT4	3	3	-	7.573	40.1	Medium
184	R01121	MVD	1	1	-	7.533	39.3	Medium
185	R00428	GCH1	1	1	-	7.467	37.8	Medium
186	R08181	ACOT1;ACOT2;ACOT4;ACOT7	4	4	-	7.402	36.1	Medium
187	R08178	ACOT1;ACOT2;ACOT4;ACOT7	4	4	-	7.402	36.1	Medium
188	R04880	ADH1A;ADH1B;ADH1C;ADH4;ADH5;ADH6;ADH7	7	6	ADH1B	7.616	35.7	Medium
189	R08306	ADH1A;ADH1B;ADH1C;ADH4;ADH5;ADH6;ADH7	7	6	ADH1B	7.616	35.7	Medium
190	R08310	ADH1A;ADH1B;ADH1C;ADH4;ADH5;ADH6;ADH7	7	6	ADH1B	7.616	35.7	Medium
191	R07050	CYP2B6;CYP2C8;CYP2C9;CYP2J2	4	3	CYP2B6	7.442	34.5	Medium
192	R07048	CYP2B6;CYP2C8;CYP2C9;CYP2J2	4	3	CYP2B6	7.442	34.5	Medium
193	R02208	SRD5A1;SRD5A2;SRD5A3	3	2	SRD5A2	7.331	34.3	Medium
194	R08954	SRD5A1;SRD5A2;SRD5A3	3	2	SRD5A2	7.331	34.3	Medium
195	R01361	BDH1	1	1	-	7.258	32.9	Low
196	R00122	ENTPD1;ENTPD3;ENTPD8	3	3	-	7.235	30.6	Low
197	R03719	SCP2	1	1	-	7.099	29.4	Low
198	R04811	SCP2	1	1	-	7.099	29.4	Low
199	R07000	CYP1A1;CYP1A2;CYP2A6;CYP2A7;CYP2B6;CYP2E1;CYP2F1;CYP2S1;CYP3A4	9	4	CYP1A1;CYP1A2;CYP2A6;CYP2A7;CYP2B6	7.24	28.5	Low
200	R07001	CYP1A1;CYP1A2;CYP2A6;CYP2A7;CYP2E1;CYP2F1;CYP2S1;CYP3A4	8	4	CYP1A1;CYP1A2;CYP2A6;CYP2A7	7.24	28.5	Low
201	R08926	HSD17B14	1	1	-	7.046	28.1	Low
202	R07675	HSD17B14	1	1	-	7.046	28.1	Low
203	R02245	MVK	1	1	-	7.005	27.1	Low
204	R00086	ENTPD1;ENTPD2;ENTPD3;ENTPD8;NTPCR	5	4	NTPCR	7.022	25.6	Low
205	R04829	AKR1C4	1	1	-	6.886	24.2	Low
206	R04824	AKR1C4	1	1	-	6.886	24.2	Low
207	R04843	AKR1C4	1	1	-	6.886	24.2	Low
208	R04818	AKR1C4	1	1	-	6.886	24.2	Low
209	R04819	AKR1C4	1	1	-	6.886	24.2	Low
210	R04825	AKR1C4	1	1	-	6.886	24.2	Low
211	R04309	AKR1C4	1	1	-	6.886	24.2	Low
212	R04310	AKR1C4	1	1	-	6.886	24.2	Low
213	R04830	AKR1C4	1	1	-	6.886	24.2	Low
214	R04835	AKR1C4	1	1	-	6.886	24.2	Low
215	R04836	AKR1C4	1	1	-	6.886	24.2	Low
216	R04837	AKR1C4	1	1	-	6.886	24.2	Low
217	R04838	AKR1C4	1	1	-	6.886	24.2	Low
218	R04842	AKR1C4	1	1	-	6.886	24.2	Low
219	R04845	AKR1C4	1	1	-	6.886	24.2	Low
220	R04846	AKR1C4	1	1	-	6.886	24.2	Low
221	R04758	HSD11B1;HSD11B1L	2	2	-	6.853	23.2	Low
222	R04840	HSD11B1;HSD11B1L	2	2	-	6.853	23.2	Low
223	R07088	CYP2E1	1	1	-	6.826	22.7	Low
224	R07107	CYP2E1	1	1	-	6.826	22.7	Low
225	R07089	CYP2E1	1	1	-	6.826	22.7	Low
226	R07099	CYP1A1;CYP1A2;CYP2E1	3	1	CYP1A1;CYP1A2	6.826	22.7	Low
227	R07098	CYP1A1;CYP1A2;CYP2E1	3	1	CYP1A1;CYP1A2	6.826	22.7	Low
228	R05202	IPPK	1	1	-	6.613	17.2	Low
229	R00716	AASS	1	1	-	6.517	14.4	Low
230	R02313	AASS	1	1	-	6.517	14.4	Low
231	R00087	ENPP1;ENPP3	2	2	-	6.489	13.9	Low
232	R06927	ADH5	1	1	-	6.48	13.4	Low
233	R06917	ADH5	1	1	-	6.48	13.4	Low
234	R00181	AMPD1;AMPD2;AMPD3	3	2	AMPD2	6.444	12.4	Low
235	R00941	ALDH1L1;ALDH1L2	2	2	-	6.336	9.4	Low
Source: gene expression data (y497_exp.txt), reaction–gene mapping (reaction_gene_summary.csv), and the 235-reaction set (Supplementary Data 2) provided by the authors. High/Medium/Low thresholds are tertiles of the percentile distribution.
