## supplementary table 8 for "A Spin-Glass Metabolic Hamiltonian optimized by Quantum Annealing Reveals Configurational Regimes of Cancer Metabolism"

### Sheet: Supplementary Table 8
Supplementary Table 8. Pathway and gene annotations for the 235 metabolic reactions used in the SC-MSG model
For each of the 235 reactions included in the SC-MSG Hamiltonian, the associated gene(s) and KEGG pathway annotation(s) are listed. Pathway assignments were retrieved from the KEGG PATHWAY database (reaction-to-pathway mapping) and are reported as both KEGG map identifiers and pathway names. Reactions without a curated KEGG pathway annotation are marked “Not assigned.” Gene lists correspond to th…
No.	Reaction	Mapped gene(s)	No. of genes	KEGG pathway ID(s)	KEGG pathway name(s)	No. of pathways
1	R00086	ENTPD1;ENTPD2;ENTPD3;ENTPD8;NTPCR	5	map00230;map01100;map01110;map01232	Purine metabolism; Metabolic pathways; Biosynthesis of secondary metabolites; Nucleotide metabolism	4
2	R00087	ENPP1;ENPP3	2	map00230;map01100;map01232	Purine metabolism; Metabolic pathways; Nucleotide metabolism	3
3	R00089	ADCY1;ADCY10;ADCY2;ADCY3;ADCY4;ADCY5;ADCY6;ADCY7;ADCY8;ADCY9	10	map00230;map01100	Purine metabolism; Metabolic pathways	2
4	R00122	ENTPD1;ENTPD3;ENTPD8	3	map00230;map01100;map01110;map01232	Purine metabolism; Metabolic pathways; Biosynthesis of secondary metabolites; Nucleotide metabolism	4
5	R00139	NME1;NME1-NME2;NME2;NME3;NME4;NME6;NME7	7	map00240	Pyrimidine metabolism	1
6	R00149	CPS1	1	map00220;map00250;map00910;map01100;map01120;map01200;map01230	Arginine biosynthesis; Alanine, aspartate and glutamate metabolism; Nitrogen metabolism; Metabolic pathways; Microbial metabolism in diverse environments; Carbon metabolism; Biosynthesis of amino acids	7
7	R00181	AMPD1;AMPD2;AMPD3	3	map00230;map01100;map01110;map01232	Purine metabolism; Metabolic pathways; Biosynthesis of secondary metabolites; Nucleotide metabolism	4
8	R00183	NT5C;NT5C1A;NT5C1B;NT5C1B-RDH14;NT5C2;NT5DC4;NT5E;NT5M	8	map00230;map01100;map01232	Purine metabolism; Metabolic pathways; Nucleotide metabolism	3
9	R00184	NUDT2	1	map00230;map01100	Purine metabolism; Metabolic pathways	2
10	R00188	BPNT1;BPNT2	2	-	Not assigned	0
11	R00190	APRT	1	map00230;map01100;map01232	Purine metabolism; Metabolic pathways; Nucleotide metabolism	3
12	R00214	ME2	1	map00620;map00710;map01100;map01120;map01200	Pyruvate metabolism; Carbon fixation by Calvin cycle; Metabolic pathways; Microbial metabolism in diverse environments; Carbon metabolism	5
13	R00216	ME1;ME3	2	map00620;map00710;map01100;map01120;map01200	Pyruvate metabolism; Carbon fixation by Calvin cycle; Metabolic pathways; Microbial metabolism in diverse environments; Carbon metabolism	5
14	R00235	ACSS1;ACSS2	2	map00010;map00630;map00680;map00720;map01100;map01110;map01120;map01200	Glycolysis / Gluconeogenesis; Glyoxylate and dicarboxylate metabolism; Methane metabolism; Other carbon fixation pathways; Metabolic pathways; Biosynthesis of secondary metabolites; Microbial metabolism in diverse environments; Carbon metabolism	8
15	R00238	ACAA1;ACAA2;ACAT1;ACAT2;HADHB	5	map00071;map00280;map00310;map00362;map00380;map00620;map00630;map00650;map00720;map00900;map01100;map01110;map01120;map01200;map01212	Fatty acid degradation; Valine, leucine and isoleucine degradation; Lysine degradation; Benzoate degradation; Tryptophan metabolism; Pyruvate metabolism; Glyoxylate and dicarboxylate metabolism; Butanoate metabolism; Other carbon fixation pathways; Terpenoid backbone biosynthesis; Metabolic pathways; Biosynthesis of secondary metabolites; Microbial metabolism in diverse environments; Carbon metab…	15
16	R00251	OPLAH	1	map00480;map01100	Glutathione metabolism; Metabolic pathways	2
17	R00264	ALDH1B1;ALDH2;ALDH3A2	3	map00040;map00053;map00470;map01100	Pentose and glucuronate interconversions; Ascorbate and aldarate metabolism; D-Amino acid metabolism; Metabolic pathways	4
18	R00342	MDH1;MDH2	2	map00020;map00620;map00630;map00680;map00710;map00720;map01100;map01110;map01120;map01200	Citrate cycle (TCA cycle); Pyruvate metabolism; Glyoxylate and dicarboxylate metabolism; Methane metabolism; Carbon fixation by Calvin cycle; Other carbon fixation pathways; Metabolic pathways; Biosynthesis of secondary metabolites; Microbial metabolism in diverse environments; Carbon metabolism	10
19	R00351	CS	1	map00020;map00630;map01100;map01110;map01120;map01200;map01210;map01230	Citrate cycle (TCA cycle); Glyoxylate and dicarboxylate metabolism; Metabolic pathways; Biosynthesis of secondary metabolites; Microbial metabolism in diverse environments; Carbon metabolism; 2-Oxocarboxylic acid metabolism; Biosynthesis of amino acids	8
20	R00352	ACLY	1	map00020;map00720;map01100;map01110;map01120;map01200	Citrate cycle (TCA cycle); Other carbon fixation pathways; Metabolic pathways; Biosynthesis of secondary metabolites; Microbial metabolism in diverse environments; Carbon metabolism	6
21	R00371	GCAT	1	map00260;map01100	Glycine, serine and threonine metabolism; Metabolic pathways	2
22	R00428	GCH1	1	map00790;map01100	Folate biosynthesis; Metabolic pathways	2
23	R00557	NOS1;NOS2;NOS3	3	map00220;map01100;map01110	Arginine biosynthesis; Metabolic pathways; Biosynthesis of secondary metabolites	3
24	R00575	CAD	1	map00220;map00240;map00250;map01100;map01110;map01240	Arginine biosynthesis; Pyrimidine metabolism; Alanine, aspartate and glutamate metabolism; Metabolic pathways; Biosynthesis of secondary metabolites; Biosynthesis of cofactors	6
25	R00703	LDHA;LDHAL6A;LDHAL6B;LDHB;LDHC	5	map00010;map00620;map01100;map01110;map01120	Glycolysis / Gluconeogenesis; Pyruvate metabolism; Metabolic pathways; Biosynthesis of secondary metabolites; Microbial metabolism in diverse environments	5
26	R00705	ALDH6A1	1	map00410;map00562;map00640;map01100;map01120;map01200	beta-Alanine metabolism; Inositol phosphate metabolism; Propanoate metabolism; Metabolic pathways; Microbial metabolism in diverse environments; Carbon metabolism	6
27	R00706	ALDH6A1	1	map00410;map00562;map00640;map01100;map01120;map01200	beta-Alanine metabolism; Inositol phosphate metabolism; Propanoate metabolism; Metabolic pathways; Microbial metabolism in diverse environments; Carbon metabolism	6
28	R00707	ALDH4A1	1	map00250	Alanine, aspartate and glutamate metabolism	1
29	R00708	ALDH4A1	1	map00250	Alanine, aspartate and glutamate metabolism	1
30	R00710	ALDH1B1;ALDH2;ALDH3A2;ALDH7A1;ALDH9A1	5	map00010;map00620;map01100;map01110;map01120	Glycolysis / Gluconeogenesis; Pyruvate metabolism; Metabolic pathways; Biosynthesis of secondary metabolites; Microbial metabolism in diverse environments	5
31	R00711	ALDH3A1;ALDH3B1;ALDH3B2	3	map00010;map00620;map01100;map01110;map01120	Glycolysis / Gluconeogenesis; Pyruvate metabolism; Metabolic pathways; Biosynthesis of secondary metabolites; Microbial metabolism in diverse environments	5
32	R00716	AASS	1	map00310;map01100;map01110	Lysine degradation; Metabolic pathways; Biosynthesis of secondary metabolites	3
33	R00742	ACACA;ACACB	2	map00061;map00074;map00254;map00620;map00640;map00720;map01100;map01110;map01120;map01200;map01212	Fatty acid biosynthesis; Mycolic acid biosynthesis; Aflatoxin biosynthesis; Pyruvate metabolism; Propanoate metabolism; Other carbon fixation pathways; Metabolic pathways; Biosynthesis of secondary metabolites; Microbial metabolism in diverse environments; Carbon metabolism; Fatty acid metabolism	11
34	R00756	PFKL;PFKM;PFKP	3	map00010;map00030;map00051;map00680;map01100;map01110;map01120;map01200;map01230	Glycolysis / Gluconeogenesis; Pentose phosphate pathway; Fructose and mannose metabolism; Methane metabolism; Metabolic pathways; Biosynthesis of secondary metabolites; Microbial metabolism in diverse environments; Carbon metabolism; Biosynthesis of amino acids	9
35	R00835	G6PD	1	-	Not assigned	0
36	R00904	ALDH1B1;ALDH2;ALDH3A1;ALDH3A2;ALDH3B1;ALDH3B2;ALDH7A1;ALDH9A1	8	map00410;map00770;map01100;map01240	beta-Alanine metabolism; Pantothenate and CoA biosynthesis; Metabolic pathways; Biosynthesis of cofactors	4
37	R00922	ALDH6A1	1	map00280	Valine, leucine and isoleucine degradation	1
38	R00927	ACAA1;ACAA2;HADHB	3	map00280;map01100;map01110	Valine, leucine and isoleucine degradation; Metabolic pathways; Biosynthesis of secondary metabolites	3
39	R00935	ALDH6A1	1	map00640;map01100	Propanoate metabolism; Metabolic pathways	2
40	R00936	DHFR;DHFR2	2	map00670;map00790;map01100;map01240	One carbon pool by folate; Folate biosynthesis; Metabolic pathways; Biosynthesis of cofactors	4
41	R00937	DHFR;DHFR2	2	map00670;map00790;map01100;map01240	One carbon pool by folate; Folate biosynthesis; Metabolic pathways; Biosynthesis of cofactors	4
42	R00939	DHFR;DHFR2	2	map00670;map00790;map01100;map01240	One carbon pool by folate; Folate biosynthesis; Metabolic pathways; Biosynthesis of cofactors	4
43	R00940	DHFR;DHFR2	2	map00670;map00790;map01100;map01240	One carbon pool by folate; Folate biosynthesis; Metabolic pathways; Biosynthesis of cofactors	4
44	R00941	ALDH1L1;ALDH1L2	2	map00670;map01100	One carbon pool by folate; Metabolic pathways	2
45	R00969	NUDT2	1	map00240;map01100	Pyrimidine metabolism; Metabolic pathways	2
46	R00978	DPYD	1	map00240;map00410;map00770;map01100	Pyrimidine metabolism; beta-Alanine metabolism; Pantothenate and CoA biosynthesis; Metabolic pathways	4
47	R01000	LDHA;LDHAL6A;LDHAL6B;LDHB;LDHC	5	map00640	Propanoate metabolism	1
48	R01054	ADPRM;NUDT5;NUDT9	3	map00230;map01100	Purine metabolism; Metabolic pathways	2
49	R01121	MVD	1	map00900;map01100;map01110	Terpenoid backbone biosynthesis; Metabolic pathways; Biosynthesis of secondary metabolites	3
50	R01175	ACADM;ACADS;ACADSB;ACOX1;ACOX3	5	map00071;map00650;map01100;map01110;map01120;map01200;map01212	Fatty acid degradation; Butanoate metabolism; Metabolic pathways; Biosynthesis of secondary metabolites; Microbial metabolism in diverse environments; Carbon metabolism; Fatty acid metabolism	7
51	R01210	BCKDHA;BCKDHB;DBT;DLD	4	map01210	2-Oxocarboxylic acid metabolism	1
52	R01218	MTHFD2;MTHFD2L	2	map00670;map01100;map01240	One carbon pool by folate; Metabolic pathways; Biosynthesis of cofactors	3
53	R01220	MTHFD1	1	map00670;map00720;map01100;map01120;map01200;map01240	One carbon pool by folate; Other carbon fixation pathways; Metabolic pathways; Microbial metabolism in diverse environments; Carbon metabolism; Biosynthesis of cofactors	6
54	R01221	AMT;DLD;GCSH;GLDC;glycine cleavage system H protein	5	map00630;map00670;map01100;map01110;map01200	Glyoxylate and dicarboxylate metabolism; One carbon pool by folate; Metabolic pathways; Biosynthesis of secondary metabolites; Carbon metabolism	5
55	R01224	MTHFR	1	map00670;map01100;map01120	One carbon pool by folate; Metabolic pathways; Microbial metabolism in diverse environments	3
56	R01279	ACADL;ACADM;ACADVL;ACOX1;ACOX3	5	map00071;map01100;map01212	Fatty acid degradation; Metabolic pathways; Fatty acid metabolism	3
57	R01357	AACS	1	map00280;map00650;map01100	Valine, leucine and isoleucine degradation; Butanoate metabolism; Metabolic pathways	3
58	R01361	BDH1	1	map00650;map01100	Butanoate metabolism; Metabolic pathways	2
59	R01415	DPYD	1	map00240;map01100	Pyrimidine metabolism; Metabolic pathways	2
60	R01512	PGK1;PGK2	2	map00010;map00710;map01100;map01110;map01120;map01200;map01230	Glycolysis / Gluconeogenesis; Carbon fixation by Calvin cycle; Metabolic pathways; Biosynthesis of secondary metabolites; Microbial metabolism in diverse environments; Carbon metabolism; Biosynthesis of amino acids	7
61	R01528	PGD	1	map00030;map00480;map01100;map01110;map01120;map01200	Pentose phosphate pathway; Glutathione metabolism; Metabolic pathways; Biosynthesis of secondary metabolites; Microbial metabolism in diverse environments; Carbon metabolism	6
62	R01651	BCKDHA;BCKDHB;DBT;DLD	4	map01210	2-Oxocarboxylic acid metabolism	1
63	R01813	SPR	1	map00790;map01100	Folate biosynthesis; Metabolic pathways	2
64	R01933	DHTKD1;DLD;DLST	3	map00380;map01100;map01110;map01210	Tryptophan metabolism; Metabolic pathways; Biosynthesis of secondary metabolites; 2-Oxocarboxylic acid metabolism	4
65	R01975	EHHADH;HADH	2	map00071;map00310;map00380;map00650;map00720;map01100;map01110;map01120;map01200;map01212	Fatty acid degradation; Lysine degradation; Tryptophan metabolism; Butanoate metabolism; Other carbon fixation pathways; Metabolic pathways; Biosynthesis of secondary metabolites; Microbial metabolism in diverse environments; Carbon metabolism; Fatty acid metabolism	10
66	R01978	HMGCS1;HMGCS2	2	map00280;map00650;map00900;map01100;map01110	Valine, leucine and isoleucine degradation; Butanoate metabolism; Terpenoid backbone biosynthesis; Metabolic pathways; Biosynthesis of secondary metabolites	5
67	R01986	ALDH1B1;ALDH2;ALDH3A2;ALDH7A1;ALDH9A1	5	map00330;map01100	Arginine and proline metabolism; Metabolic pathways	2
68	R02017	RRM1;RRM2;RRM2B	3	map00230;map01100;map01232	Purine metabolism; Metabolic pathways; Nucleotide metabolism	3
69	R02018	RRM1;RRM2;RRM2B	3	map00240;map01100;map01232	Pyrimidine metabolism; Metabolic pathways; Nucleotide metabolism	3
70	R02019	RRM1;RRM2;RRM2B	3	map00230;map01100;map01232	Purine metabolism; Metabolic pathways; Nucleotide metabolism	3
71	R02024	RRM1;RRM2;RRM2B	3	map00240;map01100;map01232	Pyrimidine metabolism; Metabolic pathways; Nucleotide metabolism	3
72	R02207	AKR1C1	1	map00140;map01100	Steroid hormone biosynthesis; Metabolic pathways	2
73	R02208	SRD5A1;SRD5A2;SRD5A3	3	-	Not assigned	0
74	R02209	AKR1C1	1	map00140;map01100	Steroid hormone biosynthesis; Metabolic pathways	2
75	R02245	MVK	1	map00900;map01100;map01110	Terpenoid backbone biosynthesis; Metabolic pathways; Biosynthesis of secondary metabolites	3
76	R02313	AASS	1	map00310;map01100;map01110	Lysine degradation; Metabolic pathways; Biosynthesis of secondary metabolites	3
77	R02476	AKR1C2;AKR1C4;HSD17B6	3	map00140;map01100	Steroid hormone biosynthesis; Metabolic pathways	2
78	R02477	AKR1C2;AKR1C4	2	map00140;map01100	Steroid hormone biosynthesis; Metabolic pathways	2
79	R02487	GCDH	1	map00071	Fatty acid degradation	1
80	R02527	GRHPR	1	map00620;map01100	Pyruvate metabolism; Metabolic pathways	2
81	R02537	ALDH3A1;ALDH3B1;ALDH3B2	3	map00360;map01100;map01120	Phenylalanine metabolism; Metabolic pathways; Microbial metabolism in diverse environments	3
82	R02549	ALDH1B1;ALDH2;ALDH3A2;ALDH7A1;ALDH9A1	5	map00330;map00410;map01100	Arginine and proline metabolism; beta-Alanine metabolism; Metabolic pathways	3
83	R02577	AKR1B1;AKR1B10;AKR1B15	3	-	Not assigned	0
84	R02580	HPGD	1	map00590	Arachidonic acid metabolism	1
85	R02581	CBR1;CBR3	2	map00590;map01100	Arachidonic acid metabolism; Metabolic pathways	2
86	R02683	HPGD	1	map00590	Arachidonic acid metabolism	1
87	R02695	ALDH3A1;ALDH3B1;ALDH3B2	3	map00350;map01100	Tyrosine metabolism; Metabolic pathways	2
88	R02697	ALDH3A1;ALDH3B1;ALDH3B2	3	map00350;map01100	Tyrosine metabolism; Metabolic pathways	2
89	R02736	G6PD;H6PD	2	map00030;map00480;map01100;map01110;map01120;map01200	Pentose phosphate pathway; Glutathione metabolism; Metabolic pathways; Biosynthesis of secondary metabolites; Microbial metabolism in diverse environments; Carbon metabolism	6
90	R02799	AKR1C3;AKR1C8	2	map00590	Arachidonic acid metabolism	1
91	R02872	FDFT1	1	map00100;map00909;map01100;map01110	Steroid biosynthesis; Sesquiterpenoid and triterpenoid biosynthesis; Metabolic pathways; Biosynthesis of secondary metabolites	4
92	R02940	ALDH1B1;ALDH2;ALDH3A2;ALDH7A1;ALDH9A1	5	-	Not assigned	0
93	R02975	CBR1;SPR	2	map00790;map01100	Folate biosynthesis; Metabolic pathways	2
94	R03048	RDH10;RDH5	2	map00830	Retinol metabolism	1
95	R03104	LDHA;LDHAL6A;LDHAL6B;LDHB;LDHC	5	map00270;map01100	Cysteine and methionine metabolism; Metabolic pathways	2
96	R03171	BCKDHA;BCKDHB;DBT;DLD	4	map01210	2-Oxocarboxylic acid metabolism	1
97	R03236	PFKL;PFKM;PFKP	3	map00052;map01100	Galactose metabolism; Metabolic pathways	2
98	R03237	PFKL;PFKM;PFKP	3	map00052;map01100	Galactose metabolism; Metabolic pathways	2
99	R03238	PFKL;PFKM;PFKP	3	map00052;map01100	Galactose metabolism; Metabolic pathways	2
100	R03245	PMVK	1	map00900;map01100;map01110	Terpenoid backbone biosynthesis; Metabolic pathways; Biosynthesis of secondary metabolites	3
101	R03283	ALDH1B1;ALDH2;ALDH3A2;ALDH7A1;ALDH9A1	5	map00310;map01100	Lysine degradation; Metabolic pathways	2
102	R03300	ALDH3A1;ALDH3B1;ALDH3B2	3	map00350;map01100	Tyrosine metabolism; Metabolic pathways	2
103	R03302	ALDH3A1;ALDH3B1;ALDH3B2	3	map00350;map01100	Tyrosine metabolism; Metabolic pathways	2
104	R03325	AKR1C1	1	-	Not assigned	0
105	R03406	AKR1C3;AKR1C8	2	map00140;map01100	Steroid hormone biosynthesis; Metabolic pathways	2
106	R03407	AKR1C3;AKR1C8	2	map00140;map01100	Steroid hormone biosynthesis; Metabolic pathways	2
107	R03428	ITPK1	1	map00562;map01100	Inositol phosphate metabolism; Metabolic pathways	2
108	R03429	ITPK1	1	map00562;map01100	Inositol phosphate metabolism; Metabolic pathways	2
109	R03433	ITPKA;ITPKB;ITPKC	3	map00562;map01100	Inositol phosphate metabolism; Metabolic pathways	2
110	R03479	ITPK1	1	map00562;map01100	Inositol phosphate metabolism; Metabolic pathways	2
111	R03689	DHCR24	1	map00100	Steroid biosynthesis	1
112	R03719	SCP2	1	map00120;map01100	Primary bile acid biosynthesis; Metabolic pathways	2
113	R03857	ACADL;ACADM;ACOX1;ACOX3	4	map00071;map01100;map01212	Fatty acid degradation; Metabolic pathways; Fatty acid metabolism	3
114	R03869	ALDH1B1;ALDH2;ALDH3A2;ALDH7A1;ALDH9A1	5	map00280;map01100	Valine, leucine and isoleucine degradation; Metabolic pathways	2
115	R03990	ACADL;ACADM;ACADVL;ACOX1;ACOX3	5	map00071;map01100;map01212	Fatty acid degradation; Metabolic pathways; Fatty acid metabolism	3
116	R04095	ACADM;IVD	2	map00280;map01100	Valine, leucine and isoleucine degradation; Metabolic pathways	2
117	R04138	MCCC1;MCCC2	2	-	Not assigned	0
118	R04144	GART	1	map00230;map01100;map01110	Purine metabolism; Metabolic pathways; Biosynthesis of secondary metabolites	3
119	R04203	EHHADH;HADH;HSD17B10	3	map00280;map01100;map01110	Valine, leucine and isoleucine degradation; Metabolic pathways; Biosynthesis of secondary metabolites	3
120	R04230	PPCS	1	map00770;map01100;map01240	Pantothenate and CoA biosynthesis; Metabolic pathways; Biosynthesis of cofactors	3
121	R04263	HSD3B7	1	map00120;map01100	Primary bile acid biosynthesis; Metabolic pathways	2
122	R04285	AKR1B1;AKR1B10;AKR1B15;CBR1	4	map00790;map01100	Folate biosynthesis; Metabolic pathways	2
123	R04309	AKR1C4	1	map00140	Steroid hormone biosynthesis	1
124	R04310	AKR1C4	1	map00140	Steroid hormone biosynthesis	1
125	R04330	AKR1C2;HSD17B6	2	map00140;map01100	Steroid hormone biosynthesis; Metabolic pathways	2
126	R04506	ALDH1B1;ALDH2;ALDH3A2;ALDH7A1;ALDH9A1	5	-	Not assigned	0
127	R04546	ACAA1;ACAA2;HADHB	3	-	Not assigned	0
128	R04556	PTGR1;PTGR2;PTGR3	3	map00590	Arachidonic acid metabolism	1
129	R04557	PTGR1;PTGR2;PTGR3	3	map00590	Arachidonic acid metabolism	1
130	R04591	PAICS	1	map00230;map01100;map01110	Purine metabolism; Metabolic pathways; Biosynthesis of secondary metabolites	3
131	R04737	EHHADH;HADH;HADHA	3	map00062;map00071;map01100;map01212	Fatty acid elongation; Fatty acid degradation; Metabolic pathways; Fatty acid metabolism	4
132	R04739	EHHADH;HADH;HADHA	3	map00062;map00071;map01100;map01212	Fatty acid elongation; Fatty acid degradation; Metabolic pathways; Fatty acid metabolism	4
133	R04741	EHHADH;HADH;HADHA	3	map00062;map00071;map01100;map01212	Fatty acid elongation; Fatty acid degradation; Metabolic pathways; Fatty acid metabolism	4
134	R04743	EHHADH;HADH;HADHA	3	map00062;map00071;map01100;map01212	Fatty acid elongation; Fatty acid degradation; Metabolic pathways; Fatty acid metabolism	4
135	R04745	EHHADH;HADH;HADHA	3	map00062;map00071;map01100;map01212	Fatty acid elongation; Fatty acid degradation; Metabolic pathways; Fatty acid metabolism	4
136	R04748	EHHADH;HADH;HADHA	3	map00062;map00071;map01100;map01212	Fatty acid elongation; Fatty acid degradation; Metabolic pathways; Fatty acid metabolism	4
137	R04751	ACADL;ACADM;ACADS;ACADSB;ACOX1;ACOX3	6	map00071;map01100;map01212	Fatty acid degradation; Metabolic pathways; Fatty acid metabolism	3
138	R04754	ACADL;ACADM;ACOX1;ACOX3	4	map00071;map01100;map01212	Fatty acid degradation; Metabolic pathways; Fatty acid metabolism	3
139	R04758	HSD11B1;HSD11B1L	2	map00140;map01100	Steroid hormone biosynthesis; Metabolic pathways	2
140	R04779	PFKL;PFKM;PFKP	3	-	Not assigned	0
141	R04810	HSD17B4	1	map00120;map01100	Primary bile acid biosynthesis; Metabolic pathways	2
142	R04811	SCP2	1	map00120;map01100	Primary bile acid biosynthesis; Metabolic pathways	2
143	R04812	HSD17B4	1	map00120;map01100	Primary bile acid biosynthesis; Metabolic pathways	2
144	R04818	AKR1C4	1	map00120;map01100	Primary bile acid biosynthesis; Metabolic pathways	2
145	R04819	AKR1C4	1	map00120;map01100	Primary bile acid biosynthesis; Metabolic pathways	2
146	R04824	AKR1C4	1	map00120;map01100	Primary bile acid biosynthesis; Metabolic pathways	2
147	R04825	AKR1C4	1	map00120;map01100	Primary bile acid biosynthesis; Metabolic pathways	2
148	R04829	AKR1C4	1	map00140;map01100	Steroid hormone biosynthesis; Metabolic pathways	2
149	R04830	AKR1C4	1	map00140;map01100	Steroid hormone biosynthesis; Metabolic pathways	2
150	R04835	AKR1C4	1	map00140	Steroid hormone biosynthesis	1
151	R04836	AKR1C4	1	map00140	Steroid hormone biosynthesis	1
152	R04837	AKR1C4	1	map00140	Steroid hormone biosynthesis	1
153	R04838	AKR1C4	1	map00140	Steroid hormone biosynthesis	1
154	R04840	HSD11B1;HSD11B1L	2	map00140	Steroid hormone biosynthesis	1
155	R04842	AKR1C4	1	map00140	Steroid hormone biosynthesis	1
156	R04843	AKR1C4	1	map00140	Steroid hormone biosynthesis	1
157	R04845	AKR1C4	1	map00140;map01100	Steroid hormone biosynthesis; Metabolic pathways	2
158	R04846	AKR1C4	1	map00140;map01100	Steroid hormone biosynthesis; Metabolic pathways	2
159	R04880	ADH1A;ADH1B;ADH1C;ADH4;ADH5;ADH6;ADH7	7	map00350;map01100	Tyrosine metabolism; Metabolic pathways	2
160	R04882	ALDH3A1;ALDH3B1;ALDH3B2	3	map00350;map01100	Tyrosine metabolism; Metabolic pathways	2
161	R04883	ALDH3A1;ALDH3B1;ALDH3B2	3	map00350;map01100	Tyrosine metabolism; Metabolic pathways	2
162	R04888	ALDH3A1;ALDH3B1;ALDH3B2	3	map00350;map01100	Tyrosine metabolism; Metabolic pathways	2
163	R04889	ALDH3A1;ALDH3B1;ALDH3B2	3	map00350;map01100	Tyrosine metabolism; Metabolic pathways	2
164	R04891	ALDH3A1;ALDH3B1;ALDH3B2	3	map00350;map01100	Tyrosine metabolism; Metabolic pathways	2
165	R04892	ALDH3A1;ALDH3B1;ALDH3B2	3	map00350;map01100	Tyrosine metabolism; Metabolic pathways	2
166	R04903	ALDH1B1;ALDH2;ALDH3A2;ALDH7A1;ALDH9A1	5	map00380;map01100	Tryptophan metabolism; Metabolic pathways	2
167	R04996	ALDH3A1;ALDH3B1;ALDH3B2	3	map00340;map01100	Histidine metabolism; Metabolic pathways	2
168	R05066	HIBADH	1	map00280;map01100	Valine, leucine and isoleucine degradation; Metabolic pathways	2
169	R05202	IPPK	1	map00562;map01100	Inositol phosphate metabolism; Metabolic pathways	2
170	R05231	AKR1A1	1	map00930;map01120;map01220	Caprolactam degradation; Microbial metabolism in diverse environments; Degradation of aromatic compounds	3
171	R05639	LBR;TM7SF2	2	-	Not assigned	0
172	R05804	ADPGK	1	-	Not assigned	0
173	R06223	FDFT1	1	map01100	Metabolic pathways	1
174	R06366	ALDH1B1;ALDH2;ALDH3A2	3	map00903	Limonene degradation	1
175	R06917	ADH5	1	map00626;map01120;map01220	Naphthalene degradation; Microbial metabolism in diverse environments; Degradation of aromatic compounds	3
176	R06927	ADH5	1	map00626;map01120;map01220	Naphthalene degradation; Microbial metabolism in diverse environments; Degradation of aromatic compounds	3
177	R06941	EHHADH;HADH	2	map00360;map00930;map01100;map01120	Phenylalanine metabolism; Caprolactam degradation; Metabolic pathways; Microbial metabolism in diverse environments	4
178	R07000	CYP1A1;CYP1A2;CYP2A6;CYP2A7;CYP2B6;CYP2E1;CYP2F1;CYP2S1;CYP3A4	9	map00980	Metabolism of xenobiotics by cytochrome P450	1
179	R07001	CYP1A1;CYP1A2;CYP2A6;CYP2A7;CYP2E1;CYP2F1;CYP2S1;CYP3A4	8	map00980	Metabolism of xenobiotics by cytochrome P450	1
180	R07015	AKR1C1;DHDH	2	map00980	Metabolism of xenobiotics by cytochrome P450	1
181	R07048	CYP2B6;CYP2C8;CYP2C9;CYP2J2	4	map00590;map01100	Arachidonic acid metabolism; Metabolic pathways	2
182	R07050	CYP2B6;CYP2C8;CYP2C9;CYP2J2	4	map00590;map01100	Arachidonic acid metabolism; Metabolic pathways	2
183	R07051	CYP2B6;CYP2C9;CYP2J2	3	map00590;map01100	Arachidonic acid metabolism; Metabolic pathways	2
184	R07052	CYP2B6;CYP2J2	2	map00590;map01100	Arachidonic acid metabolism; Metabolic pathways	2
185	R07088	CYP2E1	1	map00980	Metabolism of xenobiotics by cytochrome P450	1
186	R07089	CYP2E1	1	map00980	Metabolism of xenobiotics by cytochrome P450	1
187	R07098	CYP1A1;CYP1A2;CYP2E1	3	map00980	Metabolism of xenobiotics by cytochrome P450	1
188	R07099	CYP1A1;CYP1A2;CYP2E1	3	map00980	Metabolism of xenobiotics by cytochrome P450	1
189	R07107	CYP2E1	1	map00980	Metabolism of xenobiotics by cytochrome P450	1
190	R07136	MDH1;MDH2	2	map00270;map00566;map00680;map01100;map01120;map01240	Cysteine and methionine metabolism; Sulfoquinovose metabolism; Methane metabolism; Metabolic pathways; Microbial metabolism in diverse environments; Biosynthesis of cofactors	6
191	R07483	TM7SF2	1	map00100;map01100;map01110	Steroid biosynthesis; Metabolic pathways; Biosynthesis of secondary metabolites	3
192	R07493	DHCR24	1	map00100;map01100;map01110	Steroid biosynthesis; Metabolic pathways; Biosynthesis of secondary metabolites	3
193	R07494	NSDHL	1	map00100;map01100;map01110	Steroid biosynthesis; Metabolic pathways; Biosynthesis of secondary metabolites	3
194	R07499	DHCR24	1	map00100	Steroid biosynthesis	1
195	R07507	DHCR24	1	map00100;map01100	Steroid biosynthesis; Metabolic pathways	2
196	R07675	HSD17B14	1	map00053;map01100;map01110;map01240	Ascorbate and aldarate metabolism; Metabolic pathways; Biosynthesis of secondary metabolites; Biosynthesis of cofactors	4
197	R07759	HSD17B12	1	map01040;map01212	Biosynthesis of unsaturated fatty acids; Fatty acid metabolism	2
198	R07899	ACAA1	1	map00592;map01100;map01110	alpha-Linolenic acid metabolism; Metabolic pathways; Biosynthesis of secondary metabolites	3
199	R07936	HSD17B4	1	map01040;map01100;map01212	Biosynthesis of unsaturated fatty acids; Metabolic pathways; Fatty acid metabolism	3
200	R07937	ACAA1;SCP2	2	map01040;map01100;map01212	Biosynthesis of unsaturated fatty acids; Metabolic pathways; Fatty acid metabolism	3
201	R07952	HSD17B4	1	map01040;map01100;map01212	Biosynthesis of unsaturated fatty acids; Metabolic pathways; Fatty acid metabolism	3
202	R07953	ACAA1;SCP2	2	map01040;map01100;map01212	Biosynthesis of unsaturated fatty acids; Metabolic pathways; Fatty acid metabolism	3
203	R08094	HADH	1	map00907;map01120	Pinene, camphor and geraniol degradation; Microbial metabolism in diverse environments	2
204	R08178	ACOT1;ACOT2;ACOT4;ACOT7	4	map01040	Biosynthesis of unsaturated fatty acids	1
205	R08179	ACOT1;ACOT2;ACOT4	3	map01040	Biosynthesis of unsaturated fatty acids	1
206	R08180	ACOT1;ACOT2;ACOT4	3	map01040	Biosynthesis of unsaturated fatty acids	1
207	R08181	ACOT1;ACOT2;ACOT4;ACOT7	4	map01040	Biosynthesis of unsaturated fatty acids	1
208	R08182	ACOT1;ACOT2;ACOT4	3	map01040	Biosynthesis of unsaturated fatty acids	1
209	R08183	ACOT1;ACOT2;ACOT4	3	map01040	Biosynthesis of unsaturated fatty acids	1
210	R08233	TK1;TK2	2	map00983	Drug metabolism - other enzymes	1
211	R08306	ADH1A;ADH1B;ADH1C;ADH4;ADH5;ADH6;ADH7	7	map00982	Drug metabolism - cytochrome P450	1
212	R08307	ALDH3A1;ALDH3B1;ALDH3B2	3	map00982	Drug metabolism - cytochrome P450	1
213	R08310	ADH1A;ADH1B;ADH1C;ADH4;ADH5;ADH6;ADH7	7	map00982	Drug metabolism - cytochrome P450	1
214	R08380	RDH10;RDH11	2	map00830	Retinol metabolism	1
215	R08383	DHRS4;DHRS4L2;RDH11;RDH12	4	map00830;map01100	Retinol metabolism; Metabolic pathways	2
216	R08549	DLD;DLST;OGDH;OGDHL	4	map01100;map01110;map01120;map01200;map01210	Metabolic pathways; Biosynthesis of secondary metabolites; Microbial metabolism in diverse environments; Carbon metabolism; 2-Oxocarboxylic acid metabolism	5
217	R08572	GLYCTK	1	map00030;map00260;map00561;map00630;map00680;map01100;map01110;map01120;map01200	Pentose phosphate pathway; Glycine, serine and threonine metabolism; Glycerolipid metabolism; Glyoxylate and dicarboxylate metabolism; Methane metabolism; Metabolic pathways; Biosynthesis of secondary metabolites; Microbial metabolism in diverse environments; Carbon metabolism	9
218	R08721	HSD3B7	1	map00120	Primary bile acid biosynthesis	1
219	R08723	HSD3B7	1	map00120	Primary bile acid biosynthesis	1
220	R08724	HSD3B7	1	map00120	Primary bile acid biosynthesis	1
221	R08728	HSD3B7	1	map00120	Primary bile acid biosynthesis	1
222	R08926	HSD17B14	1	map00051;map01100;map01120	Fructose and mannose metabolism; Metabolic pathways; Microbial metabolism in diverse environments	3
223	R08945	HSD17B1;HSD17B12;HSD17B2;HSD17B6;HSD17B7;HSD17B8	6	map00140	Steroid hormone biosynthesis	1
224	R08954	SRD5A1;SRD5A2;SRD5A3	3	map00140	Steroid hormone biosynthesis	1
225	R08955	AKR1C2;AKR1C3;AKR1C8	3	map00140	Steroid hormone biosynthesis	1
226	R08957	AKR1C2;AKR1C3;AKR1C8	3	map00140;map01100	Steroid hormone biosynthesis; Metabolic pathways	2
227	R08958	AKR1C1	1	map00140;map01100	Steroid hormone biosynthesis; Metabolic pathways	2
228	R08959	AKR1C1	1	-	Not assigned	0
229	R08960	AKR1C2;AKR1C3;AKR1C8	3	-	Not assigned	0
230	R08963	AKR1C2;AKR1C4	2	map00140;map01100	Steroid hormone biosynthesis; Metabolic pathways	2
231	R08980	HSD17B1;HSD17B12;HSD17B2;HSD17B6;HSD17B7;HSD17B8	6	map00140	Steroid hormone biosynthesis	1
232	R09085	ADPGK	1	map00010;map01100;map01110;map01120;map01200	Glycolysis / Gluconeogenesis; Metabolic pathways; Biosynthesis of secondary metabolites; Microbial metabolism in diverse environments; Carbon metabolism	5
233	R09086	ADPGK	1	map00010;map01100;map01110;map01120	Glycolysis / Gluconeogenesis; Metabolic pathways; Biosynthesis of secondary metabolites; Microbial metabolism in diverse environments	4
234	R09087	IP6K1;IP6K2;IP6K3	3	map00562;map01100	Inositol phosphate metabolism; Metabolic pathways	2
235	R09418	CYP1A1;CYP1B1	2	map00980	Metabolism of xenobiotics by cytochrome P450	1
Source: reaction–gene mapping (reaction_gene_summary.csv) and reaction–pathway mapping (reaction_to_pathways.csv) provided by the authors; pathway names from the KEGG PATHWAY database (https://rest.kegg.jp/list/pathway).
