## supplementary table 9~10 for "A Spin-Glass Metabolic Hamiltonian optimized by Quantum Annealing Reveals Configurational Regimes of Cancer Metabolism"

### Sheet: Table9_NullModels
Supplementary Table 9. Null-model control analyses for the model-derived order parameter and frustration index
Four null-model analyses testing whether the prognostic and classificatory value of the SC-MSG framework depends on its specific thermodynamic construction, rather than on generic properties of aggregating correlated reaction-level measurements. Full methodology and code: nullmodel_analysis/ (Supplementary Code).
ID	Question	Method	Test statistic / metric	Result	Interpretation
H0-A	Are the discrete SC-MSG-derived subtypes (T1–T5) a re-description of naive transcriptomic clustering?	5-cluster GMM on transcriptomic PC1–PC5 (same 235-reaction expression matrix, no thermodynamic information), compared with the corrected T1–T5 assignment.	Adjusted Rand Index (ARI); best 1:1 matched overlap (Hungarian assignment)	ARI = 0.021; matched overlap = 29.2% (497 patients)	No — the two classifications are essentially unrelated. SC-MSG-derived subtypes are not redundant with naive transcriptomic clustering.
H0-B	Does the survival association of the continuous order parameter m depend on the specific thermodynamic (ΔG-based) sign convention σᵣ?	Univariate Cox coefficient for m recomputed under permuted σᵣ, under 3 schemes: (i) full permutation across all 235 reactions; (ii) whole-pathway sign flip, preserving each of 51 KEGG pathway blocks' internal pattern; (iii) within-pathway-only shuffle, preserving the real between-pathway pattern. 1,000 permutations per scheme.	Empirical p = fraction of permutations with |coefficient| ≥ real |coefficient|	Full: p = 0.524. Block-flip: p = 0.258. Within-block: p = 0.907 (real assignment underperforms the median permutation).	No — none of the three schemes distinguish the real ΔG-based assignment from randomized alternatives. Reported as an open, unresolved limitation.
H0-C	Does the survival association of the frustration index F_norm depend on the specific topology of the reaction-pair coupling matrix B?	Univariate Cox coefficient for F_norm recomputed under 200 degree- and sign-preserving rewirings of B (double-edge-swap, separately for positive and negative edges; magnitudes reshuffled within sign class).	Empirical p = fraction of rewired networks with |coefficient| ≥ real |coefficient|	p = 0.105 (real network exceeds 89.5% of rewired networks)	Not significant at α = 0.05 (p = 0.105); no evidence for topology-specificity beyond chance.
H0-D	Do the discrete SC-MSG-derived subtypes outperform a size-matched transcriptomic PC clustering for survival prediction?	Head-to-head comparison of SC-MSG T1–T5 vs. the H0-A PC-only 5-cluster solution: global log-rank test (OS, DFS) and Harrell's C-index from a Cox model with the classification as a categorical covariate.	Log-rank p; C-index	OS log-rank: SC-MSG p = 0.295, PC-only p = 0.197. C-index: SC-MSG = 0.528, PC-only = 0.527.	Neither classification is significantly associated with survival, and discrimination is near-identical. The discrete subtype scheme confers neither an advantage nor a disadvantage over a naive baseline.

### Sheet: Table10_Sensitivity
Supplementary Table 10. Sensitivity analyses for the Cox model association of the order parameter m
Five sensitivity analyses probing the robustness of m's independent association with overall survival (OS) and disease-free survival (DFS) in the multivariable Cox model (Clinical covariates + PC1–PC5 + m). Hazard ratios for m are expressed per 1-SD increase (SD = 0.147) for interpretability. Full methodology and code: sensitivity_analysis/ (Supplementary Code).
#	Analysis	Method	OS result	DFS result	Conclusion
1	PC1–PC20 adjustment	Extend transcriptomic PC adjustment from PC1–PC5 to PC1–PC20 (75.9% of total transcriptomic variance).	HR = 1.54, 95% CI 0.95–2.51, p = 0.083	HR = 1.38, 95% CI 0.87–2.21, p = 0.175	m attenuates below conventional significance. The independence of m's association is sensitive to the number of PCs adjusted for.
2	Molecular-subtype-adjusted model	Add clinical molecular subtype (stem-like, inflammatory, gastric, intestinal, mixed stroma) as a categorical covariate alongside PC1–PC5.	HR = 1.40, 95% CI 1.10–1.78, p = 0.006	HR = 1.38, 95% CI 1.10–1.74, p = 0.005	m remains significant after adjusting for known molecular subtype.
3	Bootstrap CI for ΔC-index	1,000 bootstrap resamples; ΔC-index = C-index(Clinical+PC1–5+m) − C-index(Clinical+PC1–5), OS endpoint.	ΔC-index = 0.010, 95% CI [0.001, 0.025]	—	95% CI excludes zero: the incremental discrimination attributable to m is statistically robust, though modest in magnitude.
4	Five-fold cross-validation	Out-of-sample partial log-likelihood and C-index, Clinical+PC1–5 vs. Clinical+PC1–5+m, OS endpoint, 5-fold CV.	Partial log-lik: −1.854 → −1.839; C-index: 0.684 → 0.691	—	Consistent out-of-sample improvement when m is added, indicating the association is not an in-sample overfitting artifact.
5	Schoenfeld residual test	Test of the proportional-hazards assumption for each covariate in the Clinical+PC1–5+m model (OS).	m: p = 0.53 (no violation)	—	No evidence against proportional hazards for m specifically. Stage covariates and PC2 show violations, a separate, common cohort limitation unrelated to m.
