## supplementary table 11 for "A Spin-Glass Metabolic Hamiltonian optimized by Quantum Annealing Reveals Configurational Regimes of Cancer Metabolism"

### Sheet: Table11_Summary
Supplementary Table 11. H0-A′: Ablation of the Hamiltonian optimization itself (ΔG and B-matrix terms removed)
Complementary to H0-A (which tests whether the discrete SC-MSG subtypes reproduce naive transcriptomic clustering), this analysis tests whether the ΔG (reaction free-energy) and B-matrix (cofactor-coupling) terms of the Hamiltonian materially change the optimized binary reaction configuration x^(p) itself, independent of any downstream prognostic readout. Full reconstruction validated against ori…
ID	Question	Method	Test statistic / metric	Result	Interpretation
H0-A′ (i)	Does jointly removing the ΔG term and the B-matrix coupling term (setting ΔG coefficient = 0 and w1 = 0) change the optimized reaction configuration x^(p), relative to the full model?	Full Hamiltonian re-solved per molecular subtype (n=5) across the entire published w1–w2 sweep (11×11 grid, 605 subtype×weight combinations) with ΔG coefficient and w1 set to 0, leaving only the w2·S term. Jaccard similarity of the resulting binary reaction-activation set vs. the corresponding full-model solution.	Jaccard similarity (active-reaction-set overlap)	Jaccard = 0.000 in all 605/605 combinations. The ablated model collapses to a trivial, degenerate solution (all 235 reactions inactive) in every case, because the transcriptomic field term S is strictly positive for every reaction in every subtype (raw subtype-mean expression, range 6.2–13.0; 0 reactions with S≤0).	The ΔG and/or B-matrix terms are structurally necessary for the optimization to produce any non-trivial configuration at all — without at least one of them, the model has no sign-varying input and is not merely 'redundant,' it is degenerate. This is a stronger statement than decorative redundancy.
H0-A′ (ii) [SUPERSEDED]	Of the two thermodynamic terms, which one (ΔG or B-matrix coupling) explains the full-model configuration? [Superseded by H0-A″ below — this decomposition was confounded, see Interpretation.]	Decomposition: (B) ΔG retained, w1=0 (coupling removed) vs. full model; (C) ΔG=0, w1 retained (coupling only) vs. full model. Same Jaccard metric, evaluated across the full w1–w2 sweep (B: all 605 combinations, exact/deterministic since w1=0 decouples the model; C: diagonal w1=w2 ∈ {0.1,...,2.1}, 55 combinations, simulated annealing, 5 subtypes).	Jaccard similarity, as a function of w1	(B) ΔG-only Jaccard declined from ~0.97 (w1=0.1) to ~0.34-0.41 (w1=2.1); (C) B-matrix-only Jaccard rose from ~0.34 (w1=0.1, diagonal slice) to ~0.90 (w1=2.1). Both trends are confounded: (B)'s decline is largely reproduced by comparing the full model at w1=0.1 to itself at higher w1 (Jaccard 0.42-0.43), i.e. a fixed-vs-moving-target artifact; (C)'s low values at low w1 reflect the same all-positi…	Neither curve licenses a claim about ΔG's specific importance once these confounds are accounted for. Retained for transparency; superseded by the permutation-based H0-A″ test below.
H0-A″	Does the true, reaction-specific assignment of ΔG values reproduce the full-model configuration better than random reassignments of the same ΔG values, at matched (w1,w2)?	ΔG values permuted across the 235 reactions (distribution preserved); full Hamiltonian (true B-matrix, true transcriptomic field, permuted ΔG) re-solved at the same (w1,w2) as the full model; Jaccard vs. full-model solution computed. 50-100 permutations per (subtype × w1) at w1∈{0.1,1.1,2.1}, w2=1.1, all 5 subtypes (750 permutations total).	Jaccard similarity, permutation-based empirical p	True ΔG assignment: Jaccard=1.00 in every subtype/weight (by construction). Permutation null: w1=0.1, mean≈0.26 (range 0.20-0.35); w1=1.1, mean≈0.81 (range 0.72-0.87); w1=2.1, mean≈0.84 (range 0.80-0.88). True assignment exceeded all 750 permutation replicates (empirical p≈0.01-0.02 in every subtype and weight).	The specific reaction-level ΔG assignment — not merely the presence of a sign-varying linear term — is required to reproduce the optimized Hamiltonian configuration, across the full range of coupling weights tested. This is the corrected, deconfounded basis for H0-A′'s conclusion that thermodynamic information materially shapes the optimization.
Note: This ablation targets the Hamiltonian/optimization level (x^(p)), distinct from H0-B (Supplementary Table 9), which targets the downstream patient-level order parameter m and its ΔG-based sign convention σr. The two are not redundant: H0-A′ shows ΔG/coupling materially reshape the optimized configuration (especially at low w1), while H0-B/C/D show this reshaping does not translate into addi…

### Sheet: Table11_FullGridData
Full (w1,w2) grid results underlying Supplementary Table 11
Subtype	w1	w2	Jaccard_A_full_ablation (dG=0,w1=0)	Jaccard_B_dG_only (w1=0)	Jaccard_C_coupling_only (dG=0; diagonal w1=w2 only)
Gastric	0.1	0.1	0	0.965217	0.342857
Gastric	0.1	0.3	0	0.981982
Gastric	0.1	0.5	0	0.972477
Gastric	0.1	0.7	0	0.971429
Gastric	0.1	0.9	0	0.960784
Gastric	0.1	1.1	0	0.969697
Gastric	0.1	1.3	0	0.989583
Gastric	0.1	1.5	0	0.978723
Gastric	0.1	1.7	0	0.988506
Gastric	0.1	1.9	0	0.975904
Gastric	0.1	2.1	0	0.975
Gastric	0.3	0.1	0	0.652695
Gastric	0.3	0.3	0	0.664634	0.571429
Gastric	0.3	0.5	0	0.796992
Gastric	0.3	0.7	0	0.763359
Gastric	0.3	0.9	0	0.76378
Gastric	0.3	1.1	0	0.8
Gastric	0.3	1.3	0	0.892157
Gastric	0.3	1.5	0	0.881188
Gastric	0.3	1.7	0	0.924731
Gastric	0.3	1.9	0	0.910112
Gastric	0.3	2.1	0	0.896552
Gastric	0.5	0.1	0	0.637427
Gastric	0.5	0.3	0	0.641176
Gastric	0.5	0.5	0	0.619048	0.585714
Gastric	0.5	0.7	0	0.595238
Gastric	0.5	0.9	0	0.576687
Gastric	0.5	1.1	0	0.567901
Gastric	0.5	1.3	0	0.565217
Gastric	0.5	1.5	0	0.553459
Gastric	0.5	1.7	0	0.569536
Gastric	0.5	1.9	0	0.533333
Gastric	0.5	2.1	0	0.534722
Gastric	0.7	0.1	0	0.633721
Gastric	0.7	0.3	0	0.625731
Gastric	0.7	0.5	0	0.594118
Gastric	0.7	0.7	0	0.564706	0.599034
Gastric	0.7	0.9	0	0.550296
Gastric	0.7	1.1	0	0.557576
Gastric	0.7	1.3	0	0.545455
Gastric	0.7	1.5	0	0.534161
Gastric	0.7	1.7	0	0.541935
Gastric	0.7	1.9	0	0.512987
Gastric	0.7	2.1	0	0.493506
Gastric	0.9	0.1	0	0.487923
Gastric	0.9	0.3	0	0.483092
Gastric	0.9	0.5	0	0.463768
Gastric	0.9	0.7	0	0.564706
Gastric	0.9	0.9	0	0.538462	0.604878
Gastric	0.9	1.1	0	0.535714
Gastric	0.9	1.3	0	0.533333
Gastric	0.9	1.5	0	0.518293
Gastric	0.9	1.7	0	0.531646
Gastric	0.9	1.9	0	0.503185
Gastric	0.9	2.1	0	0.477707
Gastric	1.1	0.1	0	0.485577
Gastric	1.1	0.3	0	0.461538
Gastric	1.1	0.5	0	0.442308
Gastric	1.1	0.7	0	0.443902
Gastric	1.1	0.9	0	0.42439
Gastric	1.1	1.1	0	0.409756	0.846154
Gastric	1.1	1.3	0	0.404878
Gastric	1.1	1.5	0	0.518293
Gastric	1.1	1.7	0	0.531646
Gastric	1.1	1.9	0	0.503185
Gastric	1.1	2.1	0	0.414013
Gastric	1.3	0.1	0	0.464115
Gastric	1.3	0.3	0	0.45933
Gastric	1.3	0.5	0	0.440191
Gastric	1.3	0.7	0	0.441748
Gastric	1.3	0.9	0	0.42439
Gastric	1.3	1.1	0	0.409756
Gastric	1.3	1.3	0	0.404878	0.846154
Gastric	1.3	1.5	0	0.385366
Gastric	1.3	1.7	0	0.39196
Gastric	1.3	1.9	0	0.425
Gastric	1.3	2.1	0	0.40625
Gastric	1.5	0.1	0	0.464115
Gastric	1.5	0.3	0	0.45933
Gastric	1.5	0.5	0	0.440191
Gastric	1.5	0.7	0	0.441748
Gastric	1.5	0.9	0	0.42233
Gastric	1.5	1.1	0	0.407767
Gastric	1.5	1.3	0	0.402913
Gastric	1.5	1.5	0	0.383495	0.85567
Gastric	1.5	1.7	0	0.38806
Gastric	1.5	1.9	0	0.382653
Gastric	1.5	2.1	0	0.381443
Gastric	1.7	0.1	0	0.464115
Gastric	1.7	0.3	0	0.45933
Gastric	1.7	0.5	0	0.440191
Gastric	1.7	0.7	0	0.441748
Gastric	1.7	0.9	0	0.417476
Gastric	1.7	1.1	0	0.407767
Gastric	1.7	1.3	0	0.402913
Gastric	1.7	1.5	0	0.383495
Gastric	1.7	1.7	0	0.378109	0.864583
Gastric	1.7	1.9	0	0.370558
Gastric	1.7	2.1	0	0.369231
Gastric	1.9	0.1	0	0.464115
Gastric	1.9	0.3	0	0.45933
Gastric	1.9	0.5	0	0.440191
Gastric	1.9	0.7	0	0.441748
Gastric	1.9	0.9	0	0.407767
Gastric	1.9	1.1	0	0.398058
Gastric	1.9	1.3	0	0.393204
Gastric	1.9	1.5	0	0.373786
Gastric	1.9	1.7	0	0.378109
Gastric	1.9	1.9	0	0.370558	0.873684
Gastric	1.9	2.1	0	0.338462
Gastric	2.1	0.1	0	0.461905
Gastric	2.1	0.3	0	0.447619
Gastric	2.1	0.5	0	0.430622
Gastric	2.1	0.7	0	0.427184
Gastric	2.1	0.9	0	0.407767
Gastric	2.1	1.1	0	0.398058
Gastric	2.1	1.3	0	0.393204
Gastric	2.1	1.5	0	0.373786
Gastric	2.1	1.7	0	0.378109
Gastric	2.1	1.9	0	0.368687
Gastric	2.1	2.1	0	0.338462	0.902174
Inflammatory	0.1	0.1	0	0.965217	0.342857
Inflammatory	0.1	0.3	0	0.990909
Inflammatory	0.1	0.5	0	0.972477
Inflammatory	0.1	0.7	0	0.972477
Inflammatory	0.1	0.9	0	0.961165
Inflammatory	0.1	1.1	0	0.950495
Inflammatory	0.1	1.3	0	0.989583
Inflammatory	0.1	1.5	0	0.946809
Inflammatory	0.1	1.7	0	0.988506
Inflammatory	0.1	1.9	0	0.975904
Inflammatory	0.1	2.1	0	0.975309
Inflammatory	0.3	0.1	0	0.652695
Inflammatory	0.3	0.3	0	0.668712	0.571429
Inflammatory	0.3	0.5	0	0.80303
Inflammatory	0.3	0.7	0	0.80916
Inflammatory	0.3	0.9	0	0.740458
Inflammatory	0.3	1.1	0	0.786885
Inflammatory	0.3	1.3	0	0.883495
Inflammatory	0.3	1.5	0	0.881188
Inflammatory	0.3	1.7	0	0.924731
Inflammatory	0.3	1.9	0	0.910112
Inflammatory	0.3	2.1	0	0.929412
Inflammatory	0.5	0.1	0	0.637427
Inflammatory	0.5	0.3	0	0.64497
Inflammatory	0.5	0.5	0	0.619048	0.585714
Inflammatory	0.5	0.7	0	0.619048
Inflammatory	0.5	0.9	0	0.562874
Inflammatory	0.5	1.1	0	0.554217
Inflammatory	0.5	1.3	0	0.565217
Inflammatory	0.5	1.5	0	0.556962
Inflammatory	0.5	1.7	0	0.565789
Inflammatory	0.5	1.9	0	0.54
Inflammatory	0.5	2.1	0	0.548611
Inflammatory	0.7	0.1	0	0.633721
Inflammatory	0.7	0.3	0	0.629412
Inflammatory	0.7	0.5	0	0.594118
Inflammatory	0.7	0.7	0	0.588235	0.599034
Inflammatory	0.7	0.9	0	0.547059
Inflammatory	0.7	1.1	0	0.544379
Inflammatory	0.7	1.3	0	0.545455
Inflammatory	0.7	1.5	0	0.537037
Inflammatory	0.7	1.7	0	0.538462
Inflammatory	0.7	1.9	0	0.512987
Inflammatory	0.7	2.1	0	0.5
Inflammatory	0.9	0.1	0	0.487923
Inflammatory	0.9	0.3	0	0.478261
Inflammatory	0.9	0.5	0	0.463768
Inflammatory	0.9	0.7	0	0.588235
Inflammatory	0.9	0.9	0	0.535294	0.604878
Inflammatory	0.9	1.1	0	0.532544
Inflammatory	0.9	1.3	0	0.52381
Inflammatory	0.9	1.5	0	0.518293
Inflammatory	0.9	1.7	0	0.531646
Inflammatory	0.9	1.9	0	0.503185
Inflammatory	0.9	2.1	0	0.490446
Inflammatory	1.1	0.1	0	0.485577
Inflammatory	1.1	0.3	0	0.456731
Inflammatory	1.1	0.5	0	0.442308
Inflammatory	1.1	0.7	0	0.442308
Inflammatory	1.1	0.9	0	0.429268
Inflammatory	1.1	1.1	0	0.419512	0.841837
Inflammatory	1.1	1.3	0	0.404878
Inflammatory	1.1	1.5	0	0.508982
Inflammatory	1.1	1.7	0	0.531646
Inflammatory	1.1	1.9	0	0.503185
Inflammatory	1.1	2.1	0	0.4125
Inflammatory	1.3	0.1	0	0.464115
Inflammatory	1.3	0.3	0	0.454545
Inflammatory	1.3	0.5	0	0.440191
Inflammatory	1.3	0.7	0	0.440191
Inflammatory	1.3	0.9	0	0.429268
Inflammatory	1.3	1.1	0	0.414634
Inflammatory	1.3	1.3	0	0.404878	0.846154
Inflammatory	1.3	1.5	0	0.385366
Inflammatory	1.3	1.7	0	0.39
Inflammatory	1.3	1.9	0	0.382653
Inflammatory	1.3	2.1	0	0.4125
Inflammatory	1.5	0.1	0	0.464115
Inflammatory	1.5	0.3	0	0.454545
Inflammatory	1.5	0.5	0	0.440191
Inflammatory	1.5	0.7	0	0.440191
Inflammatory	1.5	0.9	0	0.427184
Inflammatory	1.5	1.1	0	0.412621
Inflammatory	1.5	1.3	0	0.402913
Inflammatory	1.5	1.5	0	0.383495	0.85567
Inflammatory	1.5	1.7	0	0.38806
Inflammatory	1.5	1.9	0	0.380711
Inflammatory	1.5	2.1	0	0.379487
Inflammatory	1.7	0.1	0	0.464115
Inflammatory	1.7	0.3	0	0.454545
Inflammatory	1.7	0.5	0	0.440191
Inflammatory	1.7	0.7	0	0.440191
Inflammatory	1.7	0.9	0	0.42233
Inflammatory	1.7	1.1	0	0.412621
Inflammatory	1.7	1.3	0	0.402913
Inflammatory	1.7	1.5	0	0.383495
Inflammatory	1.7	1.7	0	0.378109	0.864583
Inflammatory	1.7	1.9	0	0.370558
Inflammatory	1.7	2.1	0	0.367347
Inflammatory	1.9	0.1	0	0.464115
Inflammatory	1.9	0.3	0	0.454545
Inflammatory	1.9	0.5	0	0.440191
Inflammatory	1.9	0.7	0	0.440191
Inflammatory	1.9	0.9	0	0.42233
Inflammatory	1.9	1.1	0	0.402913
Inflammatory	1.9	1.3	0	0.393204
Inflammatory	1.9	1.5	0	0.373786
Inflammatory	1.9	1.7	0	0.378109
Inflammatory	1.9	1.9	0	0.368687	0.86911
Inflammatory	1.9	2.1	0	0.367347
Inflammatory	2.1	0.1	0	0.461905
Inflammatory	2.1	0.3	0	0.442857
Inflammatory	2.1	0.5	0	0.430622
Inflammatory	2.1	0.7	0	0.425837
Inflammatory	2.1	0.9	0	0.412621
Inflammatory	2.1	1.1	0	0.402913
Inflammatory	2.1	1.3	0	0.393204
Inflammatory	2.1	1.5	0	0.373786
Inflammatory	2.1	1.7	0	0.378109
Inflammatory	2.1	1.9	0	0.368687
Inflammatory	2.1	2.1	0	0.336735	0.902174
Intestinal	0.1	0.1	0	0.965217	0.342857
Intestinal	0.1	0.3	0	0.981982
Intestinal	0.1	0.5	0	0.972477
Intestinal	0.1	0.7	0	0.944444
Intestinal	0.1	0.9	0	0.961165
Intestinal	0.1	1.1	0	0.979592
Intestinal	0.1	1.3	0	0.989583
Intestinal	0.1	1.5	0	0.946809
Intestinal	0.1	1.7	0	0.988506
Intestinal	0.1	1.9	0	0.97561
Intestinal	0.1	2.1	0	0.95
Intestinal	0.3	0.1	0	0.652695
Intestinal	0.3	0.3	0	0.664634	0.571429
Intestinal	0.3	0.5	0	0.80303
Intestinal	0.3	0.7	0	0.763359
Intestinal	0.3	0.9	0	0.765625
Intestinal	0.3	1.1	0	0.793388
Intestinal	0.3	1.3	0	0.892157
Intestinal	0.3	1.5	0	0.881188
Intestinal	0.3	1.7	0	0.924731
Intestinal	0.3	1.9	0	0.898876
Intestinal	0.3	2.1	0	0.883721
Intestinal	0.5	0.1	0	0.637427
Intestinal	0.5	0.3	0	0.641176
Intestinal	0.5	0.5	0	0.619048	0.585714
Intestinal	0.5	0.7	0	0.595238
Intestinal	0.5	0.9	0	0.562874
Intestinal	0.5	1.1	0	0.567901
Intestinal	0.5	1.3	0	0.565217
Intestinal	0.5	1.5	0	0.550633
Intestinal	0.5	1.7	0	0.569536
Intestinal	0.5	1.9	0	0.533333
Intestinal	0.5	2.1	0	0.531469
Intestinal	0.7	0.1	0	0.633721
Intestinal	0.7	0.3	0	0.625731
Intestinal	0.7	0.5	0	0.594118
Intestinal	0.7	0.7	0	0.564706	0.599034
Intestinal	0.7	0.9	0	0.552941
Intestinal	0.7	1.1	0	0.547619
Intestinal	0.7	1.3	0	0.545455
Intestinal	0.7	1.5	0	0.537037
Intestinal	0.7	1.7	0	0.541935
Intestinal	0.7	1.9	0	0.506494
Intestinal	0.7	2.1	0	0.480519
Intestinal	0.9	0.1	0	0.487923
Intestinal	0.9	0.3	0	0.483092
Intestinal	0.9	0.5	0	0.463768
Intestinal	0.9	0.7	0	0.564706
Intestinal	0.9	0.9	0	0.541176	0.604878
Intestinal	0.9	1.1	0	0.535714
Intestinal	0.9	1.3	0	0.533333
Intestinal	0.9	1.5	0	0.518293
Intestinal	0.9	1.7	0	0.531646
Intestinal	0.9	1.9	0	0.496815
Intestinal	0.9	2.1	0	0.471338
Intestinal	1.1	0.1	0	0.485577
Intestinal	1.1	0.3	0	0.461538
Intestinal	1.1	0.5	0	0.442308
Intestinal	1.1	0.7	0	0.443902
Intestinal	1.1	0.9	0	0.434146
Intestinal	1.1	1.1	0	0.414634	0.841837
Intestinal	1.1	1.3	0	0.404878
Intestinal	1.1	1.5	0	0.518293
Intestinal	1.1	1.7	0	0.531646
Intestinal	1.1	1.9	0	0.496815
Intestinal	1.1	2.1	0	0.39375
Intestinal	1.3	0.1	0	0.464115
Intestinal	1.3	0.3	0	0.45933
Intestinal	1.3	0.5	0	0.440191
Intestinal	1.3	0.7	0	0.441748
Intestinal	1.3	0.9	0	0.434146
Intestinal	1.3	1.1	0	0.409756
Intestinal	1.3	1.3	0	0.404878	0.846154
Intestinal	1.3	1.5	0	0.385366
Intestinal	1.3	1.7	0	0.39196
Intestinal	1.3	1.9	0	0.377551
Intestinal	1.3	2.1	0	0.39375
Intestinal	1.5	0.1	0	0.464115
Intestinal	1.5	0.3	0	0.45933
Intestinal	1.5	0.5	0	0.440191
Intestinal	1.5	0.7	0	0.441748
Intestinal	1.5	0.9	0	0.432039
Intestinal	1.5	1.1	0	0.407767
Intestinal	1.5	1.3	0	0.402913
Intestinal	1.5	1.5	0	0.383495	0.85567
Intestinal	1.5	1.7	0	0.38806
Intestinal	1.5	1.9	0	0.375635
Intestinal	1.5	2.1	0	0.371134
Intestinal	1.7	0.1	0	0.464115
Intestinal	1.7	0.3	0	0.45933
Intestinal	1.7	0.5	0	0.440191
Intestinal	1.7	0.7	0	0.441748
Intestinal	1.7	0.9	0	0.427184
Intestinal	1.7	1.1	0	0.407767
Intestinal	1.7	1.3	0	0.402913
Intestinal	1.7	1.5	0	0.373786
Intestinal	1.7	1.7	0	0.378109	0.864583
Intestinal	1.7	1.9	0	0.365482
Intestinal	1.7	2.1	0	0.358974
Intestinal	1.9	0.1	0	0.464115
Intestinal	1.9	0.3	0	0.45933
Intestinal	1.9	0.5	0	0.440191
Intestinal	1.9	0.7	0	0.441748
Intestinal	1.9	0.9	0	0.417476
Intestinal	1.9	1.1	0	0.398058
Intestinal	1.9	1.3	0	0.393204
Intestinal	1.9	1.5	0	0.373786
Intestinal	1.9	1.7	0	0.378109
Intestinal	1.9	1.9	0	0.365482	0.873684
Intestinal	1.9	2.1	0	0.358974
Intestinal	2.1	0.1	0	0.461905
Intestinal	2.1	0.3	0	0.447619
Intestinal	2.1	0.5	0	0.430622
Intestinal	2.1	0.7	0	0.427184
Intestinal	2.1	0.9	0	0.417476
Intestinal	2.1	1.1	0	0.398058
Intestinal	2.1	1.3	0	0.393204
Intestinal	2.1	1.5	0	0.373786
Intestinal	2.1	1.7	0	0.378109
Intestinal	2.1	1.9	0	0.363636
Intestinal	2.1	2.1	0	0.328205	0.902174
Mixed stroma	0.1	0.1	0	0.965217	0.342857
Mixed stroma	0.1	0.3	0	0.990909
Mixed stroma	0.1	0.5	0	0.972477
Mixed stroma	0.1	0.7	0	0.953704
Mixed stroma	0.1	0.9	0	0.960784
Mixed stroma	0.1	1.1	0	0.96
Mixed stroma	0.1	1.3	0	0.989583
Mixed stroma	0.1	1.5	0	0.978723
Mixed stroma	0.1	1.7	0	0.977011
Mixed stroma	0.1	1.9	0	0.952381
Mixed stroma	0.1	2.1	0	0.975
Mixed stroma	0.3	0.1	0	0.652695
Mixed stroma	0.3	0.3	0	0.668712	0.571429
Mixed stroma	0.3	0.5	0	0.80303
Mixed stroma	0.3	0.7	0	0.770992
Mixed stroma	0.3	0.9	0	0.76378
Mixed stroma	0.3	1.1	0	0.793388
Mixed stroma	0.3	1.3	0	0.883495
Mixed stroma	0.3	1.5	0	0.871287
Mixed stroma	0.3	1.7	0	0.913978
Mixed stroma	0.3	1.9	0	0.909091
Mixed stroma	0.3	2.1	0	0.896552
Mixed stroma	0.5	0.1	0	0.637427
Mixed stroma	0.5	0.3	0	0.64497
Mixed stroma	0.5	0.5	0	0.619048	0.585714
Mixed stroma	0.5	0.7	0	0.60119
Mixed stroma	0.5	0.9	0	0.560241
Mixed stroma	0.5	1.1	0	0.567901
Mixed stroma	0.5	1.3	0	0.565217
Mixed stroma	0.5	1.5	0	0.556962
Mixed stroma	0.5	1.7	0	0.559211
Mixed stroma	0.5	1.9	0	0.533333
Mixed stroma	0.5	2.1	0	0.531034
Mixed stroma	0.7	0.1	0	0.633721
Mixed stroma	0.7	0.3	0	0.629412
Mixed stroma	0.7	0.5	0	0.594118
Mixed stroma	0.7	0.7	0	0.570588	0.599034
Mixed stroma	0.7	0.9	0	0.550296
Mixed stroma	0.7	1.1	0	0.547619
Mixed stroma	0.7	1.3	0	0.545455
Mixed stroma	0.7	1.5	0	0.537037
Mixed stroma	0.7	1.7	0	0.535484
Mixed stroma	0.7	1.9	0	0.506494
Mixed stroma	0.7	2.1	0	0.493506
Mixed stroma	0.9	0.1	0	0.487923
Mixed stroma	0.9	0.3	0	0.478261
Mixed stroma	0.9	0.5	0	0.463768
Mixed stroma	0.9	0.7	0	0.570588
Mixed stroma	0.9	0.9	0	0.538462	0.604878
Mixed stroma	0.9	1.1	0	0.535714
Mixed stroma	0.9	1.3	0	0.533333
Mixed stroma	0.9	1.5	0	0.518293
Mixed stroma	0.9	1.7	0	0.525316
Mixed stroma	0.9	1.9	0	0.496815
Mixed stroma	0.9	2.1	0	0.484076
Mixed stroma	1.1	0.1	0	0.485577
Mixed stroma	1.1	0.3	0	0.456731
Mixed stroma	1.1	0.5	0	0.442308
Mixed stroma	1.1	0.7	0	0.44878
Mixed stroma	1.1	0.9	0	0.42439
Mixed stroma	1.1	1.1	0	0.409756	0.846154
Mixed stroma	1.1	1.3	0	0.404878
Mixed stroma	1.1	1.5	0	0.518293
Mixed stroma	1.1	1.7	0	0.525316
Mixed stroma	1.1	1.9	0	0.496815
Mixed stroma	1.1	2.1	0	0.477707
Mixed stroma	1.3	0.1	0	0.464115
Mixed stroma	1.3	0.3	0	0.454545
Mixed stroma	1.3	0.5	0	0.440191
Mixed stroma	1.3	0.7	0	0.446602
Mixed stroma	1.3	0.9	0	0.42439
Mixed stroma	1.3	1.1	0	0.409756
Mixed stroma	1.3	1.3	0	0.404878	0.846154
Mixed stroma	1.3	1.5	0	0.385366
Mixed stroma	1.3	1.7	0	0.39196
Mixed stroma	1.3	1.9	0	0.377551
Mixed stroma	1.3	2.1	0	0.40625
Mixed stroma	1.5	0.1	0	0.464115
Mixed stroma	1.5	0.3	0	0.454545
Mixed stroma	1.5	0.5	0	0.440191
Mixed stroma	1.5	0.7	0	0.446602
Mixed stroma	1.5	0.9	0	0.42233
Mixed stroma	1.5	1.1	0	0.407767
Mixed stroma	1.5	1.3	0	0.402913
Mixed stroma	1.5	1.5	0	0.383495	0.85567
Mixed stroma	1.5	1.7	0	0.39
Mixed stroma	1.5	1.9	0	0.375635
Mixed stroma	1.5	2.1	0	0.381443
Mixed stroma	1.7	0.1	0	0.464115
Mixed stroma	1.7	0.3	0	0.454545
Mixed stroma	1.7	0.5	0	0.440191
Mixed stroma	1.7	0.7	0	0.446602
Mixed stroma	1.7	0.9	0	0.417476
Mixed stroma	1.7	1.1	0	0.407767
Mixed stroma	1.7	1.3	0	0.402913
Mixed stroma	1.7	1.5	0	0.383495
Mixed stroma	1.7	1.7	0	0.38	0.864583
Mixed stroma	1.7	1.9	0	0.365482
Mixed stroma	1.7	2.1	0	0.369231
Mixed stroma	1.9	0.1	0	0.464115
Mixed stroma	1.9	0.3	0	0.454545
Mixed stroma	1.9	0.5	0	0.440191
Mixed stroma	1.9	0.7	0	0.446602
Mixed stroma	1.9	0.9	0	0.407767
Mixed stroma	1.9	1.1	0	0.398058
Mixed stroma	1.9	1.3	0	0.393204
Mixed stroma	1.9	1.5	0	0.373786
Mixed stroma	1.9	1.7	0	0.38
Mixed stroma	1.9	1.9	0	0.363636	0.86911
Mixed stroma	1.9	2.1	0	0.338462
Mixed stroma	2.1	0.1	0	0.461905
Mixed stroma	2.1	0.3	0	0.442857
Mixed stroma	2.1	0.5	0	0.430622
Mixed stroma	2.1	0.7	0	0.432039
Mixed stroma	2.1	0.9	0	0.407767
Mixed stroma	2.1	1.1	0	0.398058
Mixed stroma	2.1	1.3	0	0.393204
Mixed stroma	2.1	1.5	0	0.373786
Mixed stroma	2.1	1.7	0	0.38
Mixed stroma	2.1	1.9	0	0.363636
Mixed stroma	2.1	2.1	0	0.338462	0.902174
Stem like	0.1	0.1	0	0.965217	0.342857
Stem like	0.1	0.3	0	0.973214
Stem like	0.1	0.5	0	0.972477
Stem like	0.1	0.7	0	0.944954
Stem like	0.1	0.9	0	0.951456
Stem like	0.1	1.1	0	0.950495
Stem like	0.1	1.3	0	0.979381
Stem like	0.1	1.5	0	0.978947
Stem like	0.1	1.7	0	0.977273
Stem like	0.1	1.9	0	0.952941
Stem like	0.1	2.1	0	0.963415
Stem like	0.3	0.1	0	0.656627
Stem like	0.3	0.3	0	0.660606	0.571429
Stem like	0.3	0.5	0	0.796992
Stem like	0.3	0.7	0	0.770992
Stem like	0.3	0.9	0	0.757812
Stem like	0.3	1.1	0	0.786885
Stem like	0.3	1.3	0	0.883495
Stem like	0.3	1.5	0	0.891089
Stem like	0.3	1.7	0	0.914894
Stem like	0.3	1.9	0	0.910112
Stem like	0.3	2.1	0	0.908046
Stem like	0.5	0.1	0	0.637427
Stem like	0.5	0.3	0	0.637427
Stem like	0.5	0.5	0	0.619048	0.585714
Stem like	0.5	0.7	0	0.60119
Stem like	0.5	0.9	0	0.562874
Stem like	0.5	1.1	0	0.564417
Stem like	0.5	1.3	0	0.561728
Stem like	0.5	1.5	0	0.552795
Stem like	0.5	1.7	0	0.562092
Stem like	0.5	1.9	0	0.54
Stem like	0.5	2.1	0	0.541096
Stem like	0.7	0.1	0	0.633721
Stem like	0.7	0.3	0	0.622093
Stem like	0.7	0.5	0	0.594118
Stem like	0.7	0.7	0	0.576471	0.603865
Stem like	0.7	0.9	0	0.547059
Stem like	0.7	1.1	0	0.544379
Stem like	0.7	1.3	0	0.545455
Stem like	0.7	1.5	0	0.546012
Stem like	0.7	1.7	0	0.541935
Stem like	0.7	1.9	0	0.512987
Stem like	0.7	2.1	0	0.5
Stem like	0.9	0.1	0	0.487923
Stem like	0.9	0.3	0	0.487923
Stem like	0.9	0.5	0	0.463768
Stem like	0.9	0.7	0	0.570588
Stem like	0.9	0.9	0	0.535294	0.604878
Stem like	0.9	1.1	0	0.532544
Stem like	0.9	1.3	0	0.533333
Stem like	0.9	1.5	0	0.521212
Stem like	0.9	1.7	0	0.531646
Stem like	0.9	1.9	0	0.503185
Stem like	0.9	2.1	0	0.490446
Stem like	1.1	0.1	0	0.485577
Stem like	1.1	0.3	0	0.466346
Stem like	1.1	0.5	0	0.442308
Stem like	1.1	0.7	0	0.44878
Stem like	1.1	0.9	0	0.429268
Stem like	1.1	1.1	0	0.414634	0.846154
Stem like	1.1	1.3	0	0.404878
Stem like	1.1	1.5	0	0.521212
Stem like	1.1	1.7	0	0.528302
Stem like	1.1	1.9	0	0.503185
Stem like	1.1	2.1	0	0.484076
Stem like	1.3	0.1	0	0.464115
Stem like	1.3	0.3	0	0.464115
Stem like	1.3	0.5	0	0.440191
Stem like	1.3	0.7	0	0.446602
Stem like	1.3	0.9	0	0.429268
Stem like	1.3	1.1	0	0.414634
Stem like	1.3	1.3	0	0.404878	0.846154
Stem like	1.3	1.5	0	0.395122
Stem like	1.3	1.7	0	0.39
Stem like	1.3	1.9	0	0.382653
Stem like	1.3	2.1	0	0.4125
Stem like	1.5	0.1	0	0.464115
Stem like	1.5	0.3	0	0.464115
Stem like	1.5	0.5	0	0.440191
Stem like	1.5	0.7	0	0.446602
Stem like	1.5	0.9	0	0.427184
Stem like	1.5	1.1	0	0.412621
Stem like	1.5	1.3	0	0.402913
Stem like	1.5	1.5	0	0.393204	0.85567
Stem like	1.5	1.7	0	0.38806
Stem like	1.5	1.9	0	0.380711
Stem like	1.5	2.1	0	0.379487
Stem like	1.7	0.1	0	0.464115
Stem like	1.7	0.3	0	0.464115
Stem like	1.7	0.5	0	0.440191
Stem like	1.7	0.7	0	0.446602
Stem like	1.7	0.9	0	0.42233
Stem like	1.7	1.1	0	0.412621
Stem like	1.7	1.3	0	0.402913
Stem like	1.7	1.5	0	0.393204
Stem like	1.7	1.7	0	0.378109	0.864583
Stem like	1.7	1.9	0	0.368687
Stem like	1.7	2.1	0	0.367347
Stem like	1.9	0.1	0	0.464115
Stem like	1.9	0.3	0	0.464115
Stem like	1.9	0.5	0	0.440191
Stem like	1.9	0.7	0	0.446602
Stem like	1.9	0.9	0	0.42233
Stem like	1.9	1.1	0	0.402913
Stem like	1.9	1.3	0	0.393204
Stem like	1.9	1.5	0	0.383495
Stem like	1.9	1.7	0	0.378109
Stem like	1.9	1.9	0	0.368687	0.86911
Stem like	1.9	2.1	0	0.367347
Stem like	2.1	0.1	0	0.461905
Stem like	2.1	0.3	0	0.452381
Stem like	2.1	0.5	0	0.430622
Stem like	2.1	0.7	0	0.432039
Stem like	2.1	0.9	0	0.412621
Stem like	2.1	1.1	0	0.402913
Stem like	2.1	1.3	0	0.393204
Stem like	2.1	1.5	0	0.383495
Stem like	2.1	1.7	0	0.378109
Stem like	2.1	1.9	0	0.368687
Stem like	2.1	2.1	0	0.336735	0.902174

### Sheet: Table11_H0A2_Permutation
H0-A″ permutation results: ΔG identities shuffled across 235 reactions, full Hamiltonian re-solved
Subtype	w1	w2	True ΔG Jaccard (vs full model)	Permutation mean	Permutation SD	Permutation min	Permutation max	Permutation 95th pct
Gastric	0.1	1.1	1	0.2638	0.028	0.2099	0.3356	0.3095
Inflammatory	0.1	1.1	1	0.27	0.0299	0.2083	0.3289	0.3152
Intestinal	0.1	1.1	1	0.2592	0.0317	0.1988	0.3333	0.3194
Mixed stroma	0.1	1.1	1	0.2678	0.0291	0.2108	0.349	0.2998
Stem like	0.1	1.1	1	0.2641	0.0327	0.2012	0.3537	0.3271
Gastric	1.1	1.1	1	0.808	0.0197	0.7225	0.848	0.8391
Inflammatory	1.1	1.1	1	0.8087	0.0208	0.7692	0.8663	0.8436
Intestinal	1.1	1.1	1	0.8123	0.0175	0.7826	0.8607	0.8388
Mixed stroma	1.1	1.1	1	0.8051	0.0219	0.7346	0.8465	0.833
Stem like	1.1	1.1	1	0.8121	0.0183	0.7689	0.86	0.8424
Gastric	2.1	1.1	1	0.8373	0.014	0.7952	0.8693	0.8594
Inflammatory	2.1	1.1	1	0.8357	0.0141	0.8048	0.8663	0.8533
Intestinal	2.1	1.1	1	0.8354	0.016	0.799	0.875	0.8591
Mixed stroma	2.1	1.1	1	0.8364	0.0139	0.8116	0.8643	0.8604
Stem like	2.1	1.1	1	0.835	0.0154	0.8029	0.865	0.8607
Note: n_perm = 100 for Gastric and Stem like; n_perm = 50 for Inflammatory, Intestinal, and Mixed stroma (reduced for computational tractability; results were consistent across both permutation counts). Solver: simulated annealing (independently implemented, validated against the original QUBO solver's reported solutions with 100% local-optimum agreement across the full published w1-w2 grid prior…
